# A MultiOmics time-resolved systems map of gene regulation in *Toxoplasma gondii*

**DOI:** 10.64898/2026.10.29.762658

**Authors:** Yihan Wu, Argenis A. Arriojas, Nachiket Shankar, Shalini Aggarwal, Jingjing Lou, Prarthana Prathap, Shreya Dua, Gretchen M. Diffendall, Jiahong Li, Pamodya Pamunuwa, Prince Oppong, Omar Graia, Lee Sarah Izhaki-Tavor, Eranthie Weerapana, Mélissa Léger-Abraham, Manoj T. Duraisingh, Kourosh Zarringhalam, Marc-Jan Gubbels

## Abstract

Understanding how *T. gondii* builds an invasion-competent cell has been limited by its rapid, asynchronous division cycle, incomplete gene function annotation, and studies that have examined one regulator or complex at a time. Here, we placed acute perturbation of 21 transcriptional and epigenetic factors, promoter occupancy, chromatin accessibility, and molecular validation on a common single-cell clock. The resulting consensus map links the lytic-cycle programs to candidate activating and repressive inputs, organizes genes into 108 co-regulated communities, and nominates regulatory partnerships that would not have emerged from any single data type. The work bridges three longstanding gaps: it resolves perturbation responses in cell-cycle time, distinguishes promoter occupancy from perturbation-linked regulation, and turns a large multidimensional dataset into an experimentally navigable map. We indeed confirmed known factor interactions such as MORC/HDAC3, and recovered combinations such as the Cdc5/SNIP1 and DMAP1/EPL1 as coregulatory nodes (that in other systems have been described to cooperate). Furthermore, we discovered a novel apicomplexan specific combination of AAF1/AP2XI-5 that provides mechanistic insights of the unique AP2 transcription factor family.
