## Supplementary material for "A MultiOmics time-resolved systems map of gene regulation in *Toxoplasma gondii*": Table S1

### Sheet: collected data
Rep 1	names	Asynchronous division	punctate IMC3	Defective daughter membrane	Incomplete daughter separation	multi-nucleate zoite	normal			Averaged	names	Asynchronous division	punctate IMC3	Defective daughter membrane	Incomplete daughter separation	multi-nucleate zoite	normal
	AP2III-2	19	0	0	0	0	81				AP2III-2	19	0	0	0	0	81
	AP2VIII-7	13	0	0	0	0	87				AP2VIII-7	12.6667	0	0	0	0	87.3333
	AP2VIIa-6	0	0	0	2	1	97				AP2VIIa-6	0	0	0	1.66667	1.33333	97
	AP2IX-7	0	0	0	1	1	98				AP2IX-7	0	0	0	2.33333	1	96.6667
	AP2IX-5	0	0	0	81	0	19				AP2IX-5	0	0	0	81.3333	0	18.6667
	AP2X-7	0	0	0	28	0	72				AP2X-7	0	0	0	31.3333	0	68.6667
	AP2XI-4	14	0	0	0	0	86				AP2XI-4	12	0	0	0	0	88
	AP2XI-5	21	0	0	30	42	7				AP2XI-5	20	0	0	28.6667	42	9.33333
	AP2XII-2	34	0	0	0	0	66				AP2XII-2	31.6667	0	0	0	0	68.3333
	AP2XII-8	17	0	0	0	0	83				AP2XII-8	16.6667	0	0	0	0	83.3333
	AP2XII-9	0	0	0	28	0	72				AP2XII-9	0	0	0	31.3333	0	68.6667
	HDAC3	0	0	77	0	0	23				HDAC3	0	0	78.3333	0	0	21.6667
	HDAC5	6	0	0	0	0	94				HDAC5	7.66667	0	0	0	0	92.3333
	MORC	0	0	89	0	0	11				MORC	0	0	88.6667	0	0	11.3333
	MYB3	0	0	0	32	0	68				MYB3	0	0	0	27.6667	0	72.3333
	Cdc5	0	18	0	0	0	82				Cdc5	0	21	0	0	0	79
	DMAP1	0	0	94	0	0	6				DMAP1	0	0	93	0	0	7
	SNIP1	0	0	67	0	0	33				SNIP1	0	0	68.3333	0	0	31.6667
	AAF1	0	0	0	0	0	100				AAF1	28.3333	0	0	0	0	100
	EPL1	0	0	0	56	0	44				EPL1	0	0	0	53.6667	0	46.3333
	AAF1	28	0	0	0	0	72				ASF1	10.6667	0	40	0	0	49.3333
	ASF1	12	0	36	0	0	52
Rep 2	names	Asynchronous division	punctate IMC3	Defective daughter membrane	Incomplete daughter separation	multi-nucleate zoite	normal			Stdev	names	Asynchronous division	punctate IMC3	Defective daughter membrane	Incomplete daughter separation	multi-nucleate zoite	normal
	AP2III-2	16	0	0	0	0	84				AP2III-2	3	0	0	0	0	3
	AP2VIII-7	11	0	0	0	0	89				AP2VIII-7	1.52753	0	0	0	0	1.52753
	AP2VIIa-6	0	0	0	1	2	97				AP2VIIa-6	0	0	0	0.57735	0.57735	0
	AP2IX-7	0	0	0	2	1	97				AP2IX-7	0	0	0	1.52753	0	1.52753
	AP2IX-5	0	0	0	79	0	21				AP2IX-5	0	0	0	2.51661	0	2.51661
	AP2X-7	0	0	0	31	0	69				AP2X-7	0	0	0	3.51188	0	3.51188
	AP2XI-4	11	0	0	0	0	89				AP2XI-4	1.73205	0	0	0	0	1.73205
	AP2XI-5	19	0	0	29	39	13				AP2XI-5	1	0	0	1.52753	3	3.21455
	AP2XII-2	29	0	0	0	0	71				AP2XII-2	2.51661	0	0	0	0	2.51661
	AP2XII-8	17	0	0	0	0	83				AP2XII-8	0.57735	0	0	0	0	0.57735
	AP2XII-9	0	0	0	31	0	69				AP2XII-9	0	0	0	3.51188	0	3.51188
	HDAC3	0	0	76	0	0	24				HDAC3	0	0	3.21455	0	0	3.21455
	HDAC5	8	0	0	0	0	92				HDAC5	1.52753	0	0	0	0	1.52753
	MORC	0	0	91	0	0	9				MORC	0	0	2.51661	0	0	2.51661
	MYB3	0	0	0	25	0	75				MYB3	0	0	0	3.78594	0	3.78594
	Cdc5	0	21	0	0	0	79				Cdc5	0	3	0	0	0	3
	DMAP1	0	0	94	0	0	6				DMAP1	0	0	1.73205	0	0	1.73205
	SNIP1	0	0	72	0	0	28				SNIP1	0	0	3.21455	0	0	3.21455
	AAF1	0	0	0	0	0	100				AAF1	1.52753	0	0	0	0	1.52753
	EPL1	0	0	0	49	0	51				EPL1	0	0	0	4.04145	0	4.04145
	AAF1	27	0	0	0	0	73				ASF1	1.52753	0	4.58258	0	0	3.05505
	ASF1	11	0	39	0	0	50
Rep 3	names	Asynchronous division	punctate IMC3	Defective daughter membrane	Incomplete daughter separation	multi-nucleate zoite	normal
	AP2III-2	22	0	0	0	0	78
	AP2VIII-7	14	0	0	0	0	86
	AP2VIIa-6	0	0	0	2	1	97
	AP2IX-7	0	0	0	4	1	95
	AP2IX-5	0	0	0	84	0	16
	AP2X-7	0	0	0	35	0	65
	AP2XI-4	11	0	0	0	0	89
	AP2XI-5	20	0	0	27	45	8
	AP2XII-2	32	0	0	0	0	68
	AP2XII-8	16	0	0	0	0	84
	AP2XII-9	0	0	0	35	0	65
	HDAC3	0	0	82	0	0	18
	HDAC5	9	0	0	0	0	91
	MORC	0	0	86	0	0	14
	MYB3	0	0	0	26	0	74
	Cdc5	0	24	0	0	0	76
	DMAP1	0	0	91	0	0	9
	SNIP1	0	0	66	0	0	34
	AAF1	0	0	0	0	0	100
	EPL1	0	0	0	56	0	44
	AAF1	30	0	0	0	0	70
	ASF1	9	0	45	0	0	46

### Sheet: Rep 1
names	Asynchronous division	punctate IMC3	Defective daughter membrane	Incomplete daughter separation	multi-nucleate zoite	normal
AP2III-2	19					81
AP2VIII-7	13					87
AP2VIIa-6				2	1	97
AP2IX-7				1	1	98
AP2IX-5				81		19
AP2X-7				28		72
AP2XI-4	14					86
AP2XI-5	21			30	42	7
AP2XII-2	34					66
AP2XII-8	17					83
AP2XII-9				28		72
HDAC3			77			23
HDAC5	6					94
MORC			89			11
MYB3				32		68
Cdc5		18				82
DMAP1			94			6
SNIP1			67			33
AAF1	28					72
EPL1				56		44
ASF1	12		36			52

### Sheet: Rep 2
names	Asynchronous division	punctate IMC3	Defective daughter membrane	Incomplete daughter separation	multi-nucleate zoite	normal
AP2III-2	16					84
AP2VIII-7	11					89
AP2VIIa-6				1	2	97
AP2IX-7				2	1	97
AP2IX-5				79		21
AP2X-7				31		69
AP2XI-4	11					89
AP2XI-5	19			29	39	13
AP2XII-2	29					71
AP2XII-8	17					83
AP2XII-9				31		69
HDAC3			76			24
HDAC5	8					92
MORC			91			9
MYB3				25		75
Cdc5		21				79
DMAP1			94			6
SNIP1			72			28
AAF1	27					73
EPL1				49		51
ASF1	11		39			50

### Sheet: Rep 3
names	Asynchronous division	punctate IMC3	Defective daughter membrane	Incomplete daughter separation	multi-nucleate zoite	normal
AP2III-2	22					78
AP2VIII-7	14					86
AP2VIIa-6				2	1	97
AP2IX-7				4	1	95
AP2IX-5				84		16
AP2X-7				35		65
AP2XI-4	11					89
AP2XI-5	20			27	45	8
AP2XII-2	32					68
AP2XII-8	16					84
AP2XII-9				35		65
HDAC3			82			18
HDAC5	9					91
MORC			86			14
MYB3				26		74
Cdc5		24				76
DMAP1			91			9
SNIP1			66			34
AAF1	30					70
EPL1				56		44
ASF1	9		45			46

### Sheet: original data Yihan
Gene name	phenotype	repeat 1	repeat 2	repeat 3	average
ASF1	Asynchronous division	12	11	9	10.6667
AAF1		28	27	30	28.3333
AP2XI-4		14	11	11	12
AP2XII2		34	29	32	31.6667
AP2VIII-7		13	11	14	12.6667
AP2III-2		19	16	22	19
AP2XII-8		17	17	16	16.6667
HDAC5		6	8	9	7.66667
MYBX	Punctate IMC3 signal	18	21	24	21
SNIP1	Defective daughter membranes	67	72	66	68.3333
MYBY		94	94	91	93
HDAC3		77	76	82	78.3333
MORC		89	91	86	88.6667
AP2IX-7	Defective daughter cell separation	1	2	4	2.33333
AP2IX-5		81	79	84	81.3333
EPL1		56	49	56	53.6667
AP2X-7		28	31	35	31.3333
AP2XII-9		31	33	33	32.3333
MYB3		32	25	26	27.6667
AP2VIIa-6		2	1	2	1.66667
AP2XI-5	Multinucleated tachyzoites	42	39	45	42
AP2IX-7		1	1	2	1.33333
AP2VIIa-6		1	2	1	1.33333
