## Supplementary material for "A MultiOmics time-resolved systems map of gene regulation in *Toxoplasma gondii*": Table S2

### Sheet: Info
Single-cell RNA-seq quality-control summary of the 22 libraries.
Sheet	Rows	Description
Data	22	One row per library (22). Columns give chemistry, Cell Ranger version, reference, filter thresholds, cell numbers at each filtering stage (including singlets and time-filtered cells), median numbers of unique molecular identifiers (UMIs) and genes, BAM-QC counts, and 13 Cell Ranger metrics from metrics_summary.csv. These 13 are computed over all reads, not over the barcodes that Cell Ranger calls…
Sheet	Column	Definition
Data	Library	Library name, used as the file prefix in the deposited data. The wild-type (WT) library is listed first.
Data	Factor	Canonical factor name, with aliases in parentheses: Cdc5 (alias MYBX), DMAP1 (MYBY), EPL1 (HP1), SNIP1 (CEP170). The wild-type library is RH.
Data	Gene ID	ToxoDB gene ID of the knocked-down factor (empty for WT).
Data	Chemistry	10x Genomics chemistry recorded by Cell Ranger.
Data	Cell Ranger	Cell Ranger count version.
Data	Reference	Alignment reference (ToxoDB release 68, Toxoplasma gondii ME49, 8,778 genes).
Data	Min reads	Library-specific minimum number of reads per barcode for entry into the density estimate (n_min).
Data	Min UMIs	Minimum UMI count of the candidate-cell rule.
Data	Min score	Minimum quality score of the candidate-cell rule.
Data	Mixture components	Number of components of the Gaussian mixture in the candidate-cell step.
Data	Raw barcodes	Barcodes in the raw Cell Ranger matrix.
Data	Candidate cells	Cells retained by the mixture-model prefilter.
Data	Cells q > 0.8	Candidate cells with quality score q > 0.8.
Data	Cells q > 0.9	Candidate cells with q > 0.9 (the final filter).
Data	Singlets	Cells with q > 0.9 called singlet by both Scrublet and scDblFinder.
Data	Time-filtered cells	Singlets with a transferred time and a time error below 0.25 h (the cells used for differential expression and networks).
Data	Scrublet doublets	Cells with q > 0.9 called doublet by Scrublet.
Data	scDblFinder doublets	Cells with q > 0.9 called doublet by scDblFinder.
Data	Cells in shared embedding	Cells present in the shared scVI embedding and shared UMAP.
Data	Median UMIs, q > 0.9	Median UMIs per cell over all cells with q > 0.9 (before doublet removal).
Data	Median genes, q > 0.9	Median genes per cell over the same cells.
Data	Median UMIs, time-filtered	Median UMIs per cell over the time-filtered cells.
Data	Median genes, time-filtered	Median genes per cell over the time-filtered cells.
Data	Genes detected, q > 0.9	Genes with at least one UMI in any cell with q > 0.9.
Data	Genes detected, time-filtered	Genes with at least one UMI in any time-filtered cell.
Data	BAM-QC barcodes	Barcodes in the per-barcode alignment table.
Data	BAM-QC reads with CB	Reads carrying a cell-barcode (CB) tag, summed over the per-barcode alignment table.
Data	Reads	Cell Ranger metric Number of Reads: total reads in the FASTQ files, before any barcode or cell decision.
Data	Valid barcodes (%)	Cell Ranger metric Valid Barcodes, in percent: reads with a barcode on the whitelist (at most 1 mismatch), over all reads.
Data	Valid UMIs (%)	Cell Ranger metric Valid UMIs, in percent: reads with a valid UMI (no N, not a homopolymer), over all reads. Reported by version 9.0.1 only. Empty for the 15 libraries run with version 7.2.0.
Data	Q30 barcode (%)	Cell Ranger metric Q30 Bases in Barcode, in percent: bases with quality of at least 30 (Q30), over all reads.
Data	Q30 RNA read (%)	Cell Ranger metric Q30 Bases in RNA Read, in percent: bases with quality of at least 30 (Q30), over all reads.
Data	Q30 UMI (%)	Cell Ranger metric Q30 Bases in UMI, in percent: bases with quality of at least 30 (Q30), over all reads.
Data	Mapped to genome (%)	Cell Ranger metric Reads Mapped to Genome, in percent: mapping of all reads (STAR).
Data	Confidently to genome (%)	Cell Ranger metric Reads Mapped Confidently to Genome, in percent: reads mapped with MAPQ 255.
Data	Confidently intergenic (%)	Cell Ranger metric Reads Mapped Confidently to Intergenic Regions, in percent: reads confidently mapped to an intergenic region.
Data	Confidently intronic (%)	Cell Ranger metric Reads Mapped Confidently to Intronic Regions, in percent: reads confidently mapped to an intronic region.
Data	Confidently exonic (%)	Cell Ranger metric Reads Mapped Confidently to Exonic Regions, in percent: reads confidently mapped to an exonic region.
Data	Confidently transcriptome (%)	Cell Ranger metric Reads Mapped Confidently to Transcriptome, in percent: reads confidently mapped to the transcriptome (exonic, consistent with annotated splice junctions).
Data	Antisense to gene (%)	Cell Ranger metric Reads Mapped Antisense to Gene, in percent: reads confidently mapped to the transcriptome but antisense to a gene.

### Sheet: Data
Library	Factor	Gene ID	Chemistry	Cell Ranger	Reference	Min reads	Min UMIs	Min score	Mixture components	Raw barcodes	Candidate cells	Cells q > 0.8	Cells q > 0.9	Singlets	Time-filtered cells	Scrublet doublets	scDblFinder doublets	Cells in shared embedding	Median UMIs, q > 0.9	Median genes, q > 0.9	Median UMIs, time-filtered	Median genes, time-filtered	Genes detected, q > 0.9	Genes detected, time-filtered	BAM-QC barcodes	BAM-QC reads with CB	Reads	Valid barcodes (%)	Valid UMIs (%)	Q30 barcode (%)	Q30 RNA read (%)	Q30 UMI (%)	Mapped to genome (%)	Confidently to genome (%)	Confidently intergenic (%)	Confidently intronic (%)	Confidently exonic (%)	Confidently transcriptome (%)	Antisense to gene (%)
RH_221220.WT	RH		Single Cell 3' v3	7.2.0	ToxoDB-68 ME49, 8,778 genes	150	100	0	2	2275380	16120	13461	8609	6985	6924	1440	1255	6937	2129	779	1974	740	7535	7524	1391469	130655293	480929167	95.5		96.6	89.3	96.7	27.2	26.3	2.3	0.4	23.6	22.8	1.2
AAF1_RH.KD.2h	AAF1	TGME49_260810	Single Cell 3' v3	7.2.0	ToxoDB-68 ME49, 8,778 genes	50	100	0	2	777634	16328	15059	10005	7219	7025	2567	1733	6986	1069	488	956	453	7158	7137	374104	71283691	202111935	96.7		96.1	92.4	96.1	36	35.2	3.4	0.6	31.2	30.6	1.1
AP2III-2_RH.KD.2h.260110	AP2III-2	TGME49_253380	Single Cell 3' v3 (polyA)	9.0.1	ToxoDB-68 ME49, 8,778 genes	100	100	0	2	1090058	24895	23065	13509	10630	10099	1	2879	9965	462	287	407	260	7359	7342	450715	53416680	242049558	94.5	100	96.8	91.8	97.1	23.2	22	3.6	0.6	17.8	17	1.3
AP2IX-5_RH.KD.2h	AP2IX-5	TGME49_289710	Single Cell 3' v3	7.2.0	ToxoDB-68 ME49, 8,778 genes	700	100	0	2	1599894	18923	17049	11225	9645	8939	2	1580	8802	1700	675	1587	646	7442	7434	1305240	168773187	282169878	97.3		96.8	95.6	96.8	61	60.3	2.8	0.8	56.7	55.5	1.9
AP2IX-7_RH.KD.2h	AP2IX-7	TGME49_290630	Single Cell 3' v3	7.2.0	ToxoDB-68 ME49, 8,778 genes	100	100	0	2	1411130	8431	8215	5587	4939	4812	438	551	4797	1622	644	1576	627	7232	7228	531709	75295383	337716763	95.2		96.8	94.9	97	23.3	22.1	4.2	0.4	17.6	16.8	1.2
AP2VIII-7_RH.KD.2h.260110	AP2VIII-7	TGME49_269010	Single Cell 3' v3 (polyA)	9.0.1	ToxoDB-68 ME49, 8,778 genes	500	100	0	2	1107538	35620	30855	16691	13877	13304	3	2814	13197	541	332	488	307	7419	7406	611349	77132156	224489667	94.3	100	97.1	93.8	97.2	36.4	34.3	4.2	0.8	29.3	28.2	1.8
AP2VIIa-6_RH.KD.2h.260110	AP2VIIa-6	TGME49_203050	Single Cell 3' v3 (polyA)	9.0.1	ToxoDB-68 ME49, 8,778 genes	900	100	0	2	1298289	40775	31653	15836	14141	13193	0	1695	13017	934	494	889	476	7539	7522	888101	170216591	318013108	96	100	97.1	93.9	97.1	55.7	54	3.4	1.1	49.4	47.4	3.1
AP2X-7_RH.KD.2h.260110	AP2X-7	TGME49_214840	Single Cell 3' v3 (polyA)	9.0.1	ToxoDB-68 ME49, 8,778 genes	100	100	0	2	850098	50670	36296	18221	15740	14564	0	2481	14625	293	222	272	208	7484	7448	411199	55821070	200826830	96.6	100	97.3	92	97.3	29	25.1	2.4	1	21.7	19.6	3.1
AP2XI-4_RH.KD.2h.260110	AP2XI-4	TGME49_315760	Single Cell 3' v3 (polyA)	9.0.1	ToxoDB-68 ME49, 8,778 genes	800	100	0	2	1265021	53595	42827	21678	18852	17841	0	2826	17275	1038	530	969	504	7752	7743	874056	209643538	395278130	96.5	100	97.2	93.8	97.2	54.9	52.7	3.3	1.1	48.3	46.3	3.1
AP2XI-5_RH.KD.2h	AP2XI-5	TGME49_216220	Single Cell 3' v3	7.2.0	ToxoDB-68 ME49, 8,778 genes	500	100	0	2	847647	13017	12976	9156	8073	7615	3	1083	7516	767	424	728	408	7027	7024	739440	46594846	75387203	97.2		97.4	96.3	97.3	63.1	62.2	2.6	1	58.5	56.5	2.9
AP2XII-2_RH.KD.2h	AP2XII-2	TGME49_217700	Single Cell 3' v3	7.2.0	ToxoDB-68 ME49, 8,778 genes	3000	100	0	2	932425	16492	15589	9832	8303	7963	1	1529	7830	2183	890.5	2023	841	7538	7524	782346	290041783	370448728	97.1		94.9	90.1	93.9	80	79	4	1.3	73.7	72.5	2.4
AP2XII-8_RH.KD.2h	AP2XII-8	TGME49_250800	Single Cell 3' v3	7.2.0	ToxoDB-68 ME49, 8,778 genes	500	100	0	2	1062624	7121	5917	3503	3056	2891	417	279	2971	1933	880	1870	856	7291	7284	934231	67971763	104875632	96.7		98.4	90.2	97.9	66.2	64.6	4.1	1.5	59.1	57.1	3.3
AP2XII-9_RH.KD.2h.250630	AP2XII-9	TGME49_251740	Single Cell 3' v3	7.2.0	ToxoDB-68 ME49, 8,778 genes	1000	100	0	2	1514785	28445	23861	12902	10875	10054	1	2027	9867	1753	769	1608	721.5	7697	7677	893326	243774636	503121521	95.9		94.9	90.1	93.9	50.1	48.7	4.6	0.8	43.3	42.1	2
ASF1_RH.KD.2h	ASF1	TGME49_209140	Single Cell 3' v3	7.2.0	ToxoDB-68 ME49, 8,778 genes	500	100	0	2	937504	13148	12946	9398	8092	7707	520	1227	7616	1919	753	1821	723	8077	8071	780970	176353639	260038361	97.2		97	96	96.9	69.3	68.4	3	1.1	64.2	62.3	2.9
HDAC3_RH.KD.2h	HDAC3	TGME49_227290	Single Cell 3' v3	7.2.0	ToxoDB-68 ME49, 8,778 genes	100	100	0	2	565571	17963	16775	11666	9678	8261	0	1988	8116	975.5	496	900	461	8078	8077	366864	100036814	180467512	95.6		95.9	91.8	96	56.9	56	3.6	1.3	51.1	49.1	3.1
HDAC5_RH.KD.2h	HDAC5	TGME49_202230	Single Cell 3' v3	7.2.0	ToxoDB-68 ME49, 8,778 genes	2000	100	0	2	1687154	8152	8040	6184	5603	5427	269	539	5390	1937	679	1871	661	7085	7085	1486625	233000322	346627012	97.1		96.9	95.3	96.9	68.6	67.9	2.6	0.9	64.4	62.9	2.2
HP1_RH.KD.2h	EPL1	TGME49_225000	Single Cell 3' v3	7.2.0	ToxoDB-68 ME49, 8,778 genes	100	100	0	2	693246	14912	14274	10322	8505	7715	1015	1595	7652	1092	493	1020	469	7524	7514	357150	109606646	235819042	96		96.2	92.4	96.1	47.6	46.6	3	0.8	42.8	41.6	1.9
MORC_RH.KD.2h	MORC	TGME49_305340	Single Cell 3' v3	7.2.0	ToxoDB-68 ME49, 8,778 genes	150	100	0	2	683520	17772	17148	12149	9967	8797	0	2182	8900	901	477	830	443	8175	8171	375117	109719433	221056763	95.5		96.2	91.6	96.1	50.8	49.7	3.5	1.4	44.8	43.4	2.7
MYB3_RH.KD.2h	MYB3	TGME49_321450	Single Cell 3' v3	7.2.0	ToxoDB-68 ME49, 8,778 genes	750	100	0	2	1547862	20582	18787	11719	9962	9546	0	1757	9470	1411	608	1314	580	7212	7201	1216914	120892135	221768883	96.6		97	95.8	96.9	55.9	55.1	2.6	0.7	51.8	50	2.5
MYBX_RH.KD.2h.260110	Cdc5	TGME49_275480	Single Cell 3' v3 (polyA)	9.0.1	ToxoDB-68 ME49, 8,778 genes	500	100	0	2	1061091	21491	18505	10089	8591	8256	5	1498	8200	747	371	686	348	7123	7108	522874	66922767	217099064	94.3	100	97	92.3	97.1	32.4	31	3.4	2	25.6	26	1.5
MYBY_RH.KD.2h.260110	DMAP1	TGME49_213890	Single Cell 3' v3 (polyA)	9.0.1	ToxoDB-68 ME49, 8,778 genes	250	100	0	2	1070071	29388	26111	14803	12201	11378	6	2601	11273	513	273	467	253	7678	7665	479630	54123935	209133131	94.2	100	96.4	92.1	96.9	27.2	26	3.9	0.4	21.7	21	1.1
SNIP1_RH.KD.2h	SNIP1	TGME49_201790	Single Cell 3' v3	7.2.0	ToxoDB-68 ME49, 8,778 genes	1750	100	0	2	1145339	9210	9210	6793	6118	5973	346	618	5966	1650	687	1585	670	7008	7003	921494	169242009	312168067	96.7		96.9	95.8	96.9	55.6	54.6	1.8	3.7	49.1	50.5	2.3
