## Supplementary material for "A MultiOmics time-resolved systems map of gene regulation in *Toxoplasma gondii*": Table S4

### Sheet: DonutPlot_SpliceosomeSpecific_I
Description_new	Description_old	TGGT1_ID	Splicing_Contributor	Spliceosome_Conservation_Complex (PMID:40263328; 24934558)	GeneNames	Cdc5 interactors (PMID:40263328)	Inhouse Cdc5 Interactors PullDown_UniquePeptide_FoundIn6	In-house SNIP1 interactors PullDown_UniquePeptide_FoundIn6	GCN5b interactors (PMID:24391497; 31381949)	BDP1 interactors (PMID:37350586)	RES (PMID: 19033360)	TgGSK_interactors (PMID:40152591)	TgAP2IX-7 interactors (PMID:31381949)
Peptidase_M24 domain-containing protein [Source:UniProtKB/TrEMBL;Acc:A0A125YVJ6]	putative proliferation-associated protein 2G4	TGGT1_279390	Splicing contributor	Others	PA2G4	PA2G4
U6 snRNA-associated Sm-like protein LSm4 [Source:UniProtKB/TrEMBL;Acc:S7UZU9]	LSM domain-containing protein	TGGT1_278950	Splicing contributor	Sm/LSm	LSm4
RNA recognition motif-containing protein	RNA recognition motif-containing protein	TGGT1_262620	Splicing contributor	hnRNP	hnRNP M	SF3B4	5_4	5_1	RNA recognition motif-containing protein	Transient interactors of BDP1
RNA recognition motif-containing protein	RNA recognition motif-containing protein	TGGT1_264610	Splicing contributor	hnRNP	hnRNP A			1_1
RNA recognition motif-containing protein	RNA recognition motif-containing protein	TGGT1_236540	Splicing contributor	hnRNP	hnRNP H		3_5	3_1
SPRY domain-containing protein	SPRY domain-containing protein	TGGT1_290270	Splicing contributor	hnRNP	hnRNP U
RNA recognition motif-containing protein	RNA recognition motif-containing protein	TGGT1_265530	Splicing contributor	hnRNP	hnRNP B
alba 1	alba 1	TGGT1_221380	Splicing contributor	Others	Alba1	Alba1
putative N-ethylmaleimide-sensitive fusion protein	putative N-ethylmaleimide-sensitive fusion protein	TGGT1_318510	Splicing contributor	Others	Cdc48	Cdc48
hypothetical protein	hypothetical protein	TGGT1_274100	Splicing contributor	Others	CHIL	CHIL
cwf18 pre-mRNA splicing factor protein	cwf18 pre-mRNA splicing factor protein	TGGT1_279430	Splicing contributor	Others	CWC18	CWC18	4_5
FUSE-binding protein 2 / KH-type splicing regulatory protein	FUSE-binding protein 2 / KH-type splicing regulatory protein	TGGT1_216670	Splicing contributor	Others	KHSRP	KHSRP	1_1	2_1
FoP_duplication domain-containing protein [Source:UniProtKB/TrEMBL;Acc:S7UK03]	hypothetical protein	TGGT1_297430	Splicing contributor	Sm/LSm	LSm4_PD	LSm4_PD	1_6	1_1
hypothetical protein	hypothetical protein	TGGT1_241170	Splicing contributor	Others	LUC7	LUC7
p25-alpha family protein	p25-alpha family protein	TGGT1_229930	Splicing contributor	Others	P25	P25
putative polyadenylate binding protein	putative polyadenylate binding protein	TGGT1_224850	Splicing contributor	Others	PABP2/1	PABP2/1	1_2
putative peptidyl-prolyl cis-trans isomerase E	putative peptidyl-prolyl cis-trans isomerase E	TGGT1_268750	Splicing contributor	Others	PPI	PPI
PCI domain-containing protein	PCI domain-containing protein	TGGT1_273520	Splicing contributor	U5 snRNP	PRP8	PRP8
ran binding protein	ran binding protein	TGGT1_219300	Splicing contributor	Others	RBP	RBP
cold-shock DNA-binding domain-containing protein	cold-shock DNA-binding domain-containing protein	TGGT1_320600	Splicing contributor	Others	RL1	RL1	1_5	1_1
PCI domain-containing protein	PCI domain-containing protein	TGGT1_217820	Splicing contributor	Others	RPN9	RPN9
WD domain, G-beta repeat-containing protein	WD domain, G-beta repeat-containing protein	TGGT1_311400	Splicing contributor	Others	SEC31	SEC31
hypothetical protein	hypothetical protein	TGGT1_315610	Splicing contributor	Others	σ factor	Sigma-factor
hypothetical protein	hypothetical protein	TGGT1_254570	Splicing contributor	Others	SmC	SmC
hypothetical protein	hypothetical protein	TGGT1_275650	Splicing contributor	Others	SNX25	SNX25
nuclear factor NF4	nuclear factor NF4	TGGT1_205580	Splicing contributor	Others	SPP381	SPP381			nuclear factor NF4
hypothetical protein	hypothetical protein	TGGT1_289970	Splicing contributor	Others	SRP68	SRP68
vacuolar sorting protein 9 (vps9) domain-containing protein	vacuolar sorting protein 9 (vps9) domain-containing protein	TGGT1_230140	Splicing contributor	Others	SRRM1	SRRM1	2_5	2_1
RMI1_N domain-containing protein [Source:UniProtKB/TrEMBL;Acc:S7UH63]	hypothetical protein	TGGT1_220260	Splicing contributor	U1 snRNP	U1-70K	U1-70K
WD domain, G-beta repeat-containing protein	WD domain, G-beta repeat-containing protein	TGGT1_201710	Splicing contributor	Others	U3 SnoRNP	U3 SnoRNP
putative activating signal cointegrator 1 complex subunit 3 family 1 ASCC3L1	putative activating signal cointegrator 1 complex subunit 3 family 1 ASCC3L1	TGGT1_223390	Splicing contributor	U5 snRNP	ASCC3L1/U5-200K/Brr2	U5-200K/Brr2	8_6		activating signal cointegrator 1 complex subunit 3 family 1 ASCC3L1, putative	Core complex
hypothetical protein	hypothetical protein	TGGT1_320080	Splicing contributor	Others				1_1
TFIIH basal transcription factor complex helicase XPB subunit	TFIIH basal transcription factor complex helicase XPB subunit	TGGT1_269660	Splicing contributor	Others	TFIIH helicase subunit XPD-1			1_1
RNA-binding protein 8A family protein	RNA-binding protein 8A family protein	TGGT1_233230	Splicing contributor	Others	RNA_BP-8A		1_3	1_1
Brf1p family coiled coil protein	Brf1p family coiled coil protein	TGGT1_232440	Splicing contributor	Others	Brf1p_fam			1_1
cyclin2 related protein	cyclin2 related protein	TGGT1_267580	Splicing contributor	Others	Cyc2_P			2_1
dual specificity phosphatase, catalytic domain-containing protein	dual specificity phosphatase, catalytic domain-containing protein	TGGT1_268770	Splicing contributor	Others	Pase_Cat			3_1
hypothetical protein	hypothetical protein	TGGT1_263320	Splicing contributor	Others			5_6	3_1
putative DNA replication licensing factor Mcm7	putative DNA replication licensing factor Mcm7	TGGT1_237220	Splicing contributor	Others	MCM7			3_1
hypothetical protein	hypothetical protein	TGGT1_228150	Splicing contributor	Others			3_3	3_1
hypothetical protein	hypothetical protein	TGGT1_269290	Splicing contributor	Others			5_3	4_1
RNase_Zc3h12a domain-containing protein [Source:UniProtKB/TrEMBL;Acc:S7UHU8]	hypothetical protein	TGGT1_265850	Splicing contributor	Others	RNase_Zc3h12a			4_1
putative DNA replication licensing factor MCM5	putative DNA replication licensing factor MCM5	TGGT1_243920	Splicing contributor	Others	MCM5			4_1
hypothetical protein	hypothetical protein	TGGT1_291620	Splicing contributor	Others			4_6	5_1
myosin F	myosin F	TGGT1_278870	Splicing contributor	Others	MyoF		3_3		myosin F	Transient interactors of BDP1
putative pre-mRNA splicing factor subunit	putative pre-mRNA splicing factor subunit	TGGT1_314830	Splicing contributor	Others	SpliceFactor		1_2
putative aquarius	putative aquarius	TGGT1_314410	Splicing contributor	Others	Aquarius		5_3
cwf21 protein	cwf21 protein	TGGT1_282140	Splicing contributor	Others	cwf21		1_2
putative rudimentary enhancer	putative rudimentary enhancer	TGGT1_280750	Splicing contributor	Others	ERH		2_5
AP2 domain transcription factor AP2VIII-7	AP2 domain transcription factor AP2VIII-7	TGGT1_269010	Splicing contributor	Others	AP2VIII-7		1_1
CPSF A subunit region protein	CPSF A subunit region protein	TGGT1_267710	Splicing contributor	Others	CPSFa		3_5
putative pre-mRNA-processing protein 8	putative pre-mRNA-processing protein 8	TGGT1_263650	Splicing contributor	Others	PRPF8		2_5
hypothetical protein	hypothetical protein	TGGT1_212220	Splicing contributor	Others			1_3
SF3b1 domain-containing protein [Source:UniProtKB/TrEMBL;Acc:S7UUF2]	putative U2 small nuclear ribonucleoprotein family protein	TGGT1_205010	Splicing contributor	U2 snRNP	SF3b1		2_2
Myb family DNA-binding domain-containing protein	Myb family DNA-binding domain-containing protein	TGGT1_275480	Splicing contributor	Prp19 complex	Cdc5	Cdc5/Cef1	14_6
putative crooked neck family 1 protein isoform 2	putative crooked neck family 1 protein isoform 2	TGGT1_269200	Splicing contributor	Prp19 complex	SYF3	CRN, Syf3	4_6
peptidyl-prolyl cis-trans isomerase family 1	peptidyl-prolyl cis-trans isomerase family 1	TGGT1_270560	Splicing contributor	Prp19 complex	PPIL1	PPIL1b
WD domain, G-beta repeat-containing protein	WD domain, G-beta repeat-containing protein	TGGT1_218420	Splicing contributor	Prp19 complex	PRL1	PRL1/Prp46	3_6
WD domain, G-beta repeat domain containing protein	WD domain, G-beta repeat domain containing protein	TGGT1_320210	Splicing contributor	Prp19 complex	PRP19	Prp19	9_6
RNA recognition motif-containing protein	RNA recognition motif-containing protein	TGGT1_290660	Splicing contributor	Prp19 complex	PTB2	PRP24
SKIP/SNW domain-containing protein	SKIP/SNW domain-containing protein	TGGT1_233190	Splicing contributor	Prp19 complex	SKIP	SKIP/Prp45b	2_4
hypothetical protein	hypothetical protein	TGGT1_243620	Splicing contributor	Prp19 complex	SpF27	SpF27/Snt309	4_6
XPA binding protein 2 family protein	XPA binding protein 2 family protein	TGGT1_305240	Splicing contributor	Prp19 complex	SYF1	SYF1	3_4
putative importin alpha	putative importin alpha	TGGT1_252290	Splicing contributor	Prp19 complex	CTNNB1			1_1
putative cell-cycle-control protein (translation regulation)	putative cell-cycle-control protein (translation regulation)	TGGT1_320430	Splicing contributor	Prp19 complex	CWC22
Cwf15/Cwc15 cell cycle control protein	Cwf15/Cwc15 cell cycle control protein	TGGT1_270740	Splicing contributor	Prp19 complex	AD002
G-protein beta WD-40 repeat containing protein	G-protein beta WD-40 repeat containing protein	TGGT1_265410	Splicing contributor	Prp19 complex	PRP17		5_6
putative RNA binding protein	putative RNA binding protein	TGGT1_203540	Splicing contributor	Prp19 complex	TSR1
FHA domain-containing protein	FHA domain-containing protein	TGGT1_201790	Splicing contributor	RES_Complex	SNIP1			8_1			SNIP1
Bud13 ortholog	hypothetical protein	TGGT1_264130	Splicing contributor	RES_Complex	Bud13						Bud13
putative small nuclear ribonucleoprotein f (snrnp-f)	putative small nuclear ribonucleoprotein f (snrnp-f)	TGGT1_213410	Splicing contributor	Sm/LSm	SmF	SmF
putative small nuclear ribonucleoprotein G	putative small nuclear ribonucleoprotein G	TGGT1_314790	Splicing contributor	Sm/LSm	SmG		2_5
LSM domain-containing protein	LSM domain-containing protein	TGGT1_309740	Splicing contributor	Sm/LSm	Sm16K		2_3
LSM domain-containing protein	LSM domain-containing protein	TGGT1_300280	Splicing contributor	Sm/LSm	Sm15K		2_4
LSM3, U6 small nuclear RNA associated isoform 2 family protein	LSM3, U6 small nuclear RNA associated isoform 2 family protein	TGGT1_298970	Splicing contributor	Sm/LSm	LSm3
U6 snRNA-associated Sm family protein	U6 snRNA-associated Sm family protein	TGGT1_286560	Splicing contributor	Sm/LSm	LSm7
putative small nuclear ribonucleoprotein E	putative small nuclear ribonucleoprotein E	TGGT1_275750	Splicing contributor	Sm/LSm	SmE
putative U6 snRNA-associated Sm family protein LSm8	putative U6 snRNA-associated Sm family protein LSm8	TGGT1_272630	Splicing contributor	Sm/LSm	LSm8
small nuclear ribonucleoprotein	small nuclear ribonucleoprotein	TGGT1_270830	Splicing contributor	Sm/LSm	SmD2		2_6
LSM domain-containing protein	LSM domain-containing protein	TGGT1_267350	Splicing contributor	Sm/LSm	SmD1
putative U6 snRNA-associated Sm family protein LSm6	putative U6 snRNA-associated Sm family protein LSm6	TGGT1_261470	Splicing contributor	Sm/LSm	LSm6
putative small nuclear ribonucleoprotein E	putative small nuclear ribonucleoprotein E	TGGT1_247610	Splicing contributor	Sm/LSm	LSm5
Ulp1 protease family, C-terminal catalytic domain-containing protein	Ulp1 protease family, C-terminal catalytic domain-containing protein	TGGT1_214470	Splicing contributor	Sm/LSm	SSm4
DEAD (Asp-Glu-Ala-Asp) box polypeptide 17	DEAD (Asp-Glu-Ala-Asp) box polypeptide 17	TGGT1_236650	Splicing contributor	U1 snRNP	DDX5	DDX17
hypothetical protein	hypothetical protein	TGGT1_316180	Splicing contributor	U1 snRNP	CA150
RNA recognition motif-containing protein	RNA recognition motif-containing protein	TGGT1_309800	Splicing contributor	U1 snRNP	U1A
U1 zinc finger protein	U1 zinc finger protein	TGGT1_306380	Splicing contributor	U1 snRNP	U1C
hypothetical protein	hypothetical protein	TGGT1_306220	Splicing contributor	U1 snRNP	PRP40
PWI domain-containing protein	PWI domain-containing protein	TGGT1_270770	Splicing contributor	U1 snRNP	RBM25
RNA recognition motif-containing protein	RNA recognition motif-containing protein	TGGT1_205180	Splicing contributor	U1 snRNP	U1-70K
surp module domain-containing protein	surp module domain-containing protein	TGGT1_246500	Splicing contributor	U2 snRNP	SF3A1		2_6	1_1
RNA recognition motif-containing protein	RNA recognition motif-containing protein	TGGT1_224580	Splicing contributor	U2 snRNP	SF3B4		3_2	3_1
putative splicing factor 3b, subunit 3	putative splicing factor 3b, subunit 3	TGGT1_230960	Splicing contributor	U2 snRNP	SF3B3				splicing factor 3b, subunit 3, putative	Transient interactors of BDP1
zinc knuckle domain-containing protein	zinc knuckle domain-containing protein	TGGT1_321560	Splicing contributor	U2 snRNP	CHERP
PSP protein	PSP protein	TGGT1_314740	Splicing contributor	U2 snRNP	SF3B2
putative pre-mRNA branch site protein p14	putative pre-mRNA branch site protein p14	TGGT1_305010	Splicing contributor	U2 snRNP	SFB14
malic enzyme	malic enzyme	TGGT1_286440	Splicing contributor	U2 snRNP	SPF30
putative translation initiation factor IF-2	putative translation initiation factor IF-2	TGGT1_248250	Splicing contributor	U2 snRNP	SF3B5
RNA recognition motif-containing protein	RNA recognition motif-containing protein	TGGT1_240710	Splicing contributor	U2 snRNP	SR140
putative U2 snRNP auxiliary factor	putative U2 snRNP auxiliary factor	TGGT1_236910	Splicing contributor	U2 snRNP	U2AF35
U2 snRNP auxilliary factor, large subunit, splicing factor subfamily protein	U2 snRNP auxilliary factor, large subunit, splicing factor subfamily protein	TGGT1_234520	Splicing contributor	U2 snRNP	U2AF65
ATP-dependent RNA helicase	ATP-dependent RNA helicase	TGGT1_233520	Splicing contributor	U2 snRNP	PRP43
putative small nuclear ribonucleoprotein polypeptide A'	putative small nuclear ribonucleoprotein polypeptide A'	TGGT1_229210	Splicing contributor	U2 snRNP	U2A
putative splicesome-associated protein	putative splicesome-associated protein	TGGT1_221950	Splicing contributor	U2 snRNP	SF3A3
G-patch domain-containing protein	G-patch domain-containing protein	TGGT1_214820	Splicing contributor	U2 snRNP	SPF45
small nuclear ribonucleoprotein	small nuclear ribonucleoprotein	TGGT1_209690	Splicing contributor	U2 snRNP	U2B
RNA recognition motif-containing protein	RNA recognition motif-containing protein	TGGT1_202770	Splicing contributor	U2 snRNP	PUF60
WD domain, G-beta repeat-containing protein	WD domain, G-beta repeat-containing protein	TGGT1_243540	Splicing contributor	U4/U6 snRNP	PRP4	PRP4
U-snRNP-associated cyclophilin family protein	U-snRNP-associated cyclophilin family protein	TGGT1_285760	Splicing contributor	U4/U6 snRNP	CYPH	SnuCyp-20
SART-1 family protein	SART-1 family protein	TGGT1_318140	Splicing contributor	U4/U6 snRNP	SNU66
putative ubiquitin specific protease 39 isoform 2	putative ubiquitin specific protease 39 isoform 2	TGGT1_294360	Splicing contributor	U4/U6 snRNP	SAD1
PRP38 family protein	PRP38 family protein	TGGT1_285230	Splicing contributor	U4/U6 snRNP	PRP38B
U1-type domain-containing protein [Source:UniProtKB/TrEMBL;Acc:A0A125YGK9]	hypothetical protein	TGGT1_275310	Splicing contributor	U4/U6 snRNP	SNU23
putative pre-mRNA splicing factor	putative pre-mRNA splicing factor	TGGT1_266030	Splicing contributor	U4/U6 snRNP	PRP38A
SNRNP27 domain-containing protein [Source:UniProtKB/TrEMBL;Acc:A0A125YG89]	hypothetical protein	TGGT1_264010	Splicing contributor	U4/U6 snRNP	SnRNP27
snoRNA binding domain-containing protein	snoRNA binding domain-containing protein	TGGT1_244100	Splicing contributor	U4/U6 snRNP	PRP31
U5 snRNP-specific protein	U5 snRNP-specific protein	TGGT1_310860	Splicing contributor	U5 snRNP	PRP8BP		5_4
DEAD-family helicase	DEAD-family helicase	TGGT1_298020	Splicing contributor	U5 snRNP	PRP28
elongation factor 2 family protein	elongation factor 2 family protein	TGGT1_286080	Splicing contributor	U5 snRNP	SNU114		5_6
putative splicing factor DIM1	putative splicing factor DIM1	TGGT1_270140	Splicing contributor	U5 snRNP	DIB1
pre-mRNA processing splicing factor PRP8	pre-mRNA processing splicing factor PRP8	TGGT1_231970	Splicing contributor	U5 snRNP	PRP8		2_4
putative U5 snRNP-associated subunit	putative U5 snRNP-associated subunit	TGGT1_205220	Splicing contributor	U5 snRNP	PRP6		1_1
RNA recognition motif-containing protein	RNA recognition motif-containing protein	TGGT1_291930	Non-contributor	Prp19 complex	PTB1				RNA recognition motif-containing protein
hypothetical protein	hypothetical protein	TGGT1_273670	Non-contributor	Prp19 complex	HSP73
RNA recognition motif-containing protein	RNA recognition motif-containing protein	TGGT1_272890	Non-contributor	Prp19 complex	RRM1
hypothetical protein	hypothetical protein	TGGT1_269320	Non-contributor	Prp19 complex	ISY1
RNA recognition motif-containing protein	RNA recognition motif-containing protein	TGGT1_211420	Non-contributor	Prp19 complex	SR
Snu17 ortholog	RNA-binding protein	TGGT1_263595	Non-contributor	RES_Complex	Snu17						Snu17
hypothetical protein	hypothetical protein	TGGT1_228630	Non-contributor	Sm/LSm	LSm2		1_1
bMG10 domain-containing protein [Source:UniProtKB/TrEMBL;Acc:S7UPE0]	hypothetical protein	TGGT1_288000	Non-contributor	U2 snRNP	SF3A2
Prp31-15.5k-U4 Snrna Complex family protein	Prp31-15.5k-U4 Snrna Complex family protein	TGGT1_236580	Non-contributor	U4/U6 snRNP	SNU113
#N/A	pre-mRNA processing factor PRP3	TGGT1_219790A	Non-contributor	U4/U6 snRNP	PRP3
hypothetical protein	hypothetical protein	TGGT1_233390	Non-contributor	U5 snRNP	BRR2
