## Supplementary material for "A MultiOmics time-resolved systems map of gene regulation in *Toxoplasma gondii*": Table S7

### Sheet: Info
Daughter-cell budding curated set (BUD, 45 genes): gene names, product descriptions and membership in the 4,619 clustered genes and in the gene communities.
Sheet	Rows	Description
Data	45	One row per gene of the daughter-cell budding curated set (BUD, 45 genes). Columns give the ToxoDB gene ID, name and product description, membership in the 4,619 clustered genes, and the community. Rows are sorted by gene ID.
Sheet	Column	Definition
Data	Gene ID	ToxoDB gene ID (Toxoplasma gondii ME49).
Data	Gene name	Gene name from the ToxoDB release 68 annotation (empty if none).
Data	Product description	Product description from the same annotation.
Data	In clustered set	yes if the gene is among the 4,619 clustered genes, no otherwise.
Data	Community	Community of the REA consensus clustering (rea001–rea108). A clustered gene that is in no community (support or size floor) is unassigned and stored as unassigned. The cell is empty when the gene is not clustered.

### Sheet: Data
Gene ID	Gene name	Product description	In clustered set	Community
TGME49_202220	ISAP1	IMC suture-associated protein ISAP1	yes	rea004
TGME49_205480	ISP4	IMC subcompartment protein ISP4	yes	rea041
TGME49_205670	SFA2	striated fiber assemblin SFA2	yes	rea009
TGME49_209970		Spc97 / Spc98 family protein	yes	rea003
TGME49_212780		hypothetical protein	yes	rea028
TGME49_214770	RAB1B	ras-related protein RAB1B	yes	rea014
TGME49_216240		hypothetical protein	yes	rea028
TGME49_218880	SFA3	striated fiber assemblin SFA3	yes	rea051
TGME49_219280	ALP1	actin like protein ALP1	yes	unassigned
TGME49_220270	IMC6	alveolin domain containing intermediate filament IMC6	yes	rea018
TGME49_223530		mitotic-spindle organizing protein 1, putative	yes	rea089
TGME49_226870		tubulin gamma chain	yes	unassigned
TGME49_227000		hypothetical protein	yes	rea014
TGME49_231640	ALV1	alveolin domain containing intermediate filament IMC1	yes	rea018
TGME49_232150	IMC32	inner membrane complex protein IMC32	yes	rea005
TGME49_233010	ERK7	mitogen-activated protein kinase ERK7	yes	rea014
TGME49_235380	AC5	apical cap protein AC5	yes	rea002
TGME49_237820	ISP2	IMC sub-compartment protein ISP2	yes	rea005
TGME49_238895	IMC43	inner membrane complex protein IMC43	yes	rea009
TGME49_243200	IMC29	inner membrane complex protein IMC29	yes	rea002
TGME49_244030	IMC3	inner membrane complex protein IMC3	no
TGME49_246740		dynactin subunit 2, putative	yes	rea001
TGME49_246950	AC9	apical cap protein AC9	yes	rea002
TGME49_255700		hypothetical protein	yes	rea014
TGME49_258130	RAB1A	ras-related protein RAB1A	yes	rea001
TGME49_260580		hypothetical protein	yes	rea009
TGME49_260820	ISP1	IMC sub-compartment protein ISP1	yes	rea002
TGME49_263510		Spc97 / Spc98 family protein	yes	rea091
TGME49_267370		kinesin A	yes	unassigned
TGME49_275610		protein kinase, other	yes	rea028
TGME49_275670	ALV5	alveolin domain containing intermediate filament IMC15	yes	rea002
TGME49_278850	DHHC2	palmitoyltransferase DHHC2	yes	rea005
TGME49_285780		gamma-tubulin complex component, putative	no
TGME49_288890		hypothetical protein	no
TGME49_292950	AC10	apical cap protein AC10	yes	rea005
TGME49_293170		CH domain-containing protein	yes	rea028
TGME49_293730	DHHC14	palmitoyltransferase DHHC14	yes	rea028
TGME49_294860	BCC0	basal complex component BCC0	yes	rea043
TGME49_310130		gamma-tubulin complex component, putative	yes	rea029
TGME49_310930	FBXO1	F-box protein FBXO1	yes	unassigned
TGME49_312570	MAPKL1	CMGC kinase, MAPK family (ERK) MAPK-1	yes	rea014
TGME49_313190	RAB18	ras-related protein RAB18	yes	unassigned
TGME49_313380	ILP1	IMC localizing protein ILP1	yes	rea018
TGME49_316540	ISP3	IMC sub-compartment protein ISP3	yes	rea002
TGME49_320480	RAB11B	ras-related protein RAB11B	yes	rea060
