## Supplementary material for "A MultiOmics time-resolved systems map of gene regulation in *Toxoplasma gondii*": Table S9

### Sheet: Summary
Group	N	Median ipTM	Median Ranking Score	Median Inter-chain PAE
AAF1-AP2XI5	1	0.6	0.92	0.97
AAF1-AP2X5	1	0.57	0.51	1.85
AAF1-AP2s	54	0.26	0.315	13.145
AAF1-randomNonAP2s	100	0.185	0.44	15.4175

### Sheet: Raw Data
Group	Pair	Gene A	Gene B	ipTM	Ranking Score	Inter-chain PAE
AAF1-AP2XI5	TGME49_216220__x__TGME49_260810	TGME49_216220	TGME49_260810	0.6	0.92	0.97
AAF1-AP2X5	TGME49_237090__x__TGME49_260810	TGME49_237090	TGME49_260810	0.57	0.51	1.85
AAF1-AP2s	TGME49_260810__x__TGME49_306620	TGME49_260810	TGME49_306620	0.53	0.49	2.215
AAF1-AP2s	TGME49_225110__x__TGME49_260810	TGME49_225110	TGME49_260810	0.45	0.79	3.795
AAF1-AP2s	TGME49_253380__x__TGME49_260810	TGME49_253380	TGME49_260810	0.42	0.39	6.085
AAF1-AP2s	TGME49_202490__x__TGME49_260810	TGME49_202490	TGME49_260810	0.4	0.38	16.22
AAF1-AP2s	TGME49_203690__x__TGME49_260810	TGME49_203690	TGME49_260810	0.33	0.32	8.875
AAF1-AP2s	TGME49_224230__x__TGME49_260810	TGME49_224230	TGME49_260810	0.32	0.32	11.505
AAF1-AP2s	TGME49_260810__x__TGME49_280460	TGME49_260810	TGME49_280460	0.32	0.66	9.095
AAF1-AP2s	TGME49_203710__x__TGME49_260810	TGME49_203710	TGME49_260810	0.31	0.31	16.975
AAF1-AP2s	TGME49_218960__x__TGME49_260810	TGME49_218960	TGME49_260810	0.31	0.3	11.87
AAF1-AP2s	TGME49_215895__x__TGME49_260810	TGME49_215895	TGME49_260810	0.3	0.6	9.82
AAF1-AP2s	TGME49_217700__x__TGME49_260810	TGME49_217700	TGME49_260810	0.3	0.62	15.525
AAF1-AP2s	TGME49_229370__x__TGME49_260810	TGME49_229370	TGME49_260810	0.3	0.3	13.03
AAF1-AP2s	TGME49_260810__x__TGME49_282210	TGME49_260810	TGME49_282210	0.3	0.65	11.635
AAF1-AP2s	TGME49_260810__x__TGME49_320700	TGME49_260810	TGME49_320700	0.29	0.62	6.67
AAF1-AP2s	TGME49_215150__x__TGME49_260810	TGME49_215150	TGME49_260810	0.28	0.28	11.8
AAF1-AP2s	TGME49_260810__x__TGME49_299020	TGME49_260810	TGME49_299020	0.28	0.28	12.16
AAF1-AP2s	TGME49_208020__x__TGME49_260810	TGME49_208020	TGME49_260810	0.27	0.27	15.465
AAF1-AP2s	TGME49_240460__x__TGME49_260810	TGME49_240460	TGME49_260810	0.27	0.55	7.725
AAF1-AP2s	TGME49_260810__x__TGME49_273660	TGME49_260810	TGME49_273660	0.27	0.6	12.78
AAF1-AP2s	TGME49_260810__x__TGME49_280470	TGME49_260810	TGME49_280470	0.27	0.61	10.785
AAF1-AP2s	TGME49_260810__x__TGME49_310900	TGME49_260810	TGME49_310900	0.27	0.27	15.595
AAF1-AP2s	TGME49_260810__x__TGME49_310950	TGME49_260810	TGME49_310950	0.27	0.27	6.505
AAF1-AP2s	TGME49_211720__x__TGME49_260810	TGME49_211720	TGME49_260810	0.26	0.26	16.775
AAF1-AP2s	TGME49_214840__x__TGME49_260810	TGME49_214840	TGME49_260810	0.26	0.25	10.61
AAF1-AP2s	TGME49_244510__x__TGME49_260810	TGME49_244510	TGME49_260810	0.26	0.68	12.52
AAF1-AP2s	TGME49_260810__x__TGME49_271030	TGME49_260810	TGME49_271030	0.26	0.26	11.555
AAF1-AP2s	TGME49_260810__x__TGME49_282220	TGME49_260810	TGME49_282220	0.26	0.26	9.42
AAF1-AP2s	TGME49_260810__x__TGME49_289710	TGME49_260810	TGME49_289710	0.26	0.27	16.815
AAF1-AP2s	TGME49_203050__x__TGME49_260810	TGME49_203050	TGME49_260810	0.25	0.25	22.095
AAF1-AP2s	TGME49_250800__x__TGME49_260810	TGME49_250800	TGME49_260810	0.25	0.25	14.76
AAF1-AP2s	TGME49_260810__x__TGME49_271200	TGME49_260810	TGME49_271200	0.25	0.64	14.45
AAF1-AP2s	TGME49_260810__x__TGME49_318610	TGME49_260810	TGME49_318610	0.25	0.26	10.43
AAF1-AP2s	TGME49_220530__x__TGME49_260810	TGME49_220530	TGME49_260810	0.24	0.57	17.49
AAF1-AP2s	TGME49_252370__x__TGME49_260810	TGME49_252370	TGME49_260810	0.24	0.24	19.91
AAF1-AP2s	TGME49_251740__x__TGME49_260810	TGME49_251740	TGME49_260810	0.23	0.23	19.45
AAF1-AP2s	TGME49_260810__x__TGME49_306000	TGME49_260810	TGME49_306000	0.23	0.24	21.485
AAF1-AP2s	TGME49_215570__x__TGME49_260810	TGME49_215570	TGME49_260810	0.22	0.22	21.91
AAF1-AP2s	TGME49_260810__x__TGME49_267460	TGME49_260810	TGME49_267460	0.22	0.23	12.24
AAF1-AP2s	TGME49_260810__x__TGME49_269010	TGME49_260810	TGME49_269010	0.22	0.49	14.735
AAF1-AP2s	TGME49_260810__x__TGME49_320680	TGME49_260810	TGME49_320680	0.22	0.65	15.46
AAF1-AP2s	TGME49_227900__x__TGME49_260810	TGME49_227900	TGME49_260810	0.21	0.22	15.915
AAF1-AP2s	TGME49_260810__x__TGME49_288950	TGME49_260810	TGME49_288950	0.21	0.5	14.085
AAF1-AP2s	TGME49_260810__x__TGME49_309410	TGME49_260810	TGME49_309410	0.21	0.22	10.635
AAF1-AP2s	TGME49_205650__x__TGME49_260810	TGME49_205650	TGME49_260810	0.2	0.57	22.29
AAF1-AP2s	TGME49_240900__x__TGME49_260810	TGME49_240900	TGME49_260810	0.2	0.21	19.35
AAF1-AP2s	TGME49_246660__x__TGME49_260810	TGME49_246660	TGME49_260810	0.19	0.49	10.83
AAF1-AP2s	TGME49_224050__x__TGME49_260810	TGME49_224050	TGME49_260810	0.18	0.49	14.675
AAF1-AP2s	TGME49_249190__x__TGME49_260810	TGME49_249190	TGME49_260810	0.14	0.46	13.26
AAF1-AP2s	TGME49_260810__x__TGME49_262000	TGME49_260810	TGME49_262000	0.09	0.38	29.485
AAF1-AP2s	TGME49_260810__x__TGME49_290180	TGME49_260810	TGME49_290180	0.08	0.34	30.59
AAF1-AP2s	TGME49_260810__x__TGME49_500042	TGME49_260810	TGME49_500042	0.55	0.89	2.61
AAF1-AP2s	TGME49_260810__x__TGME49_247730	TGME49_260810	TGME49_247730	0.3	0.3	12.46
AAF1-AP2s	TGME49_260810__x__TGME49_500252	TGME49_260810	TGME49_500252	0.07	0.17	31.05
AAF1-AP2s	TGME49_260810__x__TGME49_255220	TGME49_260810	TGME49_255220	0.22	0.24	24.425
AAF1-randomNonAP2s	TGME49_260810__x__TGME49_209140	TGME49_260810	TGME49_209140	0.55	0.75	1.815
AAF1-randomNonAP2s	TGME49_260810__x__TGME49_201520	TGME49_260810	TGME49_201520	0.46	0.6	5.53
AAF1-randomNonAP2s	TGME49_260810__x__TGME49_265380	TGME49_260810	TGME49_265380	0.46	0.6	2.255
AAF1-randomNonAP2s	TGME49_260810__x__TGME49_315550	TGME49_260810	TGME49_315550	0.46	0.63	2.95
AAF1-randomNonAP2s	TGME49_260810__x__TGME49_203790	TGME49_260810	TGME49_203790	0.43	0.65	3.02
AAF1-randomNonAP2s	TGME49_260810__x__TGME49_203460	TGME49_260810	TGME49_203460	0.38	0.62	4.785
AAF1-randomNonAP2s	TGME49_260810__x__TGME49_254570	TGME49_260810	TGME49_254570	0.33	-99.55	9.575
AAF1-randomNonAP2s	TGME49_260810__x__TGME49_212200	TGME49_260810	TGME49_212200	0.32	0.51	7.39
AAF1-randomNonAP2s	TGME49_260810__x__TGME49_228240	TGME49_260810	TGME49_228240	0.32	0.71	11.225
AAF1-randomNonAP2s	TGME49_260810__x__TGME49_288250	TGME49_260810	TGME49_288250	0.32	0.59	13.14
AAF1-randomNonAP2s	TGME49_260810__x__TGME49_289730	TGME49_260810	TGME49_289730	0.32	0.47	13.445
AAF1-randomNonAP2s	TGME49_260810__x__TGME49_500121	TGME49_260810	TGME49_500121	0.32	0.49	12.87
AAF1-randomNonAP2s	TGME49_260810__x__TGME49_243635	TGME49_260810	TGME49_243635	0.31	0.3	18.25
AAF1-randomNonAP2s	TGME49_260810__x__TGME49_243350	TGME49_260810	TGME49_243350	0.29	0.57	7.68
AAF1-randomNonAP2s	TGME49_260810__x__TGME49_245580	TGME49_260810	TGME49_245580	0.29	0.29	20.325
AAF1-randomNonAP2s	TGME49_260810__x__TGME49_305840	TGME49_260810	TGME49_305840	0.29	0.55	6.88
AAF1-randomNonAP2s	TGME49_260810__x__TGME49_205440	TGME49_260810	TGME49_205440	0.28	0.43	7.73
AAF1-randomNonAP2s	TGME49_260810__x__TGME49_225690	TGME49_260810	TGME49_225690	0.28	0.66	14.47
AAF1-randomNonAP2s	TGME49_260810__x__TGME49_240280	TGME49_260810	TGME49_240280	0.28	0.49	11.345
AAF1-randomNonAP2s	TGME49_260810__x__TGME49_314875	TGME49_260810	TGME49_314875	0.28	0.32	26.03
AAF1-randomNonAP2s	TGME49_260810__x__TGME49_211330	TGME49_260810	TGME49_211330	0.27	0.55	9.62
AAF1-randomNonAP2s	TGME49_260810__x__TGME49_219485	TGME49_260810	TGME49_219485	0.27	0.32	15.28
AAF1-randomNonAP2s	TGME49_260810__x__TGME49_226950	TGME49_260810	TGME49_226950	0.27	0.58	19.695
AAF1-randomNonAP2s	TGME49_260810__x__TGME49_260870	TGME49_260810	TGME49_260870	0.27	0.49	9.165
AAF1-randomNonAP2s	TGME49_260810__x__TGME49_223870	TGME49_260810	TGME49_223870	0.26	0.57	8.73
AAF1-randomNonAP2s	TGME49_260810__x__TGME49_225860	TGME49_260810	TGME49_225860	0.26	0.62	15.295
AAF1-randomNonAP2s	TGME49_260810__x__TGME49_243110	TGME49_260810	TGME49_243110	0.26	0.61	10.45
AAF1-randomNonAP2s	TGME49_260810__x__TGME49_250680	TGME49_260810	TGME49_250680	0.26	0.31	21.33
AAF1-randomNonAP2s	TGME49_260810__x__TGME49_297920	TGME49_260810	TGME49_297920	0.26	0.53	10.745
AAF1-randomNonAP2s	TGME49_260810__x__TGME49_277010	TGME49_260810	TGME49_277010	0.25	0.54	11.765
AAF1-randomNonAP2s	TGME49_260810__x__TGME49_500264	TGME49_260810	TGME49_500264	0.25	0.64	23.58
AAF1-randomNonAP2s	TGME49_260810__x__TGME49_245570	TGME49_260810	TGME49_245570	0.24	0.48	15.47
AAF1-randomNonAP2s	TGME49_260810__x__TGME49_219742	TGME49_260810	TGME49_219742	0.23	0.54	12.71
AAF1-randomNonAP2s	TGME49_260810__x__TGME49_232200	TGME49_260810	TGME49_232200	0.23	0.43	9.58
AAF1-randomNonAP2s	TGME49_260810__x__TGME49_255190	TGME49_260810	TGME49_255190	0.23	0.36	18.91
AAF1-randomNonAP2s	TGME49_260810__x__TGME49_305950	TGME49_260810	TGME49_305950	0.23	0.45	17.085
AAF1-randomNonAP2s	TGME49_260810__x__TGME49_270250	TGME49_260810	TGME49_270250	0.22	0.42	11.63
AAF1-randomNonAP2s	TGME49_260810__x__TGME49_278365	TGME49_260810	TGME49_278365	0.22	0.52	15.13
AAF1-randomNonAP2s	TGME49_260810__x__TGME49_293420	TGME49_260810	TGME49_293420	0.22	0.43	15.13
AAF1-randomNonAP2s	TGME49_260810__x__TGME49_225340	TGME49_260810	TGME49_225340	0.21	-99.76	24.76
AAF1-randomNonAP2s	TGME49_260810__x__TGME49_271285	TGME49_260810	TGME49_271285	0.21	0.43	14.485
AAF1-randomNonAP2s	TGME49_260810__x__TGME49_313340	TGME49_260810	TGME49_313340	0.21	0.32	18.405
AAF1-randomNonAP2s	TGME49_260810__x__TGME49_500371	TGME49_260810	TGME49_500371	0.21	0.56	7.86
AAF1-randomNonAP2s	TGME49_260810__x__TGME49_218940	TGME49_260810	TGME49_218940	0.2	0.49	11.52
AAF1-randomNonAP2s	TGME49_260810__x__TGME49_271110	TGME49_260810	TGME49_271110	0.2	0.22	23.645
AAF1-randomNonAP2s	TGME49_260810__x__TGME49_296000	TGME49_260810	TGME49_296000	0.2	0.43	11.815
AAF1-randomNonAP2s	TGME49_260810__x__TGME49_212280	TGME49_260810	TGME49_212280	0.19	0.44	11.27
AAF1-randomNonAP2s	TGME49_260810__x__TGME49_226532	TGME49_260810	TGME49_226532	0.19	0.43	12.245
AAF1-randomNonAP2s	TGME49_260810__x__TGME49_239770	TGME49_260810	TGME49_239770	0.19	0.58	12.59
AAF1-randomNonAP2s	TGME49_260810__x__TGME49_293480	TGME49_260810	TGME49_293480	0.19	0.43	22.8
AAF1-randomNonAP2s	TGME49_260810__x__TGME49_203340	TGME49_260810	TGME49_203340	0.18	0.43	18.69
AAF1-randomNonAP2s	TGME49_260810__x__TGME49_213560	TGME49_260810	TGME49_213560	0.18	0.53	15.76
AAF1-randomNonAP2s	TGME49_260810__x__TGME49_215710	TGME49_260810	TGME49_215710	0.18	0.41	19.82
AAF1-randomNonAP2s	TGME49_260810__x__TGME49_274120	TGME49_260810	TGME49_274120	0.18	0.38	15.73
AAF1-randomNonAP2s	TGME49_260810__x__TGME49_210260	TGME49_260810	TGME49_210260	0.17	0.4	13.21
AAF1-randomNonAP2s	TGME49_260810__x__TGME49_210360	TGME49_260810	TGME49_210360	0.17	0.35	17.805
AAF1-randomNonAP2s	TGME49_260810__x__TGME49_230840	TGME49_260810	TGME49_230840	0.17	0.49	15.62
AAF1-randomNonAP2s	TGME49_260810__x__TGME49_231992	TGME49_260810	TGME49_231992	0.17	0.53	13.035
AAF1-randomNonAP2s	TGME49_260810__x__TGME49_233340	TGME49_260810	TGME49_233340	0.17	0.39	19.725
AAF1-randomNonAP2s	TGME49_260810__x__TGME49_280410	TGME49_260810	TGME49_280410	0.17	0.38	18.845
AAF1-randomNonAP2s	TGME49_260810__x__TGME49_283855	TGME49_260810	TGME49_283855	0.17	0.47	11.075
AAF1-randomNonAP2s	TGME49_260810__x__TGME49_287450	TGME49_260810	TGME49_287450	0.17	0.44	13.7
AAF1-randomNonAP2s	TGME49_260810__x__TGME49_203960	TGME49_260810	TGME49_203960	0.16	0.43	21.275
AAF1-randomNonAP2s	TGME49_260810__x__TGME49_265340	TGME49_260810	TGME49_265340	0.16	0.43	14.715
AAF1-randomNonAP2s	TGME49_260810__x__TGME49_266366	TGME49_260810	TGME49_266366	0.16	0.44	18.095
AAF1-randomNonAP2s	TGME49_260810__x__TGME49_269000	TGME49_260810	TGME49_269000	0.16	0.45	25.665
AAF1-randomNonAP2s	TGME49_260810__x__TGME49_288520	TGME49_260810	TGME49_288520	0.16	0.36	15.005
AAF1-randomNonAP2s	TGME49_260810__x__TGME49_291690	TGME49_260810	TGME49_291690	0.16	0.24	20.685
AAF1-randomNonAP2s	TGME49_260810__x__TGME49_312618	TGME49_260810	TGME49_312618	0.16	0.4	19.885
AAF1-randomNonAP2s	TGME49_260810__x__TGME49_313130	TGME49_260810	TGME49_313130	0.16	0.4	24.965
AAF1-randomNonAP2s	TGME49_260810__x__TGME49_320280	TGME49_260810	TGME49_320280	0.16	0.44	18.075
AAF1-randomNonAP2s	TGME49_260810__x__TGME49_223095	TGME49_260810	TGME49_223095	0.15	0.44	24.48
AAF1-randomNonAP2s	TGME49_260810__x__TGME49_226050	TGME49_260810	TGME49_226050	0.15	0.47	18.775
AAF1-randomNonAP2s	TGME49_260810__x__TGME49_232220	TGME49_260810	TGME49_232220	0.15	0.17	27.925
AAF1-randomNonAP2s	TGME49_260810__x__TGME49_240580	TGME49_260810	TGME49_240580	0.15	0.37	17.105
AAF1-randomNonAP2s	TGME49_260810__x__TGME49_250330	TGME49_260810	TGME49_250330	0.15	0.46	11.515
AAF1-randomNonAP2s	TGME49_260810__x__TGME49_273065	TGME49_260810	TGME49_273065	0.15	0.48	12.735
AAF1-randomNonAP2s	TGME49_260810__x__TGME49_292935	TGME49_260810	TGME49_292935	0.15	0.43	21.975
AAF1-randomNonAP2s	TGME49_260810__x__TGME49_309405	TGME49_260810	TGME49_309405	0.15	0.52	13.91
AAF1-randomNonAP2s	TGME49_260810__x__TGME49_205630	TGME49_260810	TGME49_205630	0.14	0.53	12.175
AAF1-randomNonAP2s	TGME49_260810__x__TGME49_226930	TGME49_260810	TGME49_226930	0.14	0.54	13.875
AAF1-randomNonAP2s	TGME49_260810__x__TGME49_264260	TGME49_260810	TGME49_264260	0.14	0.43	15.09
AAF1-randomNonAP2s	TGME49_260810__x__TGME49_310030	TGME49_260810	TGME49_310030	0.14	0.37	22.995
AAF1-randomNonAP2s	TGME49_260810__x__TGME49_212930	TGME49_260810	TGME49_212930	0.13	0.4	17.735
AAF1-randomNonAP2s	TGME49_260810__x__TGME49_217040	TGME49_260810	TGME49_217040	0.13	0.38	18.935
AAF1-randomNonAP2s	TGME49_260810__x__TGME49_232210	TGME49_260810	TGME49_232210	0.13	0.48	15.365
AAF1-randomNonAP2s	TGME49_260810__x__TGME49_254180	TGME49_260810	TGME49_254180	0.13	0.51	16.385
AAF1-randomNonAP2s	TGME49_260810__x__TGME49_267330	TGME49_260810	TGME49_267330	0.13	0.33	26.315
AAF1-randomNonAP2s	TGME49_260810__x__TGME49_270330	TGME49_260810	TGME49_270330	0.13	0.37	25.245
AAF1-randomNonAP2s	TGME49_260810__x__TGME49_295360	TGME49_260810	TGME49_295360	0.12	0.47	16.495
AAF1-randomNonAP2s	TGME49_260810__x__TGME49_311880	TGME49_260810	TGME49_311880	0.12	0.32	28.295
AAF1-randomNonAP2s	TGME49_260810__x__TGME49_213400	TGME49_260810	TGME49_213400	0.11	0.47	24.68
AAF1-randomNonAP2s	TGME49_260810__x__TGME49_276110	TGME49_260810	TGME49_276110	0.11	0.38	17.05
AAF1-randomNonAP2s	TGME49_260810__x__TGME49_311110	TGME49_260810	TGME49_311110	0.11	0.36	21.855
AAF1-randomNonAP2s	TGME49_260810__x__TGME49_214385	TGME49_260810	TGME49_214385	0.1	0.47	19.495
AAF1-randomNonAP2s	TGME49_260810__x__TGME49_306280	TGME49_260810	TGME49_306280	0.1	0.39	23.16
AAF1-randomNonAP2s	TGME49_260810__x__TGME49_233792	TGME49_260810	TGME49_233792	0.09	0.44	18.435
AAF1-randomNonAP2s	TGME49_260810__x__TGME49_213580	TGME49_260810	TGME49_213580	0.08	0.44	24.245
AAF1-randomNonAP2s	TGME49_260810__x__TGME49_249910	TGME49_260810	TGME49_249910	0.08	0.39	22.055
AAF1-randomNonAP2s	TGME49_260810__x__TGME49_245450	TGME49_260810	TGME49_245450	0.06	0.21	28.9

### Sheet: Run Metadata
Field	Value
Analysis	AAF1–AP2 AlphaFold 3 completion
AlphaFold version	3.0.1
Database/sequence release	ToxoDB-68, T. gondii ME49
Model seed	1
Diffusion samples	5 (AlphaFold 3 default)
Recycles	10 (AlphaFold 3 default)
Model selection	Highest AlphaFold ranking score per pair
Data pipeline	Precomputed MMseqs2 MSAs; --norun_data_pipeline
Interaction threshold	No hard cutoff; raw score distributions are reported
Added AP2s	AP2X-10, AP2XII-5, AP2XII-10, AP2VIIb-3
Added current IDs	TGME49_500042, TGME49_247730, TGME49_500252, TGME49_255220
