## Supplementary material for "A MultiOmics time-resolved systems map of gene regulation in *Toxoplasma gondii*": Table S11

### Sheet: Sheet1
Cell Lines	Source
T. gondii RHΔKu80	PMID: 19218426
T. gondii RHΔKu80/Tir1	PMID: 26933037
T. gondii RHΔKu80/AP2VIIa-6-mAID 5xTy/DHFR/Tir1	This study
T. gondii RHΔKu80/HDAC3-mAID-5xTy/DHFR/Tir1	This study
T. gondii RHΔKu80/AP2XI-5-mAID-5xTy/DHFR/Tir1	This study
T. gondii RHΔKu80/EPL1-mAID-5xTy/DHFR/Tir1	This study
T. gondii RHΔKu80/HDAC5-mAID-5xTy/DHFR/Tir1	This study
T. gondii RHΔKu80/DMAP1-mAID-5xTy/DHFR/Tir1	This study
T. gondii RHΔKu80/Myb3-mAID-5xTy/DHFR/Tir1	This study
T. gondii RHΔKu80/Cdc5-mAID-5xTy/DHFR/Tir1	This study
T. gondii RHΔKu80/SNIP1-mAID-5xTy/DHFR/Tir1	This study
T. gondii RHΔKu80/AP2IX-5-mAID-5xTy/DHFR/Tir1	This study
T. gondii RHΔKu80/ROP65-mAID-5xTy/DHFR/Tir1	This study
T. gondii RHΔKu80/ROP67-mAID-5xTy/DHFR/Tir1	This study
T. gondii RHΔKu80/AP2VIII-7-mAID-5xTy/DHFR/Tir1	This study
T. gondii RHΔKu80/AP2X-7-mAID-5xTy/DHFR/Tir1	This study
T. gondii RHΔKu80/AP2XI-4-mAID-5xTy/DHFR/Tir1	This study
T. gondii RHΔKu80/AP2IX-7-mAID-5xTy/DHFR/Tir1	This study
T. gondii RHΔKu80/ASF1-mAID-5xTy/DHFR/Tir1	This study
T. gondii RHΔKu80/MORC-mAID-5xTy/DHFR/Tir1	This study
T. gondii RHΔKu80/Tir1 AP2XII-9-DHFR/T2A/5xV5/mAID	This study
T. gondii RHΔKu80/Tir1 AP2III-2-DHFR/T2A/5xV5/mAID	This study
T. gondii RHΔKu80/Tir1 AP2XII-2-DHFR/T2A/5xV5/mAID	This study
T. gondii RHΔKu80/Tir1 AAF1-DHFR/T2A/5xV5/mAID	This study
T. gondii RHΔKu80/AP2XI-5-mAID-5xTy/DHFR/Tir1/ AAF1-HXGPRT-T2A_5xV5	This study
T. gondii RHΔKu80/SNIP1-mAID-5xTy/DHFR/Tir1/ Cdc5-CAT-10xMyc	This study
T. gondii RHΔKu80/Cdc5-mAID-5xTy/DHFR/Tir1/ SNIP1-CAT-10xMyc	This study
T. gondii RHΔKu80/Tir1 AAF1-DHFR/T2A/5xV5/mAID/AP2XI-5-CAT-10xMyc	This study
T. gondii RH-TaTi1ΔKu80ΔHXGPRT	kindly shared by Dr. Lilach Sheiner, University of Glasgow (PMID: 42834066)
T. gondii Tati1∆HX∆Ku80 DHFR/TETO7sag4-TY-ACM1	This study
T. gondii RHΔKu80 HXGPRT/T2A-ALFA-ACM1	This study
P. falciparum NF54/pKD-Cdc5-TetR-DOZI	This study
