## Supplementary material for "A MultiOmics time-resolved systems map of gene regulation in *Toxoplasma gondii*": Table S12

### Sheet: mAID Conditional knockdown 
The primer to generate pU6-Cas9 with 3' cut for Target gene
Gene ID	Primer name	sequence （red represents sgRNA）
TGME49_227290	pU6-Cas9-HDAC3(sgRNA)	TCTGGTAAATGGGGATGTCAAGTT GACTACGTGTGCTACTATCG GTTTTAGAGCTAGAAATAGCAAGTT
TGME49_216220	pU6-Cas9-AP2XI-5(sgRNA)	TCTGGTAAATGGGGATGTCAAGTT AAAAGTAGACCCGCTTCGGT GTTTTAGAGCTAGAAATAGCAAGTT
TGME49_225000	pU6-Cas9-EPL1(sgRNA)	TCTGGTAAATGGGGATGTCAAGTT AGGCAGAGCGAAGCTTCAAG GTTTTAGAGCTAGAAATAGCAAGTT
TGME49_202230	pU6-Cas9-HDAC5(sgRNA)	TCTGGTAAATGGGGATGTCAAGTT GCGTTTCGAGGGTGACGTCAG GTTTTAGAGCTAGAAATAGCAAGTT
TGME49_213890	pU6-Cas9-DMAP1(sgRNA)	TCTGGTAAATGGGGATGTCAAGTT ACACAATCGAGGGACAGACA GTTTTAGAGCTAGAAATAGCAAGTT
TGME49_321450	pU6-Cas9-Myb3(sgRNA)	TCTGGTAAATGGGGATGTCAAGTT GGTAGCGCTCTCTTCTCCAT GTTTTAGAGCTAGAAATAGCAAGTT
TGME49_275480	pU6-Cas9-Cdc5(sgRNA)	TCTGGTAAATGGGGATGTCAAGTT GCATCGTAGGGTCGTTTCAGG GTTTTAGAGCTAGAAATAGCAAGTT
TGME49_201790	pU6-Cas9-SNIP1(sgRNA)	TCTGGTAAATGGGGATGTCAAGTT GAAGAAACCGTCTGCAAGAG GTTTTAGAGCTAGAAATAGCAAGTT
TGME49_289710	pU6-Cas9-AP2IX-5(sgRNA)	TCTGGTAAATGGGGATGTCAAGTT GTCACACTTACTGGTGTCGCT GTTTTAGAGCTAGAAATAGCAAGTT
TGME49_305270	pU6-Cas9-ROP65(sgRNA)	TCTGGTAAATGGGGATGTCAAGTT AGGTTGTCAGCCACATCTCA GTTTTAGAGCTAGAAATAGCAAGTT
TGME49_308010	pU6-Cas9-ROP67(sgRNA)	TCTGGTAAATGGGGATGTCAAGTT AAACAGGGTGGAGAAAGCGG GTTTTAGAGCTAGAAATAGCAAGTT
TGME49_203050	pU6-Cas9-AP2VIIa-6(sgRNA)	TCTGGTAAATGGGGATGTCAAGTT GAACCACGTTGCGGTATACTG GTTTTAGAGCTAGAAATAGCAA GTT
TGME49_269010	pU6-Cas9-AP2VIII-7(sgRNA)	TCTGGTAAATGGGGATGTCAAGTT GCTACCGTCATTTCCAGACC GTTTTAGAGCTAGAAATAGCAAGT T
TGME49_214840	pU6-Cas9-AP2X-7(sgRNA)	TCTGGTAAATGGGGATGTCAAGTT GGCAAACACAGTTACAGTT GTTTTAGAGCTAGAAATAGCAAGTT
TGME49_315760	pU6-Cas9-AP2XI-4(sgRNA)	TCTGGTAAATGGGGATGTCAAGTT GTAGGCGAAGGCCCACCCAGT GTTTTAGAGCTAGAAATAGCA AGTT
TGME49_290630	pU6-Cas9-AP2IX-7(sgRNA)	TCTGGTAAATGGGGATGTCAAGTT GTGAGCGTGAGAGTGCTGTG GTTTTAGAGCTAGAAATAGCAAGTT
TGME49_209140	pU6-Cas9-ASF1(sgRNA)	TCTGGTAAATGGGGATGTCAAGTT GTCTCACAAAGACCCAGCGCG GTTTTAGAGCTAGAAATAGCAAGTT
TGME49_305340	pU6-Cas9-MORC(sgRNA)	TCTGGTAAATGGGGATGTCAAGTT GTGCGGAAAACTGAACCATT GTTTTAGAGCTAGAAATAGCAAGTT
The primer of mAID tag amplification for Target gene
Gene ID	Primer name	sequence (orange represents homology arm)	Primer name	sequence (orange represents homology arm)
TGME49_227290	HDAC3-mAID-Ty-s	CTTCGAAGACATGGCAGACAGAGACCAAAAGGTTCCGATC GCAAGCAAGGGCTCGGGCTC	HDAC3-mAID-Ty-as	GTAACGAAGTCCGCATTCCCCTTCCGTCCCTCTGAACGCC GAGCACGCGCAGTAAAGAATTTAATCG
TGME49_216220	AP2XI-5-mAID-Ty-s	GTACGGACGAAACCAAGTTGACGACTCCAGTGGATATCGG GCAAGCAAGGGCTCGGGCTC	AP2XI-5-mAID-Ty-as	CAGACTCACGTCTCTAGACAAGGCCCTAAGCCTACACCTC GAGCACGCGCAGTAAAGAATTTAATCG
TGME49_225000	EPL1-mAID-Ty-s	GAGAGCAAAGAGTGAAGGCCGAACAAGAAACGAGGAAGAG GCAAGCAAGGGCTCGGGCTC	EPL1-mAID-Ty-as	GTGGCTCAGTCGACTCGCAGCGAAGGGAGCATATCGATGG GAGCACGCGCAGTAAAGAATTTAATCG
TGME49_202230	HDAC5-mAID-Ty-s	GCTGCGAGCTTTGTGCCGCGGAACCGATGGCTGTCTGCGA GCAAGCAAGGGCTCGGGCTC	HDAC5-mAID-Ty-as	GTCCAGAGGATTTCTCAGTGCGGTCTGTGAGCCGTTGTTC GAGCACGCGCAGTAAAGAATTTAATCG
TGME49_213890	DMAP1-mAID-Ty-s	CCACCCCGGGGGCATGCACCAGCCCCATGTGGGGGGCGCG GCAAGCAAGGGCTCGGGCTC	DMAP1-mAID-Ty-as	GCAACCCCATTCGAGTCTTTCGTTTCCCCTCTGCGTAATC GAGCACGCGCAGTAAAGAATTTAATCG
TGME49_321450	Myb3-mAID-Ty-s	GGAGAAAGATGAAGAAGAGACTTTCGGAGGCAAGGATCTC GCAAGCAAGGGCTCGGGCTC	MYB3-mAID-Ty-as	CACCGTCAGGCACACACACACACAACGCCTTGTTAAGTCC GAGCACGCGCAGTAAAGAATTTAATCG
TGME49_275480	Cdc5-mAID-Ty-s	AAGTGAAGAGGCGAAGAAGGCAGACCAGGAGACAGAAGAA GCAAGCAAGGGCTCGGGCTC	Cdc5-mAID-Ty-as	GCGAGCCTGGGGAACGCTTTTCGAATTCTCGTGGAGCTTG GAGCACGCGCAGTAAAGAATTTAATCG
TGME49_201790	SNIP1-mAID-Ty-s	TTTCTTGGACTCCCGGAGTGGAGGGCAGTCGACAGAGGAC GCAAGCAAGGGCTCGGGCTC	SNIP1-mAID-Ty-as	CGTTCCTGCTCCACGTCTCCTTTCTCTTCTTTTTCTTCTG GAGCACGCGCAGTAAAGAATTTAATCG
TGME49_289710	AP2IX-5-mAID-Ty-s	CAAAACACAAGAAGGCCCTGCACCCCATCAC GAGCACGCGCAGTAAAGAATTTAATCG	AP2IX-5-mAID-Ty-as	GAAGGCCAAGCCCTACACTGTGTAT GAGCACGCGCAGTAAAGAATTTAATCG
TGME49_305270	ROP65-mAID-Ty-s	GAGAATCCTCCAGTCGCCGTTTGCGCAGGAG GCAAGCAAGGGCTCGGGCTC	ROP65-mAID-Ty-as	CTGCCTCACAACGCTTGGTGGTAGTCGAC GAGCACGCGCAGTAAAGAATTTAATCG
TGME49_308010	ROP67-mAID-Ty-s	CGGTTGCTCTCAAGCATCTTGCAGACTGGGTG GCAAGCAAGGGCTCGGGCTC	ROP67-mAID-Ty-as	CCATTCAAAACACAGTTCAGTCTCTCTTCCTCGC GAGCACGCGCAGTAAAGAATTTAATCG
TGME49_203050	AP2VIIa-6-mAID-Ty-s	TTGGCCTCATCGGCGAGTGGGTCCGATCTGCCAGCCATC GCAAGCAAGGGCTCGGGCTC	AP2VIIa-6-mAID-Ty-as	TTCAGCTTGACTCTCACACCGTGTTCATCTCTTTGCTGA GAGCACGCGCAGTAAAGAATTTAATCG
TGME49_269010	AP2VIII-7-mAID-Ty-s	CGTTGAGTGCGTTGTACGAAGTCGCTATCCCGGCG GCAAGCAAGGGCTCGGGCTC	AP2VIII-7-mAID-Ty-as	CACAACGTTCTTCTGAAAAGACTCCCGCGGCTACA GAGCACGCGCAGTAAAGAATTTAATCG
TGME49_214840	AP2X-7-mAID-Ty-s	AGCCAGAGGAGAATGCAGCGCCCAGTGAGGAGCAG GCAAGCAAGGGCTCGGGCTC	AP2X-7-mAID-Ty-as	GTGCGCCCTGCGGCACCGAGAAAAGCAGGTCGTGA GAGCACGCGCAGTAAAGAATTTAATCG
TGME49_315760	AP2XI-4-mAID-Ty-s	ATGTTGTCGGAGAGGCGAGAAGAAAGGGAGAATAC GCAAGCAAGGGCTCGGGCTC	AP2XI-4-mAID-Ty-as	TTGTCGAATCATGTATGCCGATGGCTTTCGTTCAT GAGCACGCGCAGTAAAGAATTTAATCG
TGME49_290630	AP2IX-7-mAID-Ty-s	CGCACTCGCAAGTTCGTTGTTGACGAAGACTTT GCAAGCAAGGGCTCGGGCTC	AP2IX-7-mAID-Ty-as	CAAAACACAAGAAGGCCCTGCACCCCATCAC GAGCACGCGCAGTAAAGAATTTAATCG
TGME49_209140	ASF1-mAID-Ty-s	GCGCGAGCAGCGTGGATGTCGAAATGTTC GCAAGCAAGGGCTCGGGCTC	ASF1-mAID-Ty-as	CGGCTGCGGCTCTGCACACAGTCGACTG GAGCACGCGCAGTAAAGAATTTAATCG
TGME49_305340	MORC-mAID-Ty-s	GAAATTATCGCTGAAGGCTACGACGCTCGCATT GCAAGCAAGGGCTCGGGCTC	MORC-mAID-Ty-as	CGCCAGAGCGGCACACTCGGGGGAGAAA CGAGCACGCGCAGTAAAGAATTTAATCG
The primer for checking 5' flank of double homologous promoter replacement of target gene			The primer for checking 3' flank of double homologous promoter replacement of target gene
Gene ID	Primer name	sequence	Primer name	sequence
TGME49_227290	HDAC3-homo-identify-5F	CTTCGGCGAAGACAACGACG	HDAC3-homo-identify-3R	GACTTGACTTCTCCTCGACGTC
TGME49_216220	AP2XI5-homoidentify-5F	CTCAGCAAGGTGCAGAAC	AP2XI-5-homoidentify-3R	CTTTGCACACCGCATGAG
TGME49_225000	EPL1-homo-identify-5F	CGAGCGTGAACAAGG	EPL1-homo-identify-3R	CAAGTCTCCACTTCGCTTC
TGME49_202230	HDAC5-homo-identify-5F	GCAACGATACGGCGATTCAGC	HDAC5-homo-identify-3R	CTTCGCTTTCATCGCTGGTGAG
TGME49_213890	DMAP1-homo-identify-5F	GATGCATGCGCACGAGATG	DMAP1-homo-identify-3R	GGATATACGCACGACCG
TGME49_321450	Myb3-homo-identify-5F	GCATGCGTTGTTGGGAAG	MYB3-homo-identify-3R	GTGCATGGCTTCTAAGCGC
TGME49_275480	Cdc5-homo-identify-5F	CTTCAGCGACAGAAGGAAG	Cdc5-homo-identify-3R	GAAACCACCGATCCAGTG
TGME49_201790	SNIP1-homo-identify-5F	CTAGACGCATGCGCATCA	SNIP1-homo-identify-3R	GTTCCACACGCAAGCATGC
TGME49_289710	AP2IX5-homo-identify-5F	CGAGCCGAGGGACATCGCG	AP2IX-5-homo-identify-3R	CATTAAGAGACAGGCGCATGC
TGME49_305270	ROP65-homo-identify-5F	CGGAGGCATCGACTTCGC	ROP65-homo-identify-3R	CCGTTACAAAAACATGAG
TGME49_308010	ROP67-homo-identify-5F	GCGAAGGAAGACGCAGACG	ROP67-homo-identify-3R	GCGTCTGTCTGAAGGCGGC
TGME49_203050	AP2VIIa-6-homo-identify-5F	CAAACGGAGATGCCAGAGCTC	AP2VIIa-6-homo-identify-3R	TACACGATAAAGGTTGGCAAC
TGME49_269010	AP2VIII-7-homo-identify-5F	TAGCCAGTTCGATGCTCGGTC	AP2VIII-7-homo-identify-3R	GCCAGGCAGGCAGGGGAAC
TGME49_214840	AP2X-7-homo-identify-5F	TGAACGGCAACAGCGTCG	AP2X-7-homo-identify-3R	GAGATCTTCACCGTCAAAC
TGME49_315760	AP2XI-4-homo-identify-5F	GTCGACCCACGCTGGCTC	AP2XI-4-homo-identify-3R	GAACAACAAAACCTTCGGG
TGME49_290630	AP2IX-7-homo-identify-5F	ATTCATTCTCAGCTTCCG	AP2IX-7-homo-identify-3R	CATTGTCGAGACGGTAGAC
TGME49_209140	ASF1-homo-identify-5F	GAGATTCTTCCAACCGCC	ASF1-homo-identify-3R	GTGCATGTGCAGGTGAAGG
TGME49_305340	MORC-homo-identify-5F	CACTGGCGGAGAGACTTCGG	MORC-homo-identify-3R	AAGACGACCGGACCATAATC
	mAID-5xTY-DHFR-Tir1-5R	CTGATTGGTGTGAACCTC	mAID-5xTY-DHFR-Tir1-3R	GAGCACGCGCAGTAAAG
The primer to generate pU6-Cas9 with 5' cut for Target gene
Gene ID	Primer name	sequence （red represents sgRNA）
TGME49_251740	pU6-Cas9-AP2XII-9(sgRNA)	TCTGGTAAATGGGGATGTCAAGTT GCACATGAATGCTTTGCATGG GTTTTAGAGCTAGAAATAGCAAGTT
TGME49_253380	pU6-Cas9-AP2III-2(sgRNA)	TCTGGTAAATGGGGATGTCAAGTT GCAGGTTCGCGGTTTCTTGT GTTTTAGAGCTAGAAATAGCAAGTT
TGME49_217700	pU6-Cas9-AP2XII-2(sgRNA)	TCTGGTAAATGGGGATGTCAAGTT CGCGTGTCCGTCTTTGAATT GTTTTAGAGCTAGAAATAGCAAGTT
TGME49_260810	pU6-Cas9-AAF1(sgRNA)	TCTGGTAAATGGGGATGTCAAGTT GATCTGAAGGTGAAGAGCCA GTTTTAGAGCTAGAAATAGCAAGTT
The primer of mAID tag amplification for Target gene
Gene ID	Primer name	sequence (orange represents homology arm)	Primer name	sequence (orange represents homology arm)
TGME49_251740	AP2XII-9-mAID-V5-s	GCCCACGCGTCTCGTCCCTCAAACTCGCCACC AAAATGCAGAAACCGGTGTGTCTG	AP2XII-9-mAID-V5-as	GCCTCGTTGGTGAGGCGGCGAAGACACATGAATGCTTTG CAGCTGGGTCGAGCCCGAGCC
TGME49_253380	AP2III-2-mAID-V5-s	CTCTATCGAGTGCGAACTGGGACAAGTCGCGT AAAATGCAGAAACCGGTGTGTCTG	AP2III-2-mAID-V5-as	AAAACACGGAAGAGCTGATGCAGATTGAT CAGCTGGGTCGAGCCCGAGCC
TGME49_217700	AP2XII-2-mAID-V5-s	GTATCGAAACCTTCGGCTGTGCGTT AAAATGCAGAAACCGGTGTGTCTG	AP2XII-2-mAID-V5-as	CCACCGCGAGAGATGAGAAAGAGC CAGCTGGGTCGAGCCCGAGCC
TGME49_260810	AAF1-mAID-V5-s	GTGTTTGATTGGTGGATCTGAAGGTGAAGAGCC AAAATGCAGAAACCGGTGTGTCTG	AAF1-mAID-V5-as	GTTCTTGCATCTGAGACGGCTC CAGCTGGGTCGAGCCCGAGCC
The primer for checking 5' flank of double homologous promoter replacement of target gene			The primer for checking 3' flank of double homologous promoter replacement of target gene
Gene ID	Primer name	sequence	Primer name	sequence
TGME49_251740	AP2XII-9-homo-identify-5F	GACGCTACGCCTCGCTGCA	AP2XII-9-homo-identify-3R	CGAGAGGTTCGCTTCGATC
TGME49_253380	AP2III-2-homo-identify-5F	CGCGTGCAGGCGGACGTC	AP2III-2-homo-identify-3R	GAAGCTGAAGACGAGAC
TGME49_217700	AP2XII-2-homo-identify-5F	GTTTTGATACCGCCAGGG	AP2XII-2-homo-identify-3R	AAAGGCTCATGCACGAAC
TGME49_260810	AAF1-homo-identify-5F	GTATGCATATGCATGCATAG	AAF1-homo-identify-3R	CGGATGATGTTCTTGCATC
	mAID-5xV5-DHFR-5R	TGTACTCTTCCTCCAGAAG	mAID-5xV5-DHFR-3F	AGTACTGGCAAGCCAAT

### Sheet: C-terminal tag
The primer of C-terminal Myc tag amplification for Target gene
Gene ID	Primer name	sequence	Primer name	sequence
TGME49_201790	SNIP1-Myc-s	CCCGGAGTGGAGGGCAGTCGACAGAGGAC CCTAGGATGGAGCAAAAACTGATATCGG	SNIP1-Myc-as	CGTCTCCTTTCTCTTCTTTTTCTTCTG GGGCAAGAATTGTGTTAACCGGTTC
TGME49_275480	Cdc5-Myc-s	GAAGGCAGACCAGGAGACAGAAGAA CCTAGGATGGAGCAAAAACTGATATCGG	Cdc5-Myc-as	CTGGGGAACGCTTTTCGAATTCTCGTGGAGCTTGGGGCAAGAATTGTGTTAACCGGTTC
TGME49_216220	AP2XI-5-Myc-s	CCAAGTTGACGACTCCAGTGGATATCGG CCTAGGATGGAGCAAAAACTGATATCGG	AP2XI-5-Myc-as	GTCTCTAGACAAGGCCCTAAGCCTACACCTC GGGCAAGAATTGTGTTAACCGGTTC
The primer for checking C-terminal Myc tag
Gene ID	Primer name	sequence
TGME49_201790	SNIP1-Myc-identify-F	CTAGACGCATGCGCATCAG
TGME49_275480	Cdc5-Myc-identify-F	CTTCAGCGACAGAAGGAAG
TGME49_216220	AP2XI-5-Myc-identify-F	GGTACGAGGGCGGTAAGC
	10xMyc-DHFR-Identify-R	CAGCTCGACGAGGATGGGCAC

### Sheet: N-terminal Tag
The primer of N-terminal V5 tag amplification for Target gene
TGME49_260810	AAF1-N-V5-s	GTGTTTGATTGGTGGATCTGAAGGTGAAGAGCC AAAATGGCGTCCAAACCCATTGAA	AAF1-N-V5-as	GATGTTCTTGCATCTGAGACGGCTC TGTACTGTCCAGACCCAGC
The primer for checking N-terminal Myc tag
Gene ID	Primer name	sequence	Primer name	sequence
TGME49_253380	AAF1-N-V5-Identify-F	CGTCCGCTAAATCTCTCTTC	AAF1-N-V5-Identify-R	CTGTACTTCTGTATGGTGG
The Primer of N-terminal ALFA Tag for Target gene
Gene ID	Primer name	sequence	Primer name	sequence
TGME49_213950	HXGPRT-T2A-ALFA-ACM1_homolgy repair_F	GGTGTGCCAAAGTTGGTTTCCCCACTTGCGCGGAC AAAATGGCGTCCAAACCCATTGAA	HXGPRT-T2A-ALFA-ACM1_homolgy repair_R	GGGATGATTTCAATACTCACGGAGGATGTGTCACTCGGCTCCGTGAGGCGTCGGCGGAG
The primer for checking N-terminal ALFA tag
Gene ID	Primer name	sequence	Primer name	sequence
TGME49_213950	HXGPRT-T2A-ALFA_ACM1_ Diagnostic_PCR 1_F	GCCAAAGTTGGTTTCCCCAC	HXGPRT-T2A-ALFA_ACM1_ Diagnostic_PCR 1_R	CGACTCTTTTGGCGTCTCCC
TGME49_213950	HXGPRT-T2A_ALFA_ACM1_ Diagnostic_PCR 3_F	TCTCGCCTCGAGGAAGAGCT	HXGPRT-T2A-ALFA_ACM1_ Diagnostic_PCR 3_R	CGACTCTTTTGGCGTCTCCC

### Sheet: Tet7Sag4 system
The primer to generate pU6-Cas9 with 5' cut for Target gene
Gene ID	Primer name	sequence （red represents sgRNA）
TGME49_213950	ACM1 pU6-sgRNA	TCTGGTAAATGGGGATGTCAAGTT GAATCCTAGAGATTCCGTGCG GTTTTAGAGCTAGAAATAGCAAGTT
The primer of homology repair for Target gene
Gene ID	Primer name	sequence	Primer name	sequence
TGME49_213950	Tet7Sag4-TY_ACM1_homology repair_ F	GCCAAAGTTGGTTTCCCCACTTGCGCGGACCACGAAACCTTGCATTCAAACCCG	Tet7Sag4-TY_ACM1_homology repair_ R	GATTTCAATACTCACGGAGGATGTGTCACTGTCAAGTGGATCTTGGTTAGTATGGAC
The primer for ACM1 (TGME49_213950) diagnostic PCR
Gene ID	Primer name	sequence
TGME49_213950	Tet7sag4-TY_ACM1_ Diagnostic_PCR 1_F	GCCAAAGTTGGTTTCCCCAC
TGME49_213950	Tet7sag4-TY_ACM1_ Diagnostic_PCR 1_R	CGACTCTTTTGGCGTCTCCC
TGME49_213950	Tet7sag4-TY_ACM1_ Diagnostic_PCR 2_F	AGCATACTGCAACTGCTTTCG
TGME49_213950	Tet7sag4-TY_ACM1_ Diagnostic_PCR 2_R	CGACTCTTTTGGCGTCTCCC

### Sheet: PfCDC5 Primer
The primer to generate PfCDC5 mutant in NF54 strain of Pfal
Pirmer Name	Sequence
AscI-CEF1	Tatatccaatggcccctttccgggcgcgccgtgttaagtatatgaatatgtacggcaac
XhoI-EcoRV-CEF1-HR2-Rev	TGCTTCGCCctcgagcaggtggacgatatcctttatgaaggcttataaatatacacagcc
EcoRV-XhoI-CEF1-HR1-Fw	cttcataaaggatatcgtccacctgctcgagGGCGAAGCATCATTAAATAACAACACAAAGGATG
recodonized PAM site CEF1 HR1-AatII-Rev	ggtacgtcataaggGtATCCGGAgacgtcTGGCACTTTTAACGTTTGTTTACATGTTTCTTTTAATTGATGATTTGTTTC
CEF1-tetR-DOZI-test-Fw	GCCAATTTACCCCAAGAAACGAATCTTATAG
CEF1-tetR-DOZI-test-Rev	ccaaaagaaatacaaataacgcaatcggg
sgRNA CEF1	AACATGTAAACAAACGTTAAAGG
