## Supplementary material for "A MultiOmics time-resolved systems map of gene regulation in *Toxoplasma gondii*": Table S13

### Sheet: Sheet1
Name	Species	IFA Ratio or Amount	CUT&RUN Amount	Western Ratio	Source	dentifier
α-cMyc (clone 9E10)	Mouse	1:5,0	2 µg	1 :1,000	Santa Cruz Biotech (#SC-40)	Cat# sc 40
α-GRA1 (clone T5-2B4)	Mouse	N/A	N/A	1 :1,000	Biotem	BIO.018.4
α-IMC3 (N-terminal 1-120 aa)	Rabbit	1:2,000	N/A	N/A	Gubbels lab, in house	PMID: 20698859
α-Ty1 Tag Monoclonal Antibody (clone BB2)	Mouse	1:1,000 0.04 ng, 0.2 ng, 1 ng, 5 ng, 25 ng	2 µg	1:5,000	Thermo Fisher Scientific	Cat# MA5-23513
α-Mouse Immunoglobulins-HRP	Goat	N/A	N/A	1:10,000	Agilent	Cat# P0447
α-V5-Tag (clone SV5-Pk1)	Mouse	1:1,000	2 µg	1 :1,000	Bio-Rad	Cat# MCA1360 GA
α-IgG1 Isotype Contro	Mouse	N/A	2 µg	N/A	Invitrogen	Cat# 02 6100
α-TgCentrin1	Rabbit	1:40,000	N/A	N/A	Gubbels lab, in house	PMID:22659420
α-Centrin2 (from human; marks T. gondii centrosome)	Rabbit	1:1,000	N/A	N/A	Gift from Iain M. Cheeseman, Whitehead Institute	PMID: 20698859
α-Mouse IgG (H+L) Highly Cross Adsorbed Secondary Antibody, Alexa Fluor™ 594	Goat	1:4,00	N/A	N/A	Thermo Fisher Scientific	Cat# A 11032
α-Rabbit IgG (H+L) Secondary Antibody, Alexa Fluor™ 488-5 nm colloidal gold	Goat	1:4,00	N/A	N/A	Thermo Fisher Scientific	Cat# A 31565
α-TgROP1 monoclonal antibody (clone Tg49)	Mouse	1:2,000	N/A	N/A	Gift from Peter J. Bradley, UCLA	PMID:3512433
α-TgISP1 monoclonal antibody	Mouse	1:1,000	N/A	N/A	Gift from Peter J. Bradley, UCLA	PMID:20844581
Anti-HA, primary antibody	Mouse	N/A	N/A	1:500	Millipore	05-904
Anti-Pfaldolase, primary antibody	Rabbit	N/A	N/A	1:3000	Abcam	ab207494
Anti-mouse IRDye® 800CW, secondary antibody	Goat	N/A	N/A	1:10,000	LICORbio	926-32210
Anti-rabbit IRDye® 680CW, secondary antibody	Donkey	N/A	N/A	1:10,000	LICORbio	925-68023
