## Supplementary material for "A MultiOmics time-resolved systems map of gene regulation in *Toxoplasma gondii*": Table S14

### Sheet: Sheet1
Plasmid	Source	Indentifier
mAID-5xTy/DHFR/OsTir1	PMID: 39198388	N/A
DHFR/T2A/5xV5/mAID	PMID: 35941170	N/A
DHFR_T2A_5xV5	PMID: 35941170	N/A
pU6-universal plasmid	Addgene	Cat#52694
HXGPRT_T2A_5xV5	PMID: 35941170	N/A
DHFR-tetO7-sag4	PMID: 35941170	N/A
pLIC-SM-Myc	Addgene	Cat#111189
HXGPRT-T2A-ALFA	PMID: 42834066	N/A
pU6-HDAC3	This paper	N/A
pU6-AP2XI-5	This paper	N/A
pU6-EPL1	This paper	N/A
pU6-HDAC5	This paper	N/A
pU6-DMAP1	This paper	N/A
pU6-Myb3	This paper	N/A
pU6-Cdc5	This paper	N/A
pU6-SNIP1	This paper	N/A
pU6-AP2IX-5	This paper	N/A
pU6-ROP65	This paper	N/A
pU6-ROP67	This paper	N/A
pU6-AP2VIIa-6	This paper	N/A
pU6-AP2VIII-7	This paper	N/A
pU6-AP2X-7	This paper	N/A
pU6-AP2XI-4	This paper	N/A
pU6-AP2IX-7	This paper	N/A
pU6-ASF1	This paper	N/A
pU6-MORC	This paper	N/A
pU6-AP2XII-9	This paper	N/A
pU6-AP2III-2	This paper	N/A
pU6-AP2XII-2	This paper	N/A
pU6-AAF1	This paper	N/A
pU6-ACM1	This paper	N/A
pMG74	PMID: 32817449	N/A
