## Supplementary material for "A MultiOmics time-resolved systems map of gene regulation in *Toxoplasma gondii*": Table S15

### Sheet: Info
Software, versions and references used in the computational analyses, grouped by computing environment.
Sheet	Rows	Description
Data	82	One row per tool or group of packages (82 rows), in the order of the manuscript table and grouped by computing environment. Gives the version used and the reference.
Sheet	Column	Definition
Data	Environment and steps	Computing environment and the analysis steps it served, as in the manuscript table. A blank cell continues the group above.
Data	Tool	Software, or a group of packages that share one row.
Data	Version	Version used, in the same order as the tools of the row.
Data	Reference	Source of the tool, as a plain PMID or DOI, or a software URL where the tool has neither (several entries are separated by commas), or this study.

### Sheet: Data
Environment and steps	Tool	Version	Reference
Cluster: scRNA-seq reference and quantification	Cell Ranger `mkref`	7.1.0	PMID 28091601
	Cell Ranger `count`	7.2.0 (martian 4.0.11, 15 libraries), 9.0.1 (martian 4.0.13, 7 libraries)	PMID 28091601
	AGAT	1.2.0	DOI 10.5281/zenodo.8178877
Cluster: scATAC-seq	Cell Ranger ATAC (`count`, `mkref`)	2.1.0	https://www.10xgenomics.com/support/software/cell-ranger-atac
Workstation Python 3.12.12: filtering, clock and transfer	bam_qc_summary (this study)	0.2.1	this study
	pysam	0.23.3	PMID 33590861
	sclab	0.4.2	DOI 10.5281/zenodo.23739926
	sclab `periodic_genes_cosinor`	0.4.2	DOI 10.5281/zenodo.23739926
	scanpy	1.12.4	PMID 29409532
	anndata	0.12.19	DOI 10.21105/joss.04371
	NumPy / SciPy / pandas	2.0.2 / 1.15.1 / 2.2.3	PMID 32939066, PMID 32015543, DOI 10.25080/majora-92bf1922-00a
	scikit-learn	1.7.2	https://jmlr.org/papers/v12/pedregosa11a.html
	Scrublet	0.2.3	PMID 30954476
	leidenalg / igraph	0.10.2 / 0.11.8	PMID 30914743, https://igraph.org
	umap-learn / pynndescent / numba	0.5.7 / 0.5.13 / 0.61.2	DOI 10.48550/arXiv.1802.03426, https://github.com/lmcinnes/pynndescent, DOI 10.1145/2833157.2833162
	bbknn	1.6.0	PMID 31400197
	rpy2 / anndata2ri	3.5.17 / 1.3.2	https://github.com/rpy2/rpy2, DOI 10.5281/zenodo.3673035
scVI training	scvi-tools	1.5.1	PMID 30504886, PMID 35132262
	PyTorch	2.14.0
Workstation R 4.3.3: doublets and scATAC counting	scDblFinder	1.16.0	PMID 35814628
	SingleCellExperiment / scater	1.24.0 / 1.30.1	PMID 31792435, PMID 28088763
	scran / scuttle / BiocParallel / BiocNeighbors / xgboost	1.30.2 / 1.12.0 / 1.36.0 / 1.20.2 / 3.2.1.1	DOI 10.1186/s13059-016-0947-7, DOI 10.18129/B9.bioc.scuttle, DOI 10.18129/B9.bioc.BiocParallel, DOI 10.18129/B9.bioc.BiocNeighbors, DOI 10.1145/2939672.2939785
	Signac	1.17.1	PMID 34725479
	Seurat / SeuratObject (scATAC counting only)	5.5.0 / 5.4.0	PMID 37231261, DOI 10.32614/CRAN.package.SeuratObject
	GenomicRanges / GenomicFeatures / rtracklayer / Biostrings / IRanges	1.54.1 / 1.54.4 / 1.62.0 / 2.70.3 / 2.36.0	PMID 23950696, DOI 10.1093/bioinformatics/btp328, DOI 10.18129/B9.bioc.Biostrings
	Matrix / hdf5r / tidyverse / ggplot2 / cowplot / R.utils	1.6.5 / 1.3.12 / 2.0.0 / 4.0.3 / 1.2.0 / 2.13.0	DOI 10.32614/CRAN.package.Matrix, DOI 10.32614/CRAN.package.hdf5r, DOI 10.21105/joss.01686, DOI 10.1007/978-3-319-24277-4, DOI 10.32614/CRAN.package.cowplot, DOI 10.32614/CRAN.package.R.utils
	R	4.3.3	DOI 10.32614/R.manuals
Density and deviation, Figure 2	scanpy / NumPy / SciPy / pandas	1.12.4 / 2.5.3 / 1.18.1 / 3.0.5	PMID 29409532, PMID 32939066, PMID 32015543, DOI 10.25080/majora-92bf1922-00a
	umap-learn	0.5.12	DOI 10.48550/arXiv.1802.03426
Differential expression	Python	3.12.13
	sclab	0.4.2	DOI 10.5281/zenodo.23739926
	R / limma (incl. voom) / edgeR	4.3.3 / 3.58.1 / 4.0.16	DOI 10.32614/R.manuals, PMID 25605792, PMID 24485249, PMID 19910308
	SingleCellExperiment	1.24.0	PMID 31792435
	rpy2 / anndata2ri	3.5.17 / 1.3.2	https://github.com/rpy2/rpy2, DOI 10.5281/zenodo.3673035
	anndata / scanpy	0.13.2 / 1.12.4	DOI 10.21105/joss.04371, PMID 29409532
	NumPy / pandas / SciPy	2.5.2 / 3.0.5 / 1.18.1	PMID 32939066, DOI 10.25080/majora-92bf1922-00a, PMID 32015543
	statsmodels	0.14.6	DOI 10.25080/majora-92bf1922-011
scATAC time assignment, Python 3.13.2	scanpy	1.12.4	PMID 29409532
	sclab, bbknn, scikit-learn	0.4.2 / 1.6.0 / 1.6.1	DOI 10.5281/zenodo.23739926, PMID 31400197, https://jmlr.org/papers/v12/pedregosa11a.html
Expression and accessibility profiles, Python 3.13.2	scanpy	1.12.4	PMID 29409532
	sclab (incl. `NDBSpline`)	0.4.2	DOI 10.5281/zenodo.23739926
	ALRA (R package, called by sclab), SciPy	0.0.0.9000 / 1.15.1	PMID 35017482, PMID 32015543
*Pf*Cdc5 velocity	Cell Ranger `count`	9.0.1	PMID 28091601
	Python (barcode filter, embedding, stage labels, pseudotime)	3.12.12
	sclab	0.4.2	DOI 10.5281/zenodo.23739926
	scanpy / SciPy	1.11.5 / 1.15.1	PMID 29409532, PMID 32015543
	velocyto	0.17.17	PMID 30089906
	scVelo	0.3.4	PMID 32747759
	Python (guide curves, averaging, streamlines, arrows)	3.12.4
	NumPy / SciPy / pandas / anndata / matplotlib	2.5.2 / 1.18.1 / 3.0.5 / 0.13.2 / 3.11.1	PMID 32939066, PMID 32015543, DOI 10.25080/majora-92bf1922-00a, DOI 10.21105/joss.04371, DOI 10.1109/mcse.2007.55
Cluster: CUT&RUN	FastQC	0.12.1	https://www.bioinformatics.babraham.ac.uk/projects/fastqc/
	cutadapt	4.3 (Python 3.10.11)	DOI 10.14806/ej.17.1.200
	BWA	0.7.17-r1188	DOI 10.48550/arXiv.1303.3997
	SAMtools / htslib	1.10 / 1.10.2	PMID 19505943, PMID 33590861
	Picard	2.20.8	https://broadinstitute.github.io/picard/
	bedtools	2.27.1	PMID 20110278
	deepTools	3.5.2	PMID 27079975
	MACS2	2.2.7.1 (Python 3.8.18)	PMID 18798982
	UCSC bedGraphToBigWig	2.10	PMID 20639541
	GNU parallel	20241222	DOI 10.5281/zenodo.14550073
Peak–gene assignment	pandas, pyranges, pybedtools	2.2.3, 0.1.4, 0.12.0	DOI 10.25080/majora-92bf1922-00a, DOI 10.1093/bioinformatics/btz615, DOI 10.1093/bioinformatics/btr539
Network construction, gene clustering and community GO enrichment	tgrn (this study)	1.2.0	this study
	tgrn-consensus (this study)	0.1.0	this study
	Nextflow	26.04.6	PMID 28398311
	Python	3.12.8 (sweep runs), 3.12.13 (consensus runs)
	NumPy / pandas / SciPy / pyarrow	2.5.2 / 3.0.5 / 1.18.0 / 25.0.1	PMID 32939066, DOI 10.25080/majora-92bf1922-00a, PMID 32015543, https://arrow.apache.org/docs/python/
	GOATOOLS (with statsmodels 0.14.6)	1.6.5	PMID 30022098, DOI 10.25080/majora-92bf1922-011
	dynamicTreeCut, Python port	port of 1.63-1 (R)	PMID 18024473, this study
Community profiles, localization and regulator tests, community summaries	gene_communities (this study)	0.1.0	this study
	Python / SciPy / statsmodels / pandas	3.12.13 / 1.18.1 / 0.15.0 / 3.0.5	PMID 32015543, DOI 10.25080/majora-92bf1922-011, DOI 10.25080/majora-92bf1922-00a
Figure tests and summaries	Python / SciPy / pandas	3.12.13 / 1.18.1 / 3.0.5	PMID 32015543, DOI 10.25080/majora-92bf1922-00a
Functional Annotator and community composition	Functional Annotator / community browser (method specifications)	V5 / V2.11	this study
	tgrn-suite (this study)	0.1.0	this study
	tgrn (this study, ontology handling and score transform)	1.2.0	this study
	Python	3.12.13
	NumPy / SciPy / pandas / statsmodels / pyarrow	2.5.2 / 1.18.0 / 3.0.5 / 0.15.0 / 25.0.1	PMID 32939066, PMID 32015543, DOI 10.25080/majora-92bf1922-00a, DOI 10.25080/majora-92bf1922-011, https://arrow.apache.org/docs/python/
Figure building, Python 3.12.13 (Figure 2, Figure 3 and Figure 5, supplementary figures)	plotly / kaleido	5.24.1 / 1.4.0	DOI 10.5281/zenodo.14366348, https://github.com/plotly/kaleido
Motif discovery, promoter occupancy and motif use (main text, Supplementary Information on motifs)	MEME, STREME, Tomtom, fasta-shuffle-letters (MEME Suite)	5.5.9	PMID 25953851
	HOMER	5.1	PMID 20513432
Reference data	ToxoDB *T. gondii* ME49 genome, annotation and GO association files ("Curated" and full)	release 68	PMID 34718728
	Gene Ontology	release 2026-05-19	PMID 10802651, PMID 41413728
	hyperLOPIT TAGM-MCMC assignments and marker classes	published supplementary table	PMID 33053376, PMID 30481170
