## Supplementary material for "A MultiOmics time-resolved systems map of gene regulation in *Toxoplasma gondii*": Table S16

### Sheet: Sheet1
	500 nM			100 nM			20 nM			4 nM			1 nM			0 nM
19 hrs	0.53	0.56	0.52	0.56	0.59	0.62	0.65	0.63	0.65	0.53	0.5	0.56	0.46	0.48	0.47	0.65	0.61	0.59
41 hrs	0.66	0.74	0.76	0.54	0.56	0.58	0.58	0.62	0.6	0.72	0.75	0.74	0.62	0.7	0.68	0.52	0.55	0.58
69 hrs	1.39	1.42	1.43	1.22	1.26	1.22	1.33	1.39	1.32	0.52	0.54	0.55	0.56	0.49	0.51	0.51	0.52	0.56
96 hrs	1.77	1.88	1.9	1.85	1.84	1.84	1.69	1.7	1.71	0.62	0.58	0.56	0.61	0.57	0.58	0.57	0.55	0.6
117 hrs	5.5	5.32	5.25	5.49	5.4	5.3	5.2	5.32	5.19	0.68	0.7	0.72	0.54	0.56	0.58	0.66	0.62	0.69
141 hrs	6.38	6.35	6.29	6.41	6.44	6.31	6.69	6.47	6.31	0.64	0.67	0.67	0.64	0.71	0.74	0.61	0.59	0.64
165 hrs	10.66	10.55	10.86	9.95	10.1	10.21	10.82	11.7	11.72	0.75	0.78	0.75	0.48	0.5	0.46	0.45	0.48	0.47
