## Supplementary material for "A MultiOmics time-resolved systems map of gene regulation in *Toxoplasma gondii*": Table S17

### Sheet: Info
Filter parameters and cell numbers of the 22 libraries.
Sheet	Rows	Description
Data	22	One row per library (22), with the same libraries and stage counts as the scrna_qc_summary workbook. Columns give total reads, the read minimum n_min, mismatch cap, density features, mixture components, UMI and score floors, barcodes and cells at each stage, and the status of the repeated run of the filter from the raw matrix.
Sheet	Column	Definition
Data	Library	Library name, as in the scrna_qc_summary workbook.
Data	Factor	Canonical factor name, as in the scrna_qc_summary workbook.
Data	Cell Ranger	Cell Ranger version, as in the scrna_qc_summary workbook.
Data	Reads	Cell Ranger metric Number of Reads of the library (all reads in the FASTQ files).
Data	Min reads	Library-specific minimum number of reads per barcode for entry into the density estimate (n_min), chosen according to sequencing depth.
Data	Mismatch cap	Cap on the mean number of mismatches per read: barcodes with a mean below 1 enter the density estimate (the same in all libraries).
Data	Density features	Features of the three-dimensional Gaussian kernel density estimate (the same in all libraries).
Data	Mixture components	Number of components of the Gaussian mixture fitted to log10 UMI count and quality score (2 in all libraries).
Data	Component kept	Mixture component retained by the prefilter (the component with the highest mean UMI count).
Data	Min UMIs	Floor of the candidate-cell rule (UMI count > 100).
Data	Min score	Floor of the candidate-cell rule (quality score > 0).
Data	Barcodes in density fit	Barcodes that passed the read minimum and mismatch cap and entered the density estimate.
Data	Candidate cells	Cells retained by the mixture-model prefilter.
Data	Cells q > 0.8	Candidate cells with quality score q > 0.8.
Data	Cells q > 0.9	Candidate cells with quality score q > 0.9.
Data	Singlets	Cells with q > 0.9 called singlet by both Scrublet and scDblFinder.
Data	Re-run status	Reproduced exactly (all stage counts and the final barcode set equal the stored values) or within tolerance (q > 0.8 and final sets exact, with the prefilter count differing by a few boundary cells).
Data	Re-run detail	Largest quality-score difference from the stored values and, where applicable, the deviation of the prefilter count.

### Sheet: Data
Library	Factor	Cell Ranger	Reads	Min reads	Mismatch cap	Density features	Mixture components	Component kept	Min UMIs	Min score	Barcodes in density fit	Candidate cells	Cells q > 0.8	Cells q > 0.9	Singlets	Re-run status	Re-run detail
RH_221220.WT	RH	7.2.0	480929167	150	mean mismatches per read < 1	mean soft-clip fraction, SD of soft-clip fraction, mean base quality / 10 (3-D Gaussian kernel density)	2	highest-count component	100	0	20272	16120	13461	8609	6985	reproduced exactly	quality score max absolute difference 3.0e-14 (float64 round-off), final barcode set Jaccard 1.0
AAF1_RH.KD.2h	AAF1	7.2.0	202111935	50	mean mismatches per read < 1	mean soft-clip fraction, SD of soft-clip fraction, mean base quality / 10 (3-D Gaussian kernel density)	2	highest-count component	100	0	21634	16328	15059	10005	7219	reproduced exactly	quality score max absolute difference 1.1e-14 (float64 round-off), final barcode set Jaccard 1.0
AP2III-2_RH.KD.2h.260110	AP2III-2	9.0.1	242049558	100	mean mismatches per read < 1	mean soft-clip fraction, SD of soft-clip fraction, mean base quality / 10 (3-D Gaussian kernel density)	2	highest-count component	100	0	39273	24895	23065	13509	10630	reproduced exactly	quality score max absolute difference 1.1e-14 (float64 round-off), final barcode set Jaccard 1.0
AP2IX-5_RH.KD.2h	AP2IX-5	7.2.0	282169878	700	mean mismatches per read < 1	mean soft-clip fraction, SD of soft-clip fraction, mean base quality / 10 (3-D Gaussian kernel density)	2	highest-count component	100	0	32788	18923	17049	11225	9645	reproduced exactly	quality score max absolute difference 1.7e-14 (float64 round-off), final barcode set Jaccard 1.0
AP2IX-7_RH.KD.2h	AP2IX-7	7.2.0	337716763	100	mean mismatches per read < 1	mean soft-clip fraction, SD of soft-clip fraction, mean base quality / 10 (3-D Gaussian kernel density)	2	highest-count component	100	0	13922	8431	8215	5587	4939	reproduced exactly	quality score max absolute difference 1.6e-14 (float64 round-off), final barcode set Jaccard 1.0
AP2VIII-7_RH.KD.2h.260110	AP2VIII-7	9.0.1	224489667	500	mean mismatches per read < 1	mean soft-clip fraction, SD of soft-clip fraction, mean base quality / 10 (3-D Gaussian kernel density)	2	highest-count component	100	0	50989	35620	30855	16691	13877	reproduced exactly	quality score max absolute difference 1.1e-14 (float64 round-off), final barcode set Jaccard 1.0
AP2VIIa-6_RH.KD.2h.260110	AP2VIIa-6	9.0.1	318013108	900	mean mismatches per read < 1	mean soft-clip fraction, SD of soft-clip fraction, mean base quality / 10 (3-D Gaussian kernel density)	2	highest-count component	100	0	56636	40775	31653	15836	14141	within tolerance	quality score max absolute difference 2.5e-14 (float64 round-off), final barcode set Jaccard 1.0, prefilter N 40,739 re-run vs 40,775 stored (-36 cells, -0.09%): GMM boundary cells with quality score ≤ 0.8, quality score > 0.8 and final sets identical
AP2X-7_RH.KD.2h.260110	AP2X-7	9.0.1	200826830	100	mean mismatches per read < 1	mean soft-clip fraction, SD of soft-clip fraction, mean base quality / 10 (3-D Gaussian kernel density)	2	highest-count component	100	0	73704	50670	36296	18221	15740	reproduced exactly	quality score max absolute difference 1.2e-14 (float64 round-off), final barcode set Jaccard 1.0
AP2XI-4_RH.KD.2h.260110	AP2XI-4	9.0.1	395278130	800	mean mismatches per read < 1	mean soft-clip fraction, SD of soft-clip fraction, mean base quality / 10 (3-D Gaussian kernel density)	2	highest-count component	100	0	74614	53595	42827	21678	18852	reproduced exactly	quality score max absolute difference 2.4e-14 (float64 round-off), final barcode set Jaccard 1.0
AP2XI-5_RH.KD.2h	AP2XI-5	7.2.0	75387203	500	mean mismatches per read < 1	mean soft-clip fraction, SD of soft-clip fraction, mean base quality / 10 (3-D Gaussian kernel density)	2	highest-count component	100	0	22689	13017	12976	9156	8073	reproduced exactly	quality score max absolute difference 1.9e-14 (float64 round-off), final barcode set Jaccard 1.0
AP2XII-2_RH.KD.2h	AP2XII-2	7.2.0	370448728	3000	mean mismatches per read < 1	mean soft-clip fraction, SD of soft-clip fraction, mean base quality / 10 (3-D Gaussian kernel density)	2	highest-count component	100	0	23111	16492	15589	9832	8303	reproduced exactly	quality score max absolute difference 4.3e-14 (float64 round-off), final barcode set Jaccard 1.0
AP2XII-8_RH.KD.2h	AP2XII-8	7.2.0	104875632	500	mean mismatches per read < 1	mean soft-clip fraction, SD of soft-clip fraction, mean base quality / 10 (3-D Gaussian kernel density)	2	highest-count component	100	0	9448	7121	5917	3503	3056	reproduced exactly	quality score max absolute difference 1.2e-14 (float64 round-off), final barcode set Jaccard 1.0
AP2XII-9_RH.KD.2h.250630	AP2XII-9	7.2.0	503121521	1000	mean mismatches per read < 1	mean soft-clip fraction, SD of soft-clip fraction, mean base quality / 10 (3-D Gaussian kernel density)	2	highest-count component	100	0	45137	28445	23861	12902	10875	reproduced exactly	quality score max absolute difference 2.4e-14 (float64 round-off), final barcode set Jaccard 1.0
ASF1_RH.KD.2h	ASF1	7.2.0	260038361	500	mean mismatches per read < 1	mean soft-clip fraction, SD of soft-clip fraction, mean base quality / 10 (3-D Gaussian kernel density)	2	highest-count component	100	0	23624	13148	12946	9398	8092	reproduced exactly	quality score max absolute difference 1.9e-14 (float64 round-off), final barcode set Jaccard 1.0
HDAC3_RH.KD.2h	HDAC3	7.2.0	180467512	100	mean mismatches per read < 1	mean soft-clip fraction, SD of soft-clip fraction, mean base quality / 10 (3-D Gaussian kernel density)	2	highest-count component	100	0	23266	17963	16775	11666	9678	reproduced exactly	quality score max absolute difference 1.6e-14 (float64 round-off), final barcode set Jaccard 1.0
HDAC5_RH.KD.2h	HDAC5	7.2.0	346627012	2000	mean mismatches per read < 1	mean soft-clip fraction, SD of soft-clip fraction, mean base quality / 10 (3-D Gaussian kernel density)	2	highest-count component	100	0	15320	8152	8040	6184	5603	reproduced exactly	quality score max absolute difference 1.3e-14 (float64 round-off), final barcode set Jaccard 1.0
HP1_RH.KD.2h	EPL1	7.2.0	235819042	100	mean mismatches per read < 1	mean soft-clip fraction, SD of soft-clip fraction, mean base quality / 10 (3-D Gaussian kernel density)	2	highest-count component	100	0	21689	14912	14274	10322	8505	reproduced exactly	quality score max absolute difference 1.5e-14 (float64 round-off), final barcode set Jaccard 1.0
MORC_RH.KD.2h	MORC	7.2.0	221056763	150	mean mismatches per read < 1	mean soft-clip fraction, SD of soft-clip fraction, mean base quality / 10 (3-D Gaussian kernel density)	2	highest-count component	100	0	27145	17772	17148	12149	9967	reproduced exactly	quality score max absolute difference 1.4e-14 (float64 round-off), final barcode set Jaccard 1.0
MYB3_RH.KD.2h	MYB3	7.2.0	221768883	750	mean mismatches per read < 1	mean soft-clip fraction, SD of soft-clip fraction, mean base quality / 10 (3-D Gaussian kernel density)	2	highest-count component	100	0	32755	20582	18787	11719	9962	reproduced exactly	quality score max absolute difference 1.8e-14 (float64 round-off), final barcode set Jaccard 1.0
MYBX_RH.KD.2h.260110	Cdc5	9.0.1	217099064	500	mean mismatches per read < 1	mean soft-clip fraction, SD of soft-clip fraction, mean base quality / 10 (3-D Gaussian kernel density)	2	highest-count component	100	0	31594	21491	18505	10089	8591	reproduced exactly	quality score max absolute difference 1.2e-14 (float64 round-off), final barcode set Jaccard 1.0
MYBY_RH.KD.2h.260110	DMAP1	9.0.1	209133131	250	mean mismatches per read < 1	mean soft-clip fraction, SD of soft-clip fraction, mean base quality / 10 (3-D Gaussian kernel density)	2	highest-count component	100	0	42172	29388	26111	14803	12201	reproduced exactly	quality score max absolute difference 1.0e-14 (float64 round-off), final barcode set Jaccard 1.0
SNIP1_RH.KD.2h	SNIP1	7.2.0	312168067	1750	mean mismatches per read < 1	mean soft-clip fraction, SD of soft-clip fraction, mean base quality / 10 (3-D Gaussian kernel density)	2	highest-count component	100	0	15219	9210	9210	6793	6118	reproduced exactly	quality score max absolute difference 1.7e-14 (float64 round-off), final barcode set Jaccard 1.0
