## Supplementary material for "A MultiOmics time-resolved systems map of gene regulation in *Toxoplasma gondii*": Table S19

### Sheet: Info
Time windows of the differential-expression contrasts.
Sheet	Rows	Description
Data	24	One row per window (24), ordered by center. The windows form four sets of six nonoverlapping 1 h windows, each set tiling the 6 h cycle, with successive sets offset by 15 min. Columns give the start, end, center label and phase of the center. The windows are identical in all 21 factors.
Sheet	Column	Definition
Data	Set	Window set (1–4). Each set tiles the 6 h cycle with six windows.
Data	Start (min)	Window start on the 0–360 min cycle.
Data	End (min)	Window end (windows are 60 min wide and right-closed). The three windows that wrap at 360 min have start and end 315 and 15, 330 and 30, and 345 and 45 min.
Data	Center (h)	Window label, the center in h (0–5.75).
Data	Phase	Phase containing the center (WT boundaries G1a 0–1.6 h, G1b 1.6–3.7 h, S 3.7–4.9 h, M/C 4.9–6 h).

### Sheet: Data
Set	Start (min)	End (min)	Center (h)	Phase
3	330	30	0	G1a
4	345	45	0.25	G1a
1	0	60	0.5	G1a
2	15	75	0.75	G1a
3	30	90	1	G1a
4	45	105	1.25	G1a
1	60	120	1.5	G1a
2	75	135	1.75	G1b
3	90	150	2	G1b
4	105	165	2.25	G1b
1	120	180	2.5	G1b
2	135	195	2.75	G1b
3	150	210	3	G1b
4	165	225	3.25	G1b
1	180	240	3.5	G1b
2	195	255	3.75	S
3	210	270	4	S
4	225	285	4.25	S
1	240	300	4.5	S
2	255	315	4.75	S
3	270	330	5	M/C
4	285	345	5.25	M/C
1	300	360	5.5	M/C
2	315	15	5.75	M/C
