## Supplementary material for "A MultiOmics time-resolved systems map of gene regulation in *Toxoplasma gondii*": Table S20

### Sheet: Info
Pooled differential-expression results of the 21 factors: run settings and cell and row numbers of the pooled window and bulk tables.
Sheet	Rows	Description
Data	21	One row per factor (21), describing its two pooled tables (window and bulk contrasts, 42 tables in total) with the seeds, partitions, variant, and cell and row numbers. The pooled tables are deposited separately and are not included in this workbook.
Sheet	Column	Definition
Data	Library	Knockdown (KD) library.
Data	Factor	Canonical factor name.
Data	Seeds	Partition seeds (0–19).
Data	Partitions	Number of partitions pooled (20).
Data	Variant	Intersection (only genes tested under all 20 seeds are kept, minimum 20 of 20).
Data	WT cells	WT reference cells after the time-error filter (time error below 0.25 h).
Data	KD cells	KD library cells after the same filter.
Data	Window rows	Number of rows (gene by window) of the window table.
Data	Bulk rows	Number of rows (one per gene) of the bulk table. The 42 tables contain 2,630,626 rows in total.

### Sheet: Data
Library	Factor	Seeds	Partitions	Variant	WT cells	KD cells	Window rows	Bulk rows
AAF1_RH.KD.2h	AAF1	0–19	20	intersection	6924	7025	110586	6173
AP2III-2_RH.KD.2h.260110	AP2III-2	0–19	20	intersection	6924	10099	99840	6229
AP2IX-5_RH.KD.2h	AP2IX-5	0–19	20	intersection	6924	8939	128184	6385
AP2IX-7_RH.KD.2h	AP2IX-7	0–19	20	intersection	6924	4812	109812	6208
AP2VIII-7_RH.KD.2h.260110	AP2VIII-7	0–19	20	intersection	6924	13304	110178	6291
AP2VIIa-6_RH.KD.2h.260110	AP2VIIa-6	0–19	20	intersection	6924	13193	121956	6341
AP2X-7_RH.KD.2h.260110	AP2X-7	0–19	20	intersection	6924	14564	108768	6317
AP2XI-4_RH.KD.2h.260110	AP2XI-4	0–19	20	intersection	6924	17841	128628	6443
AP2XI-5_RH.KD.2h	AP2XI-5	0–19	20	intersection	6924	7615	107568	6163
AP2XII-2_RH.KD.2h	AP2XII-2	0–19	20	intersection	6924	7963	133128	6358
AP2XII-8_RH.KD.2h	AP2XII-8	0–19	20	intersection	6924	2891	116646	6200
AP2XII-9_RH.KD.2h.250630	AP2XII-9	0–19	20	intersection	6924	10054	132768	6410
ASF1_RH.KD.2h	ASF1	0–19	20	intersection	6924	7707	137070	6715
HDAC3_RH.KD.2h	HDAC3	0–19	20	intersection	6924	8261	128544	6838
HDAC5_RH.KD.2h	HDAC5	0–19	20	intersection	6924	5427	118386	6222
HP1_RH.KD.2h	EPL1	0–19	20	intersection	6924	7715	115734	6322
MORC_RH.KD.2h	MORC	0–19	20	intersection	6924	8797	127500	7085
MYB3_RH.KD.2h	MYB3	0–19	20	intersection	6924	9546	126900	6283
MYBX_RH.KD.2h.260110	Cdc5	0–19	20	intersection	6924	8256	103158	6176
MYBY_RH.KD.2h.260110	DMAP1	0–19	20	intersection	6924	11378	106704	6369
SNIP1_RH.KD.2h	SNIP1	0–19	20	intersection	6924	5973	124740	6300
