## Supplementary material for "A MultiOmics time-resolved systems map of gene regulation in *Toxoplasma gondii*": Table S21

### Sheet: Info
Differential-expression summary per factor.
Sheet	Rows	Description
Data	21	One row per factor (21). Columns give wild-type (WT) and knockdown (KD) cells after the time-error filter, genes tested, counts of differentially expressed genes (DEGs) by direction in the bulk contrast and along the cycle (windows as listed in the de_windows workbook), and the split of bulk DEGs into direct and indirect targets with the direction balance. The values were computed from the pooled…
Sheet	Column	Definition
Data	Factor	Canonical factor name (library order as in the scrna_qc_summary workbook).
Data	WT cells	WT cells after the time-error filter (time error below 0.25 h). The same WT arm is used in all contrasts.
Data	KD cells	KD cells after the same filter.
Data	Tested, bulk	Genes tested in all 20 seeds in the bulk contrast.
Data	FDR < 0.05, bulk	Bulk genes with FDR below 0.05.
Data	Bulk up	Bulk DEGs up in the KD.
Data	Bulk down	Bulk DEGs down in the KD.
Data	Bulk DEGs	Sum of Bulk up and Bulk down.
Data	Tested per window, min	Minimum number of genes tested per window over the four window sets.
Data	Tested per window, max	Maximum number of genes tested per window over the four window sets.
Data	Tested, any window	Genes tested in at least one window.
Data	DEGs per window, min	Minimum DEG count per window over the 24 windows.
Data	DEGs per window, max	Maximum DEG count per window over the 24 windows.
Data	Union up	Genes called up in at least one window (a gene called in both directions counts in both).
Data	Union down	Genes called down in at least one window.
Data	Union genes	Distinct genes called in at least one window.
Data	Median B/T, bulk	Median over genes of B/T, the between-imputation share of the total variance (Rubin pooling over the 20 partitions), bulk contrast.
Data	Median B/T, window min	Minimum of this median over the 24 windows.
Data	Median B/T, window max	Maximum of this median over the 24 windows.
Data	Bound genes	Genes bound by the factor (CUT&RUN peak overlapping the promoter, TSS ± 1 kb, q < 0.075).
Data	Direct up	Bound bulk DEGs up (direct targets).
Data	Direct down	Bound bulk DEGs down.
Data	Indirect up	Unbound bulk DEGs up (indirect targets).
Data	Indirect down	Unbound bulk DEGs down.
Data	Direct targets	Bound bulk DEGs.
Data	Direct activated (%)	Direct targets down in the KD as a percentage of all direct targets (empty if none).
Data	All activated (%)	Bulk DEGs down in the KD as a percentage of all bulk DEGs (empty if none).
Notes
DEG definition (all inequalities strict): FDR < 0.05, absolute pooled log2 fold change > 1 and detection fraction > 0.05 (larger of the KD and WT fractions of cells with a count above zero). Up means higher in the KD.

### Sheet: Data
Factor	WT cells	KD cells	Tested, bulk	FDR < 0.05, bulk	Bulk up	Bulk down	Bulk DEGs	Tested per window, min	Tested per window, max	Tested, any window	DEGs per window, min	DEGs per window, max	Union up	Union down	Union genes	Median B/T, bulk	Median B/T, window min	Median B/T, window max	Bound genes	Direct up	Direct down	Indirect up	Indirect down	Direct targets	Direct activated (%)	All activated (%)
AAF1	6924	7025	6173	3655	98	193	291	4592	4620	4712	277	947	738	1597	2194	0.0009	0.04	0.093	1130	17	50	81	143	67	74.6	66.3
AP2III-2	6924	10099	6229	3609	114	90	204	4143	4185	4268	311	657	715	1374	1996	0.0009	0.036	0.133	4983	85	36	29	54	121	29.8	44.1
AP2IX-5	6924	8939	6385	4669	136	575	711	5310	5392	5433	291	2004	1775	1952	3473	0.003	0.02	0.088	704	9	164	127	411	173	94.8	80.9
AP2IX-7	6924	4812	6208	3065	62	101	163	4553	4607	4680	189	272	426	580	999	0.0006	0.024	0.078	1366	5	21	57	80	26	80.8	62
AP2VIII-7	6924	13304	6291	3564	83	115	198	4543	4649	4700	277	899	798	1379	2055	0.0004	0.036	0.142	3519	57	33	26	82	90	36.7	58.1
AP2VIIa-6	6924	13193	6341	3934	84	108	192	5005	5155	5188	472	1504	1297	2096	2860	0.0009	0.027	0.148	6	1	1	83	107	2	50	56.2
AP2X-7	6924	14564	6317	4262	197	300	497	4508	4554	4632	570	1239	1032	2173	2868	0.0012	0.036	0.183	5084	161	203	36	97	364	55.8	60.4
AP2XI-4	6924	17841	6443	3887	74	93	167	5322	5382	5435	493	1489	1320	1927	2767	0.0007	0.027	0.138	1210	20	9	54	84	29	31	55.7
AP2XI-5	6924	7615	6163	3475	30	212	242	4466	4503	4584	264	989	865	1263	1915	0.001	0.027	0.13	2664	15	127	15	85	142	89.4	87.6
AP2XII-2	6924	7963	6358	4230	88	204	292	5517	5576	5618	307	1180	1883	990	2723	0.0024	0.027	0.132	20	0	1	88	203	1	100	69.9
AP2XII-8	6924	2891	6200	2986	51	201	252	4803	4895	4978	179	807	1042	859	1864	0.0033	0.023	0.092	2544	19	128	32	73	147	87.1	79.8
AP2XII-9	6924	10054	6410	4181	106	187	293	5517	5545	5596	384	1345	1879	1197	2840	0.0025	0.019	0.175	199	2	33	104	154	35	94.3	63.8
ASF1	6924	7707	6715	4568	110	448	558	5577	5807	5859	169	1592	1886	1409	3154	0.0028	0.022	0.092	142	1	6	109	442	7	85.7	80.3
HDAC3	6924	8261	6838	5396	437	739	1176	5302	5409	5493	604	1648	1523	2536	3790	0.004	0.074	0.179	6613	397	691	40	48	1088	63.5	62.8
HDAC5	6924	5427	6222	4031	234	157	391	4910	4959	5026	308	793	936	1331	2208	0.0042	0.031	0.226	3	0	0	234	157	0		40.2
EPL1	6924	7715	6322	4657	283	451	734	4753	4888	4952	522	931	1003	2035	2951	0.0016	0.033	0.188	2271	153	200	130	251	353	56.7	61.4
MORC	6924	8797	7085	5209	384	319	703	5206	5399	5474	500	1413	1533	2089	3470	0.0018	0.035	0.173	6070	300	262	84	57	562	46.6	45.4
MYB3	6924	9546	6283	4469	93	302	395	5274	5308	5364	317	910	1043	1225	2193	0.0028	0.023	0.179	397	8	21	85	281	29	72.4	76.5
Cdc5	6924	8256	6176	4289	181	357	538	4280	4322	4421	383	1060	931	1854	2645	0.0017	0.04	0.105	5724	167	275	14	82	442	62.2	66.4
DMAP1	6924	11378	6369	4427	188	368	556	4373	4518	4582	638	1146	933	2372	3063	0.0015	0.047	0.117	2517	102	170	86	198	272	62.5	66.2
SNIP1	6924	5973	6300	4837	282	552	834	5172	5231	5288	327	1613	1773	1782	3385	0.0017	0.022	0.168	1449	56	168	226	384	224	75	66.2
