## Supplementary material for "A MultiOmics time-resolved systems map of gene regulation in *Toxoplasma gondii*": Table S23

### Sheet: Info
The 21 analyzed (library, control) pairs of the network, one library per network factor, all against IgG_CnR: metadata, read pairs and length, instrument, QC at q = 0.075, and called peaks over q = 0.025–0.125.
Sheet	Rows	Description
Data	21	One row per analyzed (library, control) pair: 21 pairs, one selected library for each of the 21 network factors, all against IgG_CnR, with no perturbation. Holds metadata, sequencing run, fragments, called peaks and QC at q = 0.075, and the peak range over q = 0.025–0.125.
Sheet	Column	Definition
Data	Library	Run name in the metadata.
Data	Factor	Canonical factor name used in the network, with aliases in parentheses: Cdc5 (alias MYBX), DMAP1 (MYBY), EPL1 (HP1), SNIP1 (CEP170).
Data	Target	Target name as recorded in the metadata.
Data	Tag	Epitope tag in the metadata. Unknown means none recorded.
Data	Antibody	Antibody in the metadata.
Data	Control	Control library of the pair. It is the pooled IgG control library IgG_CnR in all 21 pairs.
Data	Metadata controls	Controls listed for the library in the metadata.
Data	Peak type	MACS2 peak type of the pair (narrowPeak).
Data	Assay	Assay recorded in the metadata.
Data	Read pairs	Raw read pairs before trimming.
Data	Read len	Raw read length before trimming (FastQC, read 1).
Data	Instrument	Sequencer identifier inferred from the FASTQ headers. Inference pending confirmation by the sequencing collaborators.
Data	Model (inferred)	Sequencer model inferred from the instrument identifier and flowcell format (not confirmed with the sequencing collaborators).
Data	Flowcell	Flowcell identifier from the first read header.
Data	Seq run	Instrument and run number from the first read header (instrument:run).
Data	Read len (FASTQ)	Read length of the first 1,000 reads of the FASTQ files.
Data	Fragments	Unique (duplicate-removed) fragments on the 14 chromosomes.
Data	Control fragments	Unique (duplicate-removed) fragments of the control library on the 14 chromosomes.
Data	Peaks q0.075	Number of narrowPeak peaks called by MACS2 at q < 0.075 (fold-enrichment cutoff 1.0).
Data	FRiP	Fraction of reads in peaks (FRiP) of the treatment library, calculated over these peaks.
Data	Density SNR	Signal-to-noise ratio (SNR) of the treatment library at q = 0.075: the fragment density in the peaks divided by the fragment density in the background (source column Q0075_Treatment_Density_SNR). It is not the SNR ratio of the cutrun_not_selected and cutrun_selection_check workbooks, which divides the SNR of the treatment library by the SNR of its control.
Data	Peaks q0.025–0.125	Minimum and maximum number of peaks over the five q thresholds (0.025, 0.05, 0.075, 0.10, 0.125), stored as text in the form min–max.
Data	Min peaks	Minimum number of peaks over the five q thresholds.
Data	Max peaks	Maximum number of peaks over the five q thresholds.
Notes		All 21 pairs use the same control library, IgG_CnR, a pooled IgG library (antibody IgG, CUT&RUN).
		IgG_CnR has 4,619,861 raw read pairs of 76 bases and 772,541 unique fragments on the 14 chromosomes, was sequenced on instrument M06066 (run M06066:532, flowcell 000000000-KVB4W, inferred from the FASTQ headers), and yields 1 peak when called against itself at q < 0.075.

### Sheet: Data
Library	Factor	Target	Tag	Antibody	Control	Metadata controls	Peak type	Assay	Read pairs	Read len	Instrument	Model (inferred)	Flowcell	Seq run	Read len (FASTQ)	Fragments	Control fragments	Peaks q0.075	FRiP	Density SNR	Peaks q0.025–0.125	Min peaks	Max peaks
AAF1-V5	AAF1	AAF1	V5	V5	IgG_CnR	IgG_CnR, AAF1-V5-IgG1	narrowPeak	CUT&RUN	32498425	50	VH01518	NextSeq 1000/2000	AAJ2YG5M5	VH01518:95	50	1079619	772541	1143	0.087	10.18	900–1392	900	1392
AP2III-2_CnR	AP2III-2	AP2III2	Unknown	Unknown	IgG_CnR	IgG_CnR	narrowPeak	CUT&RUN	12232018	50	VH01518	NextSeq 1000/2000	AAFY27CM5	VH01518:53	50	3142594	772541	4099	0.3698	11.18	3808–4210	3808	4210
AP2IX-5_CnR_rep2	AP2IX-5	AP2IX5	Unknown	Unknown	IgG_CnR	IgG_CnR	narrowPeak	CUT&RUN	32468420	50	VH01518	NextSeq 1000/2000	AAFY27CM5	VH01518:53	50	3039007	772541	580	0.042	9.66	487–651	487	651
AP2IX-7_CnR_rep2	AP2IX-7	AP2IX7	Unknown	Unknown	IgG_CnR	IgG_CnR	narrowPeak	CUT&RUN	16454137	50	VH01518	NextSeq 1000/2000	AAFY27CM5	VH01518:53	50	1790506	772541	1210	0.0845	8.5	1010–1295	1010	1295
AP2VIII-7_Intracellular_CnR	AP2VIII-7	AP2VIII7	Unknown	Unknown	IgG_CnR	IgG_CnR	narrowPeak	CUT&RUN	2011191	61	VH01518	NextSeq 1000/2000	AAG2JNKM5	VH01518:55	61	422985	772541	3089	0.2914	12.57	2521–3387	2521	3387
AP2VIIa-6_Intracellular_CnR	AP2VIIa-6	AP2VIIa6	Unknown	Unknown	IgG_CnR	IgG_CnR	narrowPeak	CUT&RUN	1922460	61	VH01518	NextSeq 1000/2000	AAG2JNKM5	VH01518:55	61	339344	772541	3	0.0008	17.49	2–3	2	3
AP2X-7_CnR	AP2X-7	AP2X7	Unknown	Unknown	IgG_CnR	IgG_CnR	narrowPeak	CUT&RUN	2811376	75	M03632	MiSeq/MiniSeq (MiSeq-style flowcell)	000000000-LH66N	M03632:52	75	818114	772541	4471	0.3002	9.81	3840–4927	3840	4927
AP2XI-4_Intracellular_CnR	AP2XI-4	AP2XI4	Unknown	Unknown	IgG_CnR	IgG_CnR	narrowPeak	CUT&RUN	1858943	61	VH01518	NextSeq 1000/2000	AAG2JNKM5	VH01518:55	61	345158	772541	1059	0.096	11.71	728–1215	728	1215
AP2XI-5_CnR_rep1	AP2XI-5	AP2XI5	Unknown	Unknown	IgG_CnR	IgG_CnR, AP2XI5-Ty-IgG1	narrowPeak	CUT&RUN	14864393	76	M02058	MiSeq/MiniSeq (MiSeq-style flowcell)	000000000-L44F9	M02058:607	76	3474032	772541	2293	0.1076	6.58	1953–2501	1953	2501
AP2XII2-V5	AP2XII-2	AP2XII2	V5	V5	IgG_CnR	IgG_CnR	narrowPeak	CUT&RUN	35908247	50	VH01518	NextSeq 1000/2000	AAJ2YG5M5	VH01518:95	50	1184635	772541	97	0.0106	9.63	77–111	77	111
AP2XII-8_CnR	AP2XII-8	AP2XII8	Unknown	Unknown	IgG_CnR	IgG_CnR	narrowPeak	CUT&RUN	4121342	76	M02058	MiSeq/MiniSeq (MiSeq-style flowcell)	000000000-L4MKY	M02058:608	76	1094195	772541	2115	0.1047	6.1	1690–2606	1690	2606
AP2XII-9_CnR_rep2	AP2XII-9	AP2XII9	Unknown	Unknown	IgG_CnR	IgG_CnR	narrowPeak	CUT&RUN	19031339	50	VH01518	NextSeq 1000/2000	AAFY27CM5	VH01518:53	50	1325443	772541	184	0.0127	14.05	137–245	137	245
ASF1-Ty	ASF1	ASF1	Ty	Ty	IgG_CnR	IgG_CnR	narrowPeak	CUT&RUN	32978988	50	VH01518	NextSeq 1000/2000	AAJ2YG5M5	VH01518:95	50	826725	772541	468	0.0374	48.84	379–673	379	673
MYBX_CnR	Cdc5	MYBX	Unknown	Unknown	IgG_CnR	IgG_CnR	narrowPeak	CUT&RUN	8761649	76	M02058	MiSeq/MiniSeq (MiSeq-style flowcell)	000000000-L44F9	M02058:607	76	4177067	772541	4811	0.2866	7.52	4507–5091	4507	5091
MYBY_CnR	DMAP1	MYBY	Unknown	Unknown	IgG_CnR	IgG_CnR	narrowPeak	CUT&RUN	15189649	76	M02058	MiSeq/MiniSeq (MiSeq-style flowcell)	000000000-L4MKY	M02058:608	76	3861638	772541	2049	0.1156	5.34	1580–2172	1580	2172
EPL1_CnR	EPL1	EPL1	Unknown	Unknown	IgG_CnR	IgG_CnR	narrowPeak	CUT&RUN	19445915	50	VH01518	NextSeq 1000/2000	AAFY27CM5	VH01518:53	50	2846048	772541	1859	0.1273	7.76	1628–2081	1628	2081
HDAC3_CnR_rep1	HDAC3	HDAC3	Unknown	Unknown	IgG_CnR	IgG_CnR	narrowPeak	CUT&RUN	2525308	75	M03632	MiSeq/MiniSeq (MiSeq-style flowcell)	000000000-LHRMJ	M03632:53	75	1420974	772541	5649	0.5217	11.29	5455–5853	5455	5853
HDAC5-Ty	HDAC5	HDAC5	Ty	Ty	IgG_CnR	IgG_CnR	narrowPeak	CUT&RUN	37609783	50	VH01518	NextSeq 1000/2000	AAJ2YG5M5	VH01518:95	50	14337612	772541	14	0.0017	11.86	13–14	13	14
MORC_CnR	MORC	MORC	Unknown	Unknown	IgG_CnR	IgG_CnR	narrowPeak	CUT&RUN	3218445	75	M03632	MiSeq/MiniSeq (MiSeq-style flowcell)	000000000-LH66N	M03632:52	75	1426586	772541	5658	0.3436	7.38	5195–5856	5195	5856
MYB3_CnR	MYB3	MYB3	Unknown	Unknown	IgG_CnR	IgG_CnR	narrowPeak	CUT&RUN	3082152	76	M02058	MiSeq/MiniSeq (MiSeq-style flowcell)	000000000-L4MKY	M02058:608	76	701394	772541	306	0.0137	9.59	211–445	211	445
SNIP1_CnR	SNIP1	SNIP1	Unknown	Unknown	IgG_CnR	IgG_CnR	narrowPeak	CUT&RUN	3555277	76	M02058	MiSeq/MiniSeq (MiSeq-style flowcell)	000000000-L44F9	M02058:607	76	761386	772541	1230	0.0508	7.26	838–1773	838	1773
