## Supplementary material for "A MultiOmics time-resolved systems map of gene regulation in *Toxoplasma gondii*": Table S24

### Sheet: Info
The 22 (library, control) pairs not selected for 17 of the 21 network factors, with QC at q = 0.075 compared with the selected library.
Sheet	Rows	Description
Data	22	One row per (library, control) pair not selected for a network factor: 22 pairs covering 17 of the 21 network factors. Each row reports QC at q = 0.075 of the non-selected library next to that of the selected library of the factor (see the cutrun_samples workbook) and flags where the non-selected library is higher.
Sheet	Column	Definition
Data	Factor	Network factor.
Data	Not selected	Non-selected library of the pair.
Data	Control	Control library of the pair.
Data	Kind	How the pair differs from the selected library (replicate, tag variant, CUT&Tag, Extracellular condition, or alternative library).
Data	Fragments	Unique (duplicate-removed) fragments on the 14 chromosomes.
Data	Peaks	Number of narrowPeak peaks at q < 0.075.
Data	FRiP	Fraction of reads in peaks.
Data	SNR ratio	Target-to-control ratio of the signal-to-noise ratio (SNR) of the library, the SNR being the peak fragment density divided by the background fragment density. It is the SNR of the treatment library divided by the SNR of its control, and differs from Density SNR of the cutrun_samples workbook, which is the SNR of the treatment library alone.
Data	Selected	Selected library of the factor.
Data	Sel. fragments	Fragments of the selected library.
Data	Sel. peaks	Peaks of the selected library.
Data	Sel. FRiP	FRiP of the selected library.
Data	Sel. SNR ratio	SNR ratio of the selected library.
Data	Selected control	Control library of the selected library (always IgG_CnR).
Data	More peaks	yes if the non-selected library has more peaks than the selected library, no otherwise.
Data	More fragments	yes if the non-selected library has more fragments than the selected library, no otherwise.
Data	Higher SNR	yes if the non-selected library has a higher SNR ratio than the selected library, no otherwise.
Data	In candidate set	yes if the non-selected library is among the candidates of the cutrun_selection_check workbook, no otherwise.

### Sheet: Data
Factor	Not selected	Control	Kind	Fragments	Peaks	FRiP	SNR ratio	Selected	Sel. fragments	Sel. peaks	Sel. FRiP	Sel. SNR ratio	Selected control	More peaks	More fragments	Higher SNR	In candidate set
AP2IX-5	AP2IX-5_CnR_rep1	IgG_CnR	replicate	678365	4	0.0007	1.654	AP2IX-5_CnR_rep2	3039007	580	0.042	3.219	IgG_CnR	no	no	no	yes
AP2IX-7	AP2IX-7_CnR_rep1	IgG_CnR	replicate	518762	163	0.0067	6.078	AP2IX-7_CnR_rep2	1790506	1210	0.0845	3.987	IgG_CnR	no	no	yes	yes
AP2XII-9	AP2XII-9_CnR_rep1	IgG_CnR	replicate	389187	11	0.0008	3.307	AP2XII-9_CnR_rep2	1325443	184	0.0127	1.677	IgG_CnR	no	no	yes	yes
AP2XII-9	AP2XII9-V5	IgG_CnR	tagged (V5)	6918485	28	0.0027	2.675	AP2XII-9_CnR_rep2	1325443	184	0.0127	1.677	IgG_CnR	no	yes	yes	yes
AP2XI-5	AP2XI-5_CnR_rep2	IgG_CnR	replicate	253009	16	0.0033	3.352	AP2XI-5_CnR_rep1	3474032	2293	0.1076	4.966	IgG_CnR	no	no	no	yes
AP2XI-5	AP2XI-5_CnT	IgG_CnT	CUT&Tag	2261903	6558	0.4999	12.26	AP2XI-5_CnR_rep1	3474032	2293	0.1076	4.966	IgG_CnR	yes	no	yes	no
HDAC3	HDAC3_CnR_rep2	IgG_CnR	replicate	1272598	5515	0.3762	7.282	HDAC3_CnR_rep1	1420974	5649	0.5217	9.818	IgG_CnR	no	no	no	yes
HDAC3	HDAC3_5M_CnR	IgG_CnR	alternative library (HDAC3_5M_CnR)	1927654	5521	0.5142	9.639	HDAC3_CnR_rep1	1420974	5649	0.5217	9.818	IgG_CnR	no	yes	no	yes
HDAC5	HDAC5_CnR_rep1	IgG_CnR	replicate (Tag Unknown in metadata)	828478	5	0.0002	7.137	HDAC5-Ty	14337612	14	0.0017	2.486	IgG_CnR	no	no	yes	yes
HDAC5	HDAC5_CnR_rep2	IgG_CnR	replicate (Tag Unknown in metadata)	1434487	9	0.0016	2.127	HDAC5-Ty	14337612	14	0.0017	2.486	IgG_CnR	no	no	no	yes
ASF1	ASF1_CnR	IgG_CnR	Tag Unknown in metadata	601012	6	0.0024	1.185	ASF1-Ty	826725	468	0.0374	9.429	IgG_CnR	no	no	no	yes
AP2XII-2	AP2XII-2_CnR	IgG_CnR	Tag Unknown in metadata	152130	4	0.0022	4.668	AP2XII2-V5	1184635	97	0.0106	3.529	IgG_CnR	no	no	yes	yes
AAF1	AAF1-Myc	IgG_CnR	tagged (Myc)	6238714	261	0.0131	3.901	AAF1-V5	1079619	1143	0.087	3.992	IgG_CnR	no	yes	no	yes
AAF1	AAF1_CnR	IgG_CnR	Tag Unknown in metadata	159400	94	0.008	6.373	AAF1-V5	1079619	1143	0.087	3.992	IgG_CnR	no	no	yes	yes
MYB3	MYB3-Ty	IgG_CnR	Ty by run name (metadata Tag Unknown)	9472452	15	0.0017	2.641	MYB3_CnR	701394	306	0.0137	5.763	IgG_CnR	no	yes	no	yes
MORC	MORC_CnT	IgG_CnT	CUT&Tag	1956727	7228	0.6235	14.692	MORC_CnR	1426586	5658	0.3436	6.304	IgG_CnR	yes	yes	yes	no
EPL1	HP1_CnR	IgG_CnR	alternative library (HP1_CnR, metadata Target EPL1)	394779	669	0.0295	6.58	EPL1_CnR	2846048	1859	0.1273	4.556	IgG_CnR	no	no	yes	yes
AP2VIIa-6	AP2VIIa-6_Extracellular_CnR_6hr	IgG_Extracellular_6hr	Extracellular condition	173201	83	0.0251	3.729	AP2VIIa-6_Intracellular_CnR	339344	3	0.0008	16.368	IgG_CnR	yes	no	no	no
AP2VIII-7	AP2VIII-7_Extracellular_CnR_6hr	IgG_Extracellular_6hr	Extracellular condition	368358	1615	0.1203	7.583	AP2VIII-7_Intracellular_CnR	422985	3089	0.2914	10.078	IgG_CnR	no	no	no	no
AP2X-7	AP2X-7_Extracellular_CnR_6hr	IgG_Extracellular_6hr	Extracellular condition	535287	2326	0.2029	7.261	AP2X-7_CnR	818114	4471	0.3002	7.774	IgG_CnR	no	no	no	no
AP2XI-4	AP2XI-4_Extracellular_CnR_6hr	IgG_Extracellular_6hr	Extracellular condition	302530	795	0.0656	7.7	AP2XI-4_Intracellular_CnR	345158	1059	0.096	9.17	IgG_CnR	no	no	no	no
AP2XII-8	AP2XII-8_Extracellular_CnR_6hr	IgG_Extracellular_6hr	Extracellular condition	305782	24	0.0014	6.324	AP2XII-8_CnR	1094195	2115	0.1047	4.774	IgG_CnR	no	no	yes	no
