## Supplementary material for "A MultiOmics time-resolved systems map of gene regulation in *Toxoplasma gondii*": Table S25

### Sheet: Info
Candidate libraries per network factor at q = 0.05 and 0.075, and whether the selected library has the most fragments, the highest treatment-to-control signal-to-noise ratio (SNR ratio) and the most peaks.
Sheet	Rows	Description
Data	42	One row per network factor and q value (21 factors at q = 0.05 and 0.075). Columns list the candidate libraries of the factor and whether the selected library has the most fragments, the highest SNR ratio and the most peaks among them.
Sheet	Column	Definition
Data	Factor	Network factor (one row per factor and q value, 21 × 2).
Data	q	Peak-set q value (0.05 or 0.075).
Data	Selected	Library used in the network.
Data	Candidates	Number of candidate libraries for the factor after excluding mAID and knockdown libraries, Extracellular libraries, CUT&Tag libraries, IgG libraries, positive-control libraries and libraries with a control other than IgG_CnR.
Data	Candidate libraries	List of the candidates.
Data	Fragments	Unique (duplicate-removed) fragments of the selected library on the 14 chromosomes.
Data	Max-fragments library	Candidate with the highest fragment count.
Data	Is max fragments	yes if the selected library has the highest fragment count among the candidates, no otherwise.
Data	SNR ratio	Target-to-control ratio of the signal-to-noise ratio (SNR) of the selected library, the SNR being the peak fragment density divided by the background fragment density. It is the SNR of the treatment library divided by the SNR of its control, and differs from Density SNR of the cutrun_samples workbook, which is the SNR of the treatment library alone.
Data	Max-SNR library	Candidate with the highest SNR ratio.
Data	Is max SNR	yes if the selected library has the highest SNR ratio among the candidates, no otherwise.
Data	Peaks	Number of narrowPeak peaks of the selected library at the q value of the row.
Data	Is max peaks	yes if the selected library has the most peaks among the candidates, no otherwise.
Data	Dominated by	Candidate with both more fragments and a higher SNR ratio than the selected library (none if there is no such candidate).
Notes		Is max peaks: The value is yes in all 42 rows.

### Sheet: Data
Factor	q	Selected	Candidates	Candidate libraries	Fragments	Max-fragments library	Is max fragments	SNR ratio	Max-SNR library	Is max SNR	Peaks	Is max peaks	Dominated by
AAF1	0.05	AAF1-V5	3	AAF1-Myc, AAF1-V5, AAF1_CnR	1079619	AAF1-Myc	no	4.079	AAF1_CnR	no	1061	yes	none
AP2III-2	0.05	AP2III-2_CnR	1	AP2III-2_CnR	3142594	AP2III-2_CnR	yes	8.858	AP2III-2_CnR	yes	4004	yes	none
AP2IX-5	0.05	AP2IX-5_CnR_rep2	2	AP2IX-5_CnR_rep1, AP2IX-5_CnR_rep2	3039007	AP2IX-5_CnR_rep2	yes	3.241	AP2IX-5_CnR_rep2	yes	550	yes	none
AP2IX-7	0.05	AP2IX-7_CnR_rep2	2	AP2IX-7_CnR_rep1, AP2IX-7_CnR_rep2	1790506	AP2IX-7_CnR_rep2	yes	4.019	AP2IX-7_CnR_rep1	no	1101	yes	none
AP2VIII-7	0.05	AP2VIII-7_Intracellular_CnR	1	AP2VIII-7_Intracellular_CnR	422985	AP2VIII-7_Intracellular_CnR	yes	10.504	AP2VIII-7_Intracellular_CnR	yes	2655	yes	none
AP2VIIa-6	0.05	AP2VIIa-6_Intracellular_CnR	1	AP2VIIa-6_Intracellular_CnR	339344	AP2VIIa-6_Intracellular_CnR	yes	16.368	AP2VIIa-6_Intracellular_CnR	yes	3	yes	none
AP2X-7	0.05	AP2X-7_CnR	1	AP2X-7_CnR	818114	AP2X-7_CnR	yes	7.848	AP2X-7_CnR	yes	4409	yes	none
AP2XI-4	0.05	AP2XI-4_Intracellular_CnR	1	AP2XI-4_Intracellular_CnR	345158	AP2XI-4_Intracellular_CnR	yes	9.906	AP2XI-4_Intracellular_CnR	yes	798	yes	none
AP2XI-5	0.05	AP2XI-5_CnR_rep1	2	AP2XI-5_CnR_rep1, AP2XI-5_CnR_rep2	3474032	AP2XI-5_CnR_rep1	yes	5.077	AP2XI-5_CnR_rep1	yes	2200	yes	none
AP2XII-2	0.05	AP2XII2-V5	2	AP2XII-2_CnR, AP2XII2-V5	1184635	AP2XII2-V5	yes	3.593	AP2XII-2_CnR	no	89	yes	none
AP2XII-8	0.05	AP2XII-8_CnR	1	AP2XII-8_CnR	1094195	AP2XII-8_CnR	yes	4.889	AP2XII-8_CnR	yes	1979	yes	none
AP2XII-9	0.05	AP2XII-9_CnR_rep2	3	AP2XII-9_CnR_rep1, AP2XII-9_CnR_rep2, AP2XII9-V5	1325443	AP2XII9-V5	no	1.651	AP2XII-9_CnR_rep1	no	170	yes	AP2XII9-V5
ASF1	0.05	ASF1-Ty	2	ASF1-Ty, ASF1_CnR	826725	ASF1-Ty	yes	9.778	ASF1-Ty	yes	424	yes	none
Cdc5	0.05	MYBX_CnR	1	MYBX_CnR	4177067	MYBX_CnR	yes	6.23	MYBX_CnR	yes	4733	yes	none
DMAP1	0.05	MYBY_CnR	1	MYBY_CnR	3861638	MYBY_CnR	yes	4.679	MYBY_CnR	yes	1854	yes	none
EPL1	0.05	EPL1_CnR	2	EPL1_CnR, HP1_CnR	2846048	EPL1_CnR	yes	4.614	HP1_CnR	no	1792	yes	none
HDAC3	0.05	HDAC3_CnR_rep1	3	HDAC3_5M_CnR, HDAC3_CnR_rep1, HDAC3_CnR_rep2	1420974	HDAC3_5M_CnR	no	9.895	HDAC3_CnR_rep1	yes	5605	yes	none
HDAC5	0.05	HDAC5-Ty	3	HDAC5-Ty, HDAC5_CnR_rep1, HDAC5_CnR_rep2	14337612	HDAC5-Ty	yes	2.484	HDAC5_CnR_rep1	no	13	yes	none
MORC	0.05	MORC_CnR	1	MORC_CnR	1426586	MORC_CnR	yes	6.428	MORC_CnR	yes	5381	yes	none
MYB3	0.05	MYB3_CnR	2	MYB3-Ty, MYB3_CnR	701394	MYB3-Ty	no	5.859	MYB3_CnR	yes	288	yes	none
SNIP1	0.05	SNIP1_CnR	1	SNIP1_CnR	761386	SNIP1_CnR	yes	4.894	SNIP1_CnR	yes	1169	yes	none
AAF1	0.075	AAF1-V5	3	AAF1-Myc, AAF1-V5, AAF1_CnR	1079619	AAF1-Myc	no	3.992	AAF1_CnR	no	1143	yes	none
AP2III-2	0.075	AP2III-2_CnR	1	AP2III-2_CnR	3142594	AP2III-2_CnR	yes	8.72	AP2III-2_CnR	yes	4099	yes	none
AP2IX-5	0.075	AP2IX-5_CnR_rep2	2	AP2IX-5_CnR_rep1, AP2IX-5_CnR_rep2	3039007	AP2IX-5_CnR_rep2	yes	3.219	AP2IX-5_CnR_rep2	yes	580	yes	none
AP2IX-7	0.075	AP2IX-7_CnR_rep2	2	AP2IX-7_CnR_rep1, AP2IX-7_CnR_rep2	1790506	AP2IX-7_CnR_rep2	yes	3.987	AP2IX-7_CnR_rep1	no	1210	yes	none
AP2VIII-7	0.075	AP2VIII-7_Intracellular_CnR	1	AP2VIII-7_Intracellular_CnR	422985	AP2VIII-7_Intracellular_CnR	yes	10.078	AP2VIII-7_Intracellular_CnR	yes	3089	yes	none
AP2VIIa-6	0.075	AP2VIIa-6_Intracellular_CnR	1	AP2VIIa-6_Intracellular_CnR	339344	AP2VIIa-6_Intracellular_CnR	yes	16.368	AP2VIIa-6_Intracellular_CnR	yes	3	yes	none
AP2X-7	0.075	AP2X-7_CnR	1	AP2X-7_CnR	818114	AP2X-7_CnR	yes	7.774	AP2X-7_CnR	yes	4471	yes	none
AP2XI-4	0.075	AP2XI-4_Intracellular_CnR	1	AP2XI-4_Intracellular_CnR	345158	AP2XI-4_Intracellular_CnR	yes	9.17	AP2XI-4_Intracellular_CnR	yes	1059	yes	none
AP2XI-5	0.075	AP2XI-5_CnR_rep1	2	AP2XI-5_CnR_rep1, AP2XI-5_CnR_rep2	3474032	AP2XI-5_CnR_rep1	yes	4.966	AP2XI-5_CnR_rep1	yes	2293	yes	none
AP2XII-2	0.075	AP2XII2-V5	2	AP2XII-2_CnR, AP2XII2-V5	1184635	AP2XII2-V5	yes	3.529	AP2XII-2_CnR	no	97	yes	none
AP2XII-8	0.075	AP2XII-8_CnR	1	AP2XII-8_CnR	1094195	AP2XII-8_CnR	yes	4.774	AP2XII-8_CnR	yes	2115	yes	none
AP2XII-9	0.075	AP2XII-9_CnR_rep2	3	AP2XII-9_CnR_rep1, AP2XII-9_CnR_rep2, AP2XII9-V5	1325443	AP2XII9-V5	no	1.677	AP2XII-9_CnR_rep1	no	184	yes	AP2XII9-V5
ASF1	0.075	ASF1-Ty	2	ASF1-Ty, ASF1_CnR	826725	ASF1-Ty	yes	9.429	ASF1-Ty	yes	468	yes	none
Cdc5	0.075	MYBX_CnR	1	MYBX_CnR	4177067	MYBX_CnR	yes	6.15	MYBX_CnR	yes	4811	yes	none
DMAP1	0.075	MYBY_CnR	1	MYBY_CnR	3861638	MYBY_CnR	yes	4.561	MYBY_CnR	yes	2049	yes	none
EPL1	0.075	EPL1_CnR	2	EPL1_CnR, HP1_CnR	2846048	EPL1_CnR	yes	4.556	HP1_CnR	no	1859	yes	none
HDAC3	0.075	HDAC3_CnR_rep1	3	HDAC3_5M_CnR, HDAC3_CnR_rep1, HDAC3_CnR_rep2	1420974	HDAC3_5M_CnR	no	9.818	HDAC3_CnR_rep1	yes	5649	yes	none
HDAC5	0.075	HDAC5-Ty	3	HDAC5-Ty, HDAC5_CnR_rep1, HDAC5_CnR_rep2	14337612	HDAC5-Ty	yes	2.486	HDAC5_CnR_rep1	no	14	yes	none
MORC	0.075	MORC_CnR	1	MORC_CnR	1426586	MORC_CnR	yes	6.304	MORC_CnR	yes	5658	yes	none
MYB3	0.075	MYB3_CnR	2	MYB3-Ty, MYB3_CnR	701394	MYB3-Ty	no	5.763	MYB3_CnR	yes	306	yes	none
SNIP1	0.075	SNIP1_CnR	1	SNIP1_CnR	761386	SNIP1_CnR	yes	4.851	SNIP1_CnR	yes	1230	yes	none
