## Supplementary material for "A MultiOmics time-resolved systems map of gene regulation in *Toxoplasma gondii*": Table S28

### Sheet: Info
Edges, target genes, factors and communities of the consensus networks built from five Pareto fronts at 33%, 50% and 67% support.
Sheet	Rows	Description
Fronts	15	One row per combination of front (R, RE, REA, Intersection or Union) and consensus support threshold (33%, 50% or 67%), 15 rows in all. Columns give the number of members, the minimum support, the size of the consensus network (edges, genes, factors) and the community counts from clustering with the R, RE and REA feature sets.
REA support curve	61	One row per minimum support from 1 to 61 (of the 61 REA front members, REA being the front from the regulation, expression and accessibility clustering objective), with the edges, genes and factors of the consensus network at that support. The sheet extends the REA rows of the Fronts sheet to all thresholds.
Sheet	Column	Definition
Fronts	Front	Set of Pareto-optimal networks combined. R (regulation), RE (regulation and expression) and REA (regulation, expression and accessibility) are the fronts from the R, R+E and R+E+A clustering objective, Intersection is the networks on all three fronts and Union on any.
Fronts	Members	Networks in the front.
Fronts	Support %	Nominal consensus threshold.
Fronts	Min support	Smallest number of members that must carry an edge (threshold times Members, rounded up).
Fronts	Edges	Edges of the consensus network.
Fronts	Genes	Target genes of the consensus network.
Fronts	Factors	Factors of the consensus network.
Fronts	Communities R	Number of gene communities from ensemble clustering of that network with the R (regulation) feature set.
Fronts	Communities RE	Number of gene communities from ensemble clustering of that network with the RE (regulation and expression) feature set.
Fronts	Communities REA	Number of gene communities from ensemble clustering of that network with the REA (regulation, expression and accessibility) feature set, the feature set used in the main analysis.
Fronts	Clustered genes	Number of genes with all three layers (regulation, expression and accessibility), the input to the REA clustering.
Fronts	Committed genes	Number of clustered genes assigned to a community. Committed means assigned, as in the Per gene sheet of the gene_communities workbook, where the other clustered genes are called unassigned.
REA support curve	Min support	Smallest number of the 61 REA front members that must carry an edge (1–61).
REA support curve	Support %	Min support as a percentage of the 61 members (one decimal).
REA support curve	Edges	Edges of the REA consensus network at that minimum support.
REA support curve	Genes	Target genes of that network.
REA support curve	Factors	Factors of that network.
Notes
Significance		The table has no Significant column because it contains no hypothesis test.
Consensus network		The REA front at 50% (61 members, minimum support 31) is the consensus network of the consensus_edges workbook.
Realized fraction		Min support divided by Members (REA: 21/61 = 34.4%, 31/61 = 50.8%, 41/61 = 67.2%).

### Sheet: Fronts
Front	Members	Support %	Min support	Edges	Genes	Factors	Communities R	Communities RE	Communities REA	Clustered genes	Committed genes
R	84	33	28	337971	4946	21	120	110	109	4828	3906
R	84	50	42	291540	4506	20	121	101	96	4422	3699
R	84	67	57	267498	4266	20	118	100	93	4194	3545
RE	72	33	24	325162	4745	21	124	112	103	4643	3837
RE	72	50	36	288607	4299	20	117	89	84	4222	3521
RE	72	67	49	269896	4266	20	120	99	92	4194	3474
REA	61	33	21	350816	4969	21	125	113	106	4850	3893
REA	61	50	31	308098	4713	21	129	112	108	4619	3838
REA	61	67	41	269901	4267	20	121	103	91	4195	3487
Intersection	20	33	7	315255	4739	21	127	108	109	4638	3823
Intersection	20	50	10	279342	4298	20	120	91	92	4222	3576
Intersection	20	67	14	256354	4223	20	118	106	91	4154	3428
Union	141	33	47	343146	4956	21	120	106	107	4837	3930
Union	141	50	71	293460	4507	21	116	105	96	4422	3684
Union	141	67	95	270323	4268	20	120	105	94	4196	3555

### Sheet: REA support curve
Min support	Support %	Edges	Genes	Factors
1	1.6	442326	5373	21
2	3.3	442322	5373	21
3	4.9	441433	5372	21
4	6.6	439168	5364	21
5	8.2	439164	5364	21
6	9.8	439164	5364	21
7	11.5	438429	5359	21
8	13.1	433938	5348	21
9	14.8	433431	5348	21
10	16.4	432142	5343	21
11	18	402594	5293	21
12	19.7	400555	5280	21
13	21.3	400283	5280	21
14	23	397526	5262	21
15	24.6	374672	5182	21
16	26.2	373619	5174	21
17	27.9	354994	5000	21
18	29.5	353571	4983	21
19	31.1	352431	4975	21
20	32.8	351356	4973	21
21	34.4	350816	4969	21
22	36.1	349098	4969	21
23	37.7	325492	4755	21
24	39.3	325190	4753	21
25	41	325188	4753	21
26	42.6	315479	4743	21
27	44.3	315444	4743	21
28	45.9	313730	4741	21
29	47.5	308101	4713	21
30	49.2	308101	4713	21
31	50.8	308098	4713	21
32	52.5	308091	4713	21
33	54.1	306644	4713	21
34	55.7	285198	4492	21
35	57.4	285198	4492	21
36	59	285196	4492	20
37	60.7	285184	4492	20
38	62.3	271535	4283	20
39	63.9	270694	4270	20
40	65.6	269905	4267	20
41	67.2	269901	4267	20
42	68.9	269901	4267	20
43	70.5	269898	4267	20
44	72.1	269893	4266	20
45	73.8	267543	4266	20
46	75.4	256354	4223	20
47	77	256354	4223	20
48	78.7	256349	4223	20
49	80.3	256307	4223	20
50	82	243795	3979	20
51	83.6	243795	3979	20
52	85.2	243787	3979	20
53	86.9	243691	3979	20
54	88.5	232611	3756	20
55	90.2	232607	3756	20
56	91.8	232607	3756	20
57	93.4	232607	3756	20
58	95.1	232607	3756	20
59	96.7	232607	3756	20
60	98.4	232607	3756	20
61	100	190376	3756	20
