## Supplementary material for "A MultiOmics time-resolved systems map of gene regulation in *Toxoplasma gondii*": Table S31

### Sheet: Info
Enrichment of hyperLOPIT localization classes and compartments in the communities with q < 0.05 within level.
Sheet	Rows	Description
Data	82	One row per community and hyperLOPIT category with q < 0.05, 38 compartment-level and 44 class-level, in 29 communities. The rows are selected from all 4,644 tests run (1,836 compartment-level tests of 17 compartments and 2,808 class-level tests of 26 classes, for the 108 communities), q being the Benjamini–Hochberg adjustment within level. Columns give counts, fold, Jaccard index, P and q.
Sheet	Column	Definition
Data	Community	Community ID (rea###).
Data	Level	hyperLOPIT label level: compartment (17 categories) or class (26 categories).
Data	Category	Compartment or class name.
Data	k	Community genes with the label (a gene carries a label when its joint TAGM-MCMC probability is at least 0.5, and a gene can carry several labels).
Data	n	Community size.
Data	K	Network genes with the label (universe: 4,713 network genes).
Data	N	Universe size (4,713 network genes).
Data	Expected	Expected count, n × K / 4,713.
Data	Fold	k divided by Expected.
Data	Jaccard	Jaccard index between the community and the labeled gene set, k / (n + K − k).
Data	P	One-sided hypergeometric P value, P(X ≥ k).
Data	q	Benjamini–Hochberg-adjusted P value within each level (1,836 compartment-level and 2,808 class-level tests, 108 communities each), the value used for the q < 0.05 selection. Class and compartment tests are nested views of the same data, so q is valid within a level only.
Notes		q is Benjamini-Hochberg within level. Class and compartment tests are nested views of the same data, so q holds within a level only.

### Sheet: Data
Community	Level	Category	k	n	K	N	Expected	Fold	Jaccard	P	q
rea001	compartment	proteasome	20	181	125	4713	4.80055	4.16619	0.0699301	3.65112e-08	6.09404e-06
rea001	compartment	Golgi	20	181	181	4713	6.9512	2.8772	0.0584795	1.52236e-05	0.0010352
rea001	compartment	ER	22	181	225	4713	8.64099	2.546	0.0572917	3.91989e-05	0.0024817
rea002	compartment	rhoptry	79	176	121	4713	4.51857	17.4834	0.362385	6.83154e-90	6.27135e-87
rea002	compartment	apical complex	14	176	82	4713	3.06217	4.57192	0.057377	1.45883e-06	0.000178561
rea003	compartment	apicoplast	24	144	98	4713	2.99427	8.01531	0.110092	4.39657e-16	1.61442e-13
rea004	compartment	apical complex	18	141	82	4713	2.45321	7.33731	0.0878049	1.42731e-11	3.27567e-09
rea004	compartment	tubulin cytoskeleton	5	141	11	4713	0.32909	15.1934	0.0340136	8.92542e-06	0.000712481
rea004	compartment	IMC	12	141	92	4713	2.75239	4.35985	0.0542986	1.49793e-05	0.0010352
rea005	compartment	apical complex	12	130	82	4713	2.26183	5.30544	0.06	1.86664e-06	0.000201597
rea005	compartment	rhoptry	11	130	121	4713	3.33758	3.2958	0.0458333	0.000444405	0.0247251
rea006	compartment	microneme	19	129	55	4713	1.50541	12.6211	0.115152	6.51797e-17	2.99175e-14
rea006	compartment	IMC	18	129	92	4713	2.51814	7.14813	0.08867	2.41274e-11	4.92199e-09
rea007	compartment	ribosome	66	128	69	4713	1.87397	35.2194	0.503817	3.55839e-108	6.5332e-105
rea008	compartment	cytosol	27	125	367	4713	9.73372	2.77386	0.0580645	6.85586e-07	8.99097e-05
rea008	compartment	mitochondrion	22	125	288	4713	7.63845	2.88017	0.056266	4.81038e-06	0.000420565
rea008	compartment	nucleus	34	125	736	4713	19.5205	1.74176	0.0411125	0.000552518	0.029836
rea009	compartment	rhoptry	12	106	121	4713	2.72141	4.40948	0.055814	1.3562e-05	0.000995996
rea010	compartment	cytosol	26	106	367	4713	8.25419	3.14992	0.0581655	7.5578e-08	1.06739e-05
rea010	compartment	nucleus	36	106	736	4713	16.5534	2.17478	0.044665	1.84579e-06	0.000201597
rea011	compartment	IMC	11	104	92	4713	2.03013	5.41837	0.0594595	4.30168e-06	0.000415679
rea012	compartment	dense granule	31	92	140	4713	2.73287	11.3434	0.154229	1.01586e-25	6.21708e-23
rea013	compartment	microneme	15	83	55	4713	0.968597	15.4863	0.121951	8.89993e-15	2.33432e-12
rea013	compartment	dense granule	12	83	140	4713	2.46552	4.86713	0.056872	4.67582e-06	0.000420565
rea016	compartment	nucleus	28	64	736	4713	9.99448	2.80155	0.0362694	6.50866e-08	9.95825e-06
rea016	compartment	nucleolus	13	64	220	4713	2.98748	4.35149	0.0479705	5.53968e-06	0.000462311
rea017	compartment	dense granule	10	61	140	4713	1.81201	5.51874	0.052356	9.58326e-06	0.000733119
rea018	compartment	IMC	16	58	92	4713	1.13219	14.1319	0.119403	4.78369e-15	1.46381e-12
rea019	compartment	nucleus	18	53	736	4713	8.27668	2.17478	0.0233463	0.000716239	0.0365282
rea020	compartment	nucleus	20	52	736	4713	8.12052	2.4629	0.0260417	5.05356e-05	0.00309278
rea030	compartment	cytosol	10	37	367	4713	2.88118	3.4708	0.0253807	0.000374234	0.0214717
rea030	compartment	apicoplast	5	37	98	4713	0.769361	6.4989	0.0384615	0.000902419	0.0442315
rea037	compartment	dense granule	6	30	140	4713	0.891152	6.73286	0.0365854	0.00020343	0.0120483
rea053	compartment	mitochondrion	12	20	288	4713	1.22215	9.81875	0.0405405	1.75847e-10	3.22855e-08
rea054	compartment	mitochondrion	6	19	288	4713	1.16104	5.16776	0.0199336	0.000680534	0.0356989
rea055	compartment	nucleus	12	19	736	4713	2.96711	4.04434	0.0161507	3.36754e-06	0.000343489
rea061	compartment	ER	5	17	225	4713	0.811585	6.16078	0.021097	0.000915466	0.0442315
rea083	compartment	mitochondrion	6	12	288	4713	0.733291	8.18229	0.0204082	3.34063e-05	0.0021905
rea001	class	20S proteasome	7	181	15	4713	0.576066	12.1514	0.037037	5.44541e-07	8.99454e-05
rea001	class	Golgi	20	181	181	4713	6.9512	2.8772	0.0584795	1.52236e-05	0.00142493
rea001	class	ER 1	21	181	197	4713	7.56567	2.7757	0.0588235	1.6089e-05	0.00145735
rea001	class	19S proteasome	13	181	110	4713	4.22449	3.0773	0.0467626	0.000259788	0.0194295
rea002	class	rhoptries 1	52	176	71	4713	2.65139	19.6124	0.266667	8.8927e-62	1.672e-58
rea002	class	rhoptries 2	27	176	50	4713	1.86718	14.4603	0.135678	1.95428e-26	1.3719e-23
rea002	class	apical 1	9	176	56	4713	2.09124	4.30367	0.0403587	0.000191522	0.0153656
rea003	class	apicoplast	24	144	98	4713	2.99427	8.01531	0.110092	4.39657e-16	1.76365e-13
rea004	class	apical 1	12	141	56	4713	1.67537	7.16261	0.0648649	5.813e-08	1.25561e-05
rea004	class	tubulin cytoskeleton	5	141	11	4713	0.32909	15.1934	0.0340136	8.92542e-06	0.000992547
rea004	class	IMC	12	141	92	4713	2.75239	4.35985	0.0542986	1.49793e-05	0.00142493
rea004	class	apical 2	6	141	26	4713	0.777849	7.71358	0.0372671	9.0533e-05	0.00749268
rea005	class	apical 1	10	130	56	4713	1.54466	6.4739	0.0568182	2.18433e-06	0.00030668
rea005	class	rhoptries 2	7	130	50	4713	1.37916	5.07554	0.0404624	0.000384128	0.0269658
rea005	class	PM - peripheral 2	13	130	170	4713	4.68916	2.77235	0.0452962	0.000728223	0.0464739
rea006	class	micronemes	19	129	55	4713	1.50541	12.6211	0.115152	6.51797e-17	3.05041e-14
rea006	class	IMC	18	129	92	4713	2.51814	7.14813	0.08867	2.41274e-11	5.64581e-09
rea007	class	60S ribosome	39	128	41	4713	1.11352	35.0242	0.3	1.19089e-61	1.672e-58
rea007	class	40S ribosome	27	128	28	4713	0.76045	35.5053	0.209302	8.00287e-43	7.49068e-40
rea007	class	mitochondrion - membranes	13	128	140	4713	3.80225	3.41903	0.0509804	9.07234e-05	0.00749268
rea008	class	mitochondrion - membranes	17	125	140	4713	3.71313	4.57834	0.0685484	1.07296e-07	2.00858e-05
rea008	class	cytosol	27	125	367	4713	9.73372	2.77386	0.0580645	6.85586e-07	0.000106951
rea008	class	nucleus - chromatin	25	125	419	4713	11.1129	2.24964	0.0481696	7.60034e-05	0.0066693
rea010	class	cytosol	26	106	367	4713	8.25419	3.14992	0.0581655	7.5578e-08	1.51588e-05
rea010	class	nucleus - non-chromatin	21	106	317	4713	7.12964	2.94545	0.0522388	5.1542e-06	0.00062926
rea011	class	IMC	11	104	92	4713	2.03013	5.41837	0.0594595	4.30168e-06	0.000575197
rea012	class	dense granules	31	92	140	4713	2.73287	11.3434	0.154229	1.01586e-25	5.70509e-23
rea013	class	micronemes	15	83	55	4713	0.968597	15.4863	0.121951	8.89993e-15	2.77678e-12
rea013	class	dense granules	12	83	140	4713	2.46552	4.86713	0.056872	4.67582e-06	0.000596805
rea016	class	nucleus - non-chromatin	24	64	317	4713	4.30469	5.57532	0.0672269	6.70322e-13	1.88226e-10
rea016	class	nucleolus	13	64	220	4713	2.98748	4.35149	0.0479705	5.53968e-06	0.000648142
rea017	class	dense granules	10	61	140	4713	1.81201	5.51874	0.052356	9.58326e-06	0.000996659
rea018	class	IMC	16	58	92	4713	1.13219	14.1319	0.119403	4.78369e-15	1.67908e-12
rea019	class	nucleus - non-chromatin	11	53	317	4713	3.56482	3.08571	0.0306407	0.000633465	0.0413668
rea021	class	PM - peripheral 1	6	49	49	4713	0.509442	11.7776	0.0652174	9.19025e-06	0.000992547
rea022	class	20S proteasome	3	49	15	4713	0.155952	19.2367	0.0491803	0.000440236	0.0301508
rea030	class	cytosol	10	37	367	4713	2.88118	3.4708	0.0253807	0.000374234	0.0269448
rea037	class	dense granules	6	30	140	4713	0.891152	6.73286	0.0365854	0.00020343	0.0158676
rea038	class	PM - peripheral 1	6	30	49	4713	0.311903	19.2367	0.0821918	4.53131e-07	7.95245e-05
rea053	class	mitochondrion - membranes	11	20	140	4713	0.594101	18.5154	0.0738255	1.43485e-12	3.66277e-10
rea055	class	nucleus - non-chromatin	9	19	317	4713	1.27795	7.0425	0.0275229	1.27574e-06	0.000188541
rea061	class	ER 1	5	17	197	4713	0.710588	7.03643	0.0239234	0.00049747	0.0332594
rea071	class	nucleus - non-chromatin	6	15	317	4713	1.00891	5.947	0.0184049	0.000262935	0.0194295
rea083	class	mitochondrion - membranes	5	12	140	4713	0.356461	14.0268	0.0340136	1.44222e-05	0.00142493
