## Supplementary material for "A MultiOmics time-resolved systems map of gene regulation in *Toxoplasma gondii*": Table S36

### Sheet: Info
Community summaries.
Sheet	Rows	Description
Data	108	One row per community (108) with size, analyzed and resolved members, functional tightness with the matched-null mean, SD, percentile, z and empirical P, the three leading terms, the GO enrichment and cluster-quality summaries, and Significant (empirical P < 0.05, 96 communities).
Sheet	Column	Definition
Data	Community	Community ID (rea###). The source IDs ml### carry the same numbers.
Data	Size	Genes assigned to the community.
Data	Analyzed	Members analyzed (all members, equal to Size).
Data	Mean support	Mean membership support of the analyzed members in the consensus clustering.
Data	Median support	Median membership support of the analyzed members.
Data	Scoreable	Analyzed members that can be scored (the scoreability used to match the null sets), equal to Analyzed in all 108 communities.
Data	Scoreable fraction	Scoreable divided by Analyzed.
Data	Resolved	Analyzed members with at least one retained curated GO call (q < 0.05).
Data	Resolved fraction	Resolved divided by Analyzed.
Data	Single	Members with one retained call. Single and Mixed sum to Resolved.
Data	Mixed	Members with two or three retained calls.
Data	Unres	Unresolved members are scoreable but have no retained curated GO call. They add no mass.
Data	Concentration	Functional concentration among the resolved members, the probability that two randomly chosen resolved members receive the same retained label. Equal to Tightness if all analyzed members are resolved.
Data	Tightness	Probability that two randomly chosen analyzed members receive the same retained curated GO label (calls are the top three leaf-most terms at q < 0.05).
Data	Null mean	Mean tightness over 1,000 random gene sets matched on size, scoreability, R-support decile and direct curated GO annotation status.
Data	Null SD	Standard deviation of tightness over the same sets.
Data	Percentile	Fraction of null draws exceeded by the observed tightness, (1 + draws below + half the ties) / 1,001.
Data	P	One-sided empirical P value with the +1 correction, (1 + draws at least as tight) / 1,001, with ties counted against the community (minimum 0.000999).
Data	z	z score, (Tightness − Null mean) / Null SD.
Data	Null draws	Number of matched random gene sets (1,000).
Data	Term 1 ID	GO ID of the term with the largest share of analyzed members.
Data	Term 1	Name of the term with the largest share of analyzed members.
Data	% 1	Share of Term 1 (percent of all analyzed members, with each resolved gene split equally across its retained terms).
Data	Term 2 ID	GO ID of the second largest term.
Data	Term 2	Name of the second largest term.
Data	% 2	Share of Term 2.
Data	Term 3 ID	GO ID of the third largest term.
Data	Term 3	Name of the third largest term.
Data	% 3	Share of Term 3.
Data	GO sig	Number of significant (q global < 0.05, enriched) curated GO terms of the community in the GO enrichment of the community_go workbook (Annotation = Curated).
Data	GO sig leaf	Of these, the number of leaf terms.
Data	Best GO ID	GO ID of the best term of the community: among its significant (q global < 0.05, enriched) leaf terms in the curated GO enrichment, the one with the smallest P (ties by GO ID). Leaf terms have no significant descendant. Empty when the community has no significant term.
Data	Best GO	Name of the best term.
Data	Best GO q global	q global of that term.
Data	Best GO fold	Fold of that term.
Data	Best GO beats size null	yes when the community passes the size-matched null of the curated GO enrichment, no otherwise (empty when the community has no significant term). The statistic is the community's best hypergeometric P over all tested curated GO terms. Its empirical P is the fraction of 400 random gene groups of the community's size whose best P over the same terms is at most the community's, and the Benjamini–Ho…
Data	Within	Mean fused within-community distance of the community (as Within in the gene_communities workbook).
Data	Sep norm	Normalized separation of the community from the rest, (Between − Within) / Between, with Within and Between as in the gene_communities workbook (mean fused distance of a member to the other members and to all clustered genes outside the community). Taken from the cluster-quality summary of the REA consensus clustering run.
Data	Silh	Mean silhouette width of the community (as Silh in the gene_communities workbook).
Data	Tightness rank	Rank of Tightness among the 108 REA communities (1 = tightest, ties share the minimum rank).
Data	Percentile rank	Rank of Percentile among the 108 REA communities (1 = highest, ties share the minimum rank).
Data	Significant	yes if the one-sided empirical tightness P < 0.05 (+1-corrected empirical P against 1,000 matched null sets, 96 of 108 communities), no otherwise.
Notes		Calls and communities share the network geometry and the network was selected with GO-aware criteria, so tightness is descriptive.
		All analyzed members could be scored, so no member is unavailable. A gene would be unavailable if it had no regulatory support (no nonzero edge in the consensus network) or a flat expression or chromatin accessibility profile.

### Sheet: Data
Community	Size	Analyzed	Mean support	Median support	Scoreable	Scoreable fraction	Resolved	Resolved fraction	Single	Mixed	Unres	Concentration	Tightness	Null mean	Null SD	Percentile	P	z	Null draws	Term 1 ID	Term 1	% 1	Term 2 ID	Term 2	% 2	Term 3 ID	Term 3	% 3	GO sig	GO sig leaf	Best GO ID	Best GO	Best GO q global	Best GO fold	Best GO beats size null	Within	Sep norm	Silh	Tightness rank	Percentile rank	Significant
rea001	181	181	0.49831	0.522614	181	1	181	1	0	181	0	0.172546	0.172546	0.0438222	0.00290808	1	0.000999001	44.2641	1000	GO:0030120	vesicle coat	23.3886	GO:0019773	proteasome core complex, alpha-subunit complex	19.7053	GO:0000776	kinetochore	19.337	44	11	GO:0006886	intracellular protein transport	4.73499e-06	7.16541	yes	0.391375	0.362584	-0.00416902	50	1	yes
rea002	176	176	0.593395	0.62831	176	1	176	1	0	176	0	0.283553	0.283553	0.0426996	0.00266115	1	0.000999001	90.5071	1000	GO:0020008	rhoptry	33.3333	GO:0020010	conoid	32.9545	GO:0016459	myosin complex	24.8106	14	4	GO:0020008	rhoptry	2.38494e-16	18.4824	yes	0.364351	0.449128	0.0812229	7	1	yes
rea003	144	144	0.551269	0.566434	144	1	144	1	0	144	0	0.331801	0.331801	0.0487044	0.00442738	1	0.000999001	63.9421	1000	GO:0015995	chlorophyll biosynthetic process	33.3333	GO:0015979	photosynthesis	33.3333	GO:0016851	magnesium chelatase activity	33.1019	13	5	GO:0020011	apicoplast	4.87877e-09	8.11064	yes	0.393818	0.352982	0.0179928	2	1	yes
rea004	141	141	0.617494	0.651494	141	1	141	1	0	141	0	0.245488	0.245488	0.0441152	0.00338036	1	0.000999001	59.5716	1000	GO:0020008	rhoptry	32.6241	GO:0070258	inner membrane pellicle complex	28.6052	GO:0005874	microtubule	17.9669	3	2	GO:0070258	inner membrane pellicle complex	8.33332e-05	4.90515	yes	0.380702	0.433452	0.0510226	19	1	yes
rea005	130	130	0.505571	0.527002	130	1	130	1	0	130	0	0.291466	0.291466	0.0449478	0.00334092	1	0.000999001	73.7875	1000	GO:0020008	rhoptry	33.3333	GO:0016459	myosin complex	30.7692	GO:0020010	conoid	28.9744	0	0					no	0.377499	0.43056	0.0461006	5	1	yes
rea006	129	129	0.53781	0.570124	129	1	128	0.992248	2	126	1	0.214383	0.211072	0.0425373	0.00279484	1	0.000999001	60.3021	1000	GO:0020009	microneme	35.9173	GO:0070258	inner membrane pellicle complex	20.6718	GO:0020003	symbiont-containing vacuole	11.8863	8	4	GO:0020009	microneme	0.0064935	10.7684	yes	0.398653	0.400013	0.0496814	30	1	yes
rea007	128	128	0.679346	0.780351	128	1	128	1	0	128	0	0.126099	0.126099	0.0413661	0.00246872	1	0.000999001	34.3225	1000	GO:0004781	sulfate adenylyltransferase (ATP) activity	20.5729	GO:0003735	structural constituent of ribosome	20.3125	GO:0005840	ribosome	11.9792	19	3	GO:0003735	structural constituent of ribosome	1.80464e-68	15.6486	yes	0.381441	0.363079	0.0982299	75	1	yes
rea008	125	125	0.556079	0.590641	125	1	125	1	0	125	0	0.273543	0.273543	0.0452242	0.00362338	1	0.000999001	63.0127	1000	GO:0015979	photosynthesis	32.2667	GO:0015995	chlorophyll biosynthetic process	31.4667	GO:0016851	magnesium chelatase activity	25.8667	8	4	GO:0016874	ligase activity	0.00567947	3.51212	yes	0.386911	0.353584	0.0179054	9	1	yes
rea009	106	106	0.596473	0.612138	106	1	106	1	0	106	0	0.216052	0.216052	0.0461709	0.00420766	1	0.000999001	40.3741	1000	GO:0020008	rhoptry	32.7044	GO:0020010	conoid	27.044	GO:0000776	kinetochore	16.0377	0	0					no	0.393703	0.392086	0.00746592	28	1	yes
rea010	106	106	0.532582	0.534573	106	1	106	1	0	106	0	0.140006	0.140006	0.0420678	0.00295097	1	0.000999001	33.1886	1000	GO:0015979	photosynthesis	19.8113	GO:0004781	sulfate adenylyltransferase (ATP) activity	18.5535	GO:0015995	chlorophyll biosynthetic process	16.9811	12	5	GO:0005739	mitochondrion	0.00175434	4.29279	yes	0.377159	0.374823	0.0358417	70	1	yes
rea011	104	104	0.547491	0.554142	104	1	104	1	1	103	0	0.200202	0.200202	0.0453591	0.00403283	1	0.000999001	38.3957	1000	GO:0070258	inner membrane pellicle complex	30.9295	GO:0020009	microneme	23.3974	GO:0005874	microtubule	18.2692	2	1	GO:0070258	inner membrane pellicle complex	0.0117678	4.38721	no	0.402128	0.396799	0.0366708	35	1	yes
rea012	92	92	0.568735	0.606076	92	1	92	1	0	92	0	0.210329	0.210329	0.0435848	0.00326228	1	0.000999001	51.1127	1000	GO:0020005	symbiont-containing vacuole membrane	28.9855	GO:0020026	apicomplexan dense granule	28.2609	GO:0008380	RNA splicing	17.029	1	1	GO:0020003	symbiont-containing vacuole	4.30438e-06	15.4645	yes	0.371813	0.416354	0.0766449	31	1	yes
rea013	83	83	0.608059	0.650076	83	1	83	1	0	83	0	0.169344	0.169344	0.0427813	0.00363785	1	0.000999001	34.7905	1000	GO:0020009	microneme	27.3092	GO:0020026	apicomplexan dense granule	24.498	GO:0020005	symbiont-containing vacuole membrane	10.8434	1	1	GO:0045177	apical part of cell	0.000401014	4.90605	yes	0.395824	0.395543	0.0237584	52	1	yes
rea014	77	77	0.498735	0.510082	77	1	77	1	0	77	0	0.188171	0.188171	0.0459378	0.00496995	1	0.000999001	28.6187	1000	GO:0020008	rhoptry	29.4372	GO:0020010	conoid	21.645	GO:0000776	kinetochore	19.0476	13	3	GO:0004707	MAP kinase activity	0.0187119	20.9451	yes	0.392608	0.381306	0.0166944	41	1	yes
rea015	67	67	0.45917	0.469091	67	1	67	1	0	67	0	0.206455	0.206455	0.0510415	0.00662991	1	0.000999001	23.4413	1000	GO:0015979	photosynthesis	27.8607	GO:0015995	chlorophyll biosynthetic process	26.3682	GO:0016851	magnesium chelatase activity	17.4129	6	1	GO:0000776	kinetochore	0.0174202	21.4962	no	0.366212	0.394546	0.0567093	33	1	yes
rea016	64	64	0.656656	0.698447	64	1	64	1	0	64	0	0.245117	0.245117	0.0503068	0.00688373	1	0.000999001	28.3001	1000	GO:0006364	rRNA processing	33.3333	GO:0008380	RNA splicing	30.7292	GO:0020005	symbiont-containing vacuole membrane	16.1458	15	3	GO:0005730	nucleolus	0.0010589	27.2286	yes	0.408036	0.366286	0.034116	20	1	yes
rea017	61	61	0.520743	0.530651	61	1	61	1	0	61	0	0.148915	0.148915	0.045044	0.00447575	1	0.000999001	23.2074	1000	GO:0020005	symbiont-containing vacuole membrane	26.776	GO:0008380	RNA splicing	21.8579	GO:0046933	proton-transporting ATP synthase activity, rotational mechanism	9.28962	0	0					no	0.39853	0.351588	0.0347945	65	1	yes
rea018	58	58	0.62408	0.648563	58	1	58	1	0	58	0	0.244352	0.244352	0.0458398	0.00398422	1	0.000999001	49.8245	1000	GO:0020008	rhoptry	33.3333	GO:0016459	myosin complex	25.2874	GO:0070258	inner membrane pellicle complex	24.1379	3	2	GO:0070258	inner membrane pellicle complex	2.82551e-08	9.71686	yes	0.370475	0.440461	0.0867861	21	1	yes
rea019	53	53	0.629218	0.626034	53	1	53	1	0	53	0	0.255884	0.255884	0.0455025	0.00444403	1	0.000999001	47.3402	1000	GO:0008380	RNA splicing	30.1887	GO:0006364	rRNA processing	29.5597	GO:0020005	symbiont-containing vacuole membrane	26.4151	1	1	GO:0003676	nucleic acid binding	0.00190845	3.46545	yes	0.3715	0.402062	0.0916821	11	1	yes
rea020	52	52	0.490075	0.50751	52	1	52	1	0	52	0	0.108974	0.108974	0.0499177	0.00723495	1	0.000999001	8.16269	1000	GO:0006364	rRNA processing	25.641	GO:0008380	RNA splicing	14.7436	GO:0008033	tRNA processing	6.41026	0	0					no	0.439284	0.307944	0.0122437	85	1	yes
rea021	49	49	0.608836	0.653105	49	1	49	1	1	48	0	0.159609	0.159609	0.0561724	0.0100543	1	0.000999001	10.2878	1000	GO:0015995	chlorophyll biosynthetic process	23.1293	GO:0015979	photosynthesis	23.1293	GO:0016851	magnesium chelatase activity	21.7687	1	1	GO:0016020	membrane	0.00961934	3.22868	no	0.436821	0.301588	0.0237379	57	1	yes
rea022	49	49	0.544074	0.572099	49	1	49	1	0	49	0	0.190245	0.190245	0.050037	0.0069135	1	0.000999001	20.2803	1000	GO:0015979	photosynthesis	26.5306	GO:0015995	chlorophyll biosynthetic process	23.1293	GO:0019773	proteasome core complex, alpha-subunit complex	23.1293	15	2	GO:0006511	ubiquitin-dependent protein catabolic process	0.00529549	11.9125	yes	0.392382	0.347717	0.0403568	39	1	yes
rea023	46	46	0.629497	0.648099	46	1	46	1	0	46	0	0.154379	0.154379	0.0521961	0.00765922	1	0.000999001	13.3412	1000	GO:0015979	photosynthesis	21.7391	GO:0015995	chlorophyll biosynthetic process	18.8406	GO:0006364	rRNA processing	18.8406	2	2	GO:0032259	methylation	0.0228658	60.5079	no	0.388676	0.37059	0.0621595	59	1	yes
rea024	41	41	0.477547	0.4954	41	1	41	1	0	41	0	0.0907529	0.0907529	0.0466035	0.00593076	1	0.000999001	7.44413	1000	GO:0004781	sulfate adenylyltransferase (ATP) activity	17.8862	GO:0003735	structural constituent of ribosome	13.0081	GO:0008380	RNA splicing	12.1951	0	0					no	0.492668	0.20932	-0.0341068	95	1	yes
rea025	39	39	0.542697	0.536984	39	1	39	1	0	39	0	0.0685952	0.0685952	0.047122	0.00601747	0.995005	0.00599401	3.56848	1000	GO:0019773	proteasome core complex, alpha-subunit complex	12.8205	GO:0016272	prefoldin complex	11.1111	GO:0045273	respiratory chain complex II (succinate dehydrogenase)	9.40171	0	0					no	0.445653	0.274245	0.0168565	102	81	yes
rea026	38	38	0.514684	0.517098	38	1	38	1	0	38	0	0.110034	0.110034	0.0543662	0.00943083	1	0.000999001	5.90274	1000	GO:0008380	RNA splicing	16.6667	GO:0020005	symbiont-containing vacuole membrane	14.9123	GO:0015995	chlorophyll biosynthetic process	13.1579	0	0					no	0.426476	0.311119	0.0344293	84	1	yes
rea027	38	38	0.670681	0.719065	38	1	38	1	0	38	0	0.0641736	0.0641736	0.0575959	0.0117137	0.756743	0.244755	0.561539	1000	GO:0015979	photosynthesis	14.0351	GO:0015995	chlorophyll biosynthetic process	11.4035	GO:0016851	magnesium chelatase activity	10.5263	2	2	GO:0006541	L-glutamine metabolic process	0.0428826	42.3556	no	0.437242	0.301774	0.0730827	104	103	no
rea028	38	38	0.567152	0.588328	38	1	38	1	0	38	0	0.178055	0.178055	0.0515781	0.00733529	1	0.000999001	17.2422	1000	GO:0000776	kinetochore	32.4561	GO:0006888	endoplasmic reticulum to Golgi vesicle-mediated transport	15.7895	GO:0019773	proteasome core complex, alpha-subunit complex	13.1579	1	1	TGCUS:0000001	daughter cell budding (endodyogeny), curated	0.00047816	19.8129	yes	0.364982	0.419853	0.0810484	45	1	yes
rea029	37	37	0.494529	0.481031	37	1	37	1	0	37	0	0.246814	0.246814	0.0596964	0.0124597	1	0.000999001	15.0178	1000	GO:0015979	photosynthesis	29.7297	GO:0015995	chlorophyll biosynthetic process	27.9279	GO:0016851	magnesium chelatase activity	27.027	0	0					no	0.376735	0.382539	0.0515212	18	1	yes
rea030	37	37	0.498989	0.520307	37	1	37	1	0	37	0	0.299732	0.299732	0.0484724	0.00644199	1	0.000999001	39.0034	1000	GO:0015979	photosynthesis	33.3333	GO:0015995	chlorophyll biosynthetic process	31.5315	GO:0016851	magnesium chelatase activity	29.7297	3	1	GO:0009117	nucleotide metabolic process	0.0205656	11.5515	no	0.404711	0.331055	0.0234557	4	1	yes
rea031	36	36	0.521833	0.54452	36	1	36	1	2	34	0	0.146476	0.146476	0.0523927	0.00908808	1	0.000999001	10.3524	1000	GO:0020009	microneme	22.6852	GO:0070258	inner membrane pellicle complex	18.5185	GO:0006470	protein dephosphorylation	15.7407	0	0					no	0.437046	0.332582	0.0269972	67	1	yes
rea032	36	36	0.550062	0.579453	36	1	36	1	0	36	0	0.108839	0.108839	0.0553043	0.0100787	1	0.000999001	5.3117	1000	GO:0030120	vesicle coat	19.4444	GO:0000776	kinetochore	17.5926	GO:0006888	endoplasmic reticulum to Golgi vesicle-mediated transport	10.1852	0	0					no	0.449993	0.284089	0.0315788	86	1	yes
rea033	36	36	0.660522	0.735395	36	1	36	1	0	36	0	0.206276	0.206276	0.0541395	0.00966902	1	0.000999001	15.7344	1000	GO:0020008	rhoptry	32.4074	GO:0020010	conoid	25	GO:0003777	microtubule motor activity	16.6667	0	0					no	0.429045	0.357815	0.0564488	34	1	yes
rea034	35	35	0.501908	0.516415	35	1	35	1	0	35	0	0.248617	0.248617	0.0589672	0.0125177	1	0.000999001	15.1505	1000	GO:0015995	chlorophyll biosynthetic process	29.5238	GO:0015979	photosynthesis	29.5238	GO:0016851	magnesium chelatase activity	26.6667	0	0					no	0.419251	0.320739	0.00937334	16	1	yes
rea035	32	32	0.523246	0.574355	32	1	32	1	0	32	0	0.115668	0.115668	0.0589746	0.0119723	1	0.000999001	4.73543	1000	GO:0015979	photosynthesis	18.75	GO:0015995	chlorophyll biosynthetic process	15.625	GO:0008380	RNA splicing	13.5417	0	0					no	0.430317	0.308399	0.0120081	80	1	yes
rea036	32	32	0.44495	0.448678	32	1	32	1	0	32	0	0.159505	0.159505	0.0605499	0.0135301	1	0.000999001	7.31374	1000	GO:0015995	chlorophyll biosynthetic process	22.9167	GO:0015979	photosynthesis	22.9167	GO:0016851	magnesium chelatase activity	19.7917	0	0					no	0.458211	0.263098	-0.00129769	58	1	yes
rea037	30	30	0.453129	0.451	30	1	30	1	0	30	0	0.180741	0.180741	0.0506535	0.00737628	1	0.000999001	17.6359	1000	GO:0020005	symbiont-containing vacuole membrane	27.7778	GO:0020026	apicomplexan dense granule	22.2222	GO:0006364	rRNA processing	17.7778	0	0					no	0.422973	0.335487	0.0492412	43	1	yes
rea038	30	30	0.528876	0.560162	30	1	30	1	1	29	0	0.0880864	0.0880864	0.056621	0.0111776	0.981019	0.01998	2.81505	1000	GO:0000776	kinetochore	18.8889	GO:0020008	rhoptry	13.8889	GO:0048193	Golgi vesicle transport	8.88889	1	1	GO:0016020	membrane	0.0478135	3.7668	no	0.443364	0.304056	0.0476543	97	93	yes
rea039	29	29	0.567682	0.609578	29	1	29	1	0	29	0	0.217928	0.217928	0.054612	0.00993399	1	0.000999001	16.4402	1000	GO:0070258	inner membrane pellicle complex	32.7586	GO:0020009	microneme	27.5862	GO:0020008	rhoptry	14.9425	0	0					no	0.438061	0.344462	0.0483448	25	1	yes
rea040	28	28	0.526337	0.534076	28	1	28	1	0	28	0	0.103741	0.103741	0.052923	0.00953218	0.999001	0.001998	5.33125	1000	GO:0004781	sulfate adenylyltransferase (ATP) activity	19.0476	GO:0015979	photosynthesis	13.0952	GO:0006364	rRNA processing	13.0952	0	0					no	0.435811	0.301114	0.0292041	88	71	yes
rea041	27	27	0.539812	0.546323	27	1	26	0.962963	0	26	1	0.101907	0.0944978	0.0598657	0.0122867	0.985015	0.015984	2.81865	1000	GO:0020005	symbiont-containing vacuole membrane	19.7531	GO:0020026	apicomplexan dense granule	11.1111	GO:0006364	rRNA processing	11.1111	0	0					no	0.414041	0.344292	0.0605294	92	90	yes
rea042	26	26	0.587944	0.626219	26	1	26	1	1	25	0	0.0880178	0.0880178	0.050887	0.00731457	0.999001	0.001998	5.07628	1000	GO:0070258	inner membrane pellicle complex	22.4359	GO:0020008	rhoptry	8.97436	GO:0032507	maintenance of protein location in cell	7.69231	1	1	GO:0015078	proton transmembrane transporter activity	0.0493462	14.0147	no	0.43726	0.28795	0.0550631	98	71	yes
rea043	26	26	0.481089	0.495828	26	1	26	1	0	26	0	0.252465	0.252465	0.0568702	0.0110123	1	0.000999001	17.7615	1000	GO:0000776	kinetochore	32.0513	GO:0006888	endoplasmic reticulum to Golgi vesicle-mediated transport	26.9231	GO:0019773	proteasome core complex, alpha-subunit complex	26.9231	2	1	GO:0005802	trans-Golgi network	0.0158964	79.4167	no	0.384682	0.380332	0.0675765	13	1	yes
rea044	24	24	0.483416	0.510729	24	1	24	1	0	24	0	0.168981	0.168981	0.0531877	0.00860067	1	0.000999001	13.4633	1000	GO:0020005	symbiont-containing vacuole membrane	26.3889	GO:0008380	RNA splicing	22.2222	GO:0020026	apicomplexan dense granule	15.2778	0	0					no	0.464217	0.272339	-0.000890544	53	1	yes
rea045	23	23	0.627115	0.658137	23	1	23	1	0	23	0	0.0905272	0.0905272	0.0620494	0.0132045	0.966034	0.034965	2.15668	1000	GO:0015979	photosynthesis	17.3913	GO:0015995	chlorophyll biosynthetic process	15.942	GO:0016851	magnesium chelatase activity	14.4928	0	0					no	0.416777	0.337327	0.080237	96	96	yes
rea046	23	23	0.549815	0.56827	23	1	23	1	0	23	0	0.243436	0.243436	0.059947	0.0126284	1	0.000999001	14.5299	1000	GO:0008380	RNA splicing	28.9855	GO:0006364	rRNA processing	27.5362	GO:0020005	symbiont-containing vacuole membrane	27.5362	0	0					no	0.392662	0.371722	0.0567263	22	1	yes
rea047	22	22	0.582866	0.602084	22	1	22	1	0	22	0	0.253903	0.253903	0.0624643	0.0141846	1	0.000999001	13.4962	1000	GO:0015995	chlorophyll biosynthetic process	31.8182	GO:0015979	photosynthesis	31.8182	GO:0016851	magnesium chelatase activity	21.2121	0	0					no	0.389887	0.352655	0.0629668	12	1	yes
rea048	21	21	0.547851	0.573044	21	1	21	1	0	21	0	0.248173	0.248173	0.0589733	0.011097	1	0.000999001	17.0497	1000	GO:0020026	apicomplexan dense granule	31.746	GO:0020009	microneme	31.746	GO:0020003	symbiont-containing vacuole	19.0476	0	0					no	0.431536	0.34445	0.0906092	17	1	yes
rea049	21	21	0.480916	0.495691	21	1	21	1	0	21	0	0.104938	0.104938	0.0614782	0.0136133	0.991009	0.00999001	3.19248	1000	GO:0004298	threonine-type endopeptidase activity	19.0476	GO:0020008	rhoptry	15.0794	GO:0030120	vesicle coat	14.2857	0	0					no	0.493771	0.223983	-0.0076976	87	88	yes
rea050	21	21	0.451929	0.432704	21	1	21	1	0	21	0	0.173595	0.173595	0.0553095	0.00957879	1	0.000999001	12.3487	1000	GO:0006888	endoplasmic reticulum to Golgi vesicle-mediated transport	25.3968	GO:0004298	threonine-type endopeptidase activity	20.6349	GO:0030120	vesicle coat	20.6349	0	0					no	0.419116	0.322957	0.0387019	49	1	yes
rea051	20	20	0.545349	0.543998	20	1	20	1	0	20	0	0.216667	0.216667	0.0571453	0.0097066	1	0.000999001	16.4343	1000	GO:0000776	kinetochore	31.6667	GO:0030120	vesicle coat	26.6667	GO:0006888	endoplasmic reticulum to Golgi vesicle-mediated transport	18.3333	1	1	GO:0006629	lipid metabolic process	0.0295959	17.4329	no	0.351738	0.433723	0.103861	27	1	yes
rea052	20	20	0.471071	0.480069	20	1	20	1	0	20	0	0.283889	0.283889	0.0651579	0.01652	1	0.000999001	13.2404	1000	GO:0006364	rRNA processing	33.3333	GO:0020005	symbiont-containing vacuole membrane	30	GO:0008380	RNA splicing	28.3333	0	0					no	0.426848	0.336507	0.0334864	6	1	yes
rea053	20	20	0.567859	0.555935	20	1	20	1	0	20	0	0.0843056	0.0843056	0.0551264	0.00883879	0.993007	0.00799201	3.30126	1000	GO:0020008	rhoptry	18.3333	GO:0070258	inner membrane pellicle complex	15.8333	GO:0033178	proton-transporting two-sector ATPase complex, catalytic domain	6.66667	0	0					no	0.427824	0.312606	0.0618105	99	84	yes
rea054	19	19	0.571915	0.603437	19	1	19	1	0	19	0	0.0975685	0.0975685	0.0564632	0.0095889	0.998002	0.002997	4.28676	1000	GO:0015979	photosynthesis	15.7895	GO:0045273	respiratory chain complex II (succinate dehydrogenase)	14.0351	GO:0015995	chlorophyll biosynthetic process	10.5263	0	0					no	0.406724	0.312514	0.0397189	90	73	yes
rea055	19	19	0.501876	0.496297	19	1	19	1	0	19	0	0.128963	0.128963	0.0571667	0.0102006	1	0.000999001	7.03844	1000	GO:0015979	photosynthesis	19.2982	GO:0015995	chlorophyll biosynthetic process	15.7895	GO:0016851	magnesium chelatase activity	15.7895	0	0					no	0.419062	0.315247	0.0254863	74	1	yes
rea056	19	19	0.486079	0.492342	19	1	19	1	0	19	0	0.137581	0.137581	0.064119	0.0168005	0.998002	0.002997	4.37259	1000	GO:0006364	rRNA processing	26.3158	GO:0015093	ferrous iron transmembrane transporter activity	15.7895	GO:0020005	symbiont-containing vacuole membrane	14.0351	0	0					no	0.48349	0.250822	-0.0204169	71	73	yes
rea057	18	18	0.723936	0.830897	18	1	18	1	0	18	0	0.152949	0.152949	0.0686255	0.0175762	1	0.000999001	4.79761	1000	GO:0015979	photosynthesis	24.0741	GO:0015995	chlorophyll biosynthetic process	22.2222	GO:0016851	magnesium chelatase activity	16.6667	1	1	GO:0003677	DNA binding	0.0464964	8.15401	no	0.421099	0.328887	0.117479	62	1	yes
rea058	18	18	0.457213	0.469338	18	1	18	1	0	18	0	0.193416	0.193416	0.0631631	0.014145	1	0.000999001	9.20838	1000	GO:0008380	RNA splicing	29.6296	GO:0020005	symbiont-containing vacuole membrane	25.9259	GO:0006364	rRNA processing	16.6667	0	0					no	0.409292	0.34635	0.0368445	37	1	yes
rea059	18	18	0.53316	0.544249	18	1	18	1	0	18	0	0.0733882	0.0733882	0.0570261	0.00974747	0.94955	0.0529471	1.6786	1000	GO:0045273	respiratory chain complex II (succinate dehydrogenase)	16.6667	GO:0032507	maintenance of protein location in cell	11.1111	GO:0070258	inner membrane pellicle complex	7.40741	0	0					no	0.464066	0.247041	0.0299268	100	97	no
rea060	17	17	0.427783	0.439482	17	1	17	1	0	17	0	0.0618993	0.0618993	0.0602263	0.012184	0.613387	0.390609	0.137312	1000	GO:0005048	signal sequence receptor activity	11.7647	GO:0032507	maintenance of protein location in cell	9.80392	GO:0016624	oxidoreductase activity, acting on the aldehyde or oxo group of donors, disulfide as acceptor	7.84314	0	0					no	0.474217	0.233096	0.0238887	106	104	no
rea061	17	17	0.525131	0.56288	17	1	17	1	0	17	0	0.153403	0.153403	0.0613883	0.0122468	1	0.000999001	7.51333	1000	GO:0015979	photosynthesis	23.5294	GO:0015995	chlorophyll biosynthetic process	19.6078	GO:0016851	magnesium chelatase activity	15.6863	0	0					no	0.379385	0.374613	0.0943189	61	1	yes
rea062	17	17	0.483299	0.462273	17	1	17	1	0	17	0	0.144944	0.144944	0.0565873	0.0090006	1	0.000999001	9.81679	1000	GO:0020008	rhoptry	25.4902	GO:0020010	conoid	17.6471	GO:0000776	kinetochore	17.6471	2	2	GO:0003677	DNA binding	0.0128088	8.62443	no	0.407791	0.347198	0.0696456	68	1	yes
rea063	17	17	0.498194	0.536649	17	1	17	1	0	17	0	0.309496	0.309496	0.0658576	0.0162184	1	0.000999001	15.0224	1000	GO:0015995	chlorophyll biosynthetic process	33.3333	GO:0015979	photosynthesis	33.3333	GO:0016851	magnesium chelatase activity	29.4118	0	0					no	0.431713	0.306345	0.041558	3	1	yes
rea064	16	16	0.630239	0.642002	16	1	13	0.8125	1	12	3	0.0627876	0.0414497	0.0648637	0.0154299	0.012987	0.988012	-1.51745	1000	GO:0003735	structural constituent of ribosome	10.4167	GO:0005840	ribosome	8.33333	GO:0045177	apical part of cell	6.25	0	0					no	0.432222	0.315834	0.0815371	108	108	no
rea065	16	16	0.611648	0.631205	16	1	16	1	0	16	0	0.282986	0.282986	0.064026	0.0149855	1	0.000999001	14.6114	1000	GO:0006888	endoplasmic reticulum to Golgi vesicle-mediated transport	31.25	GO:0030120	vesicle coat	31.25	GO:0000776	kinetochore	29.1667	0	0					no	0.404599	0.364175	0.0825971	8	1	yes
rea066	16	16	0.611295	0.639729	16	1	16	1	0	16	0	0.0928819	0.0928819	0.0676886	0.0178989	0.925574	0.0759241	1.40754	1000	GO:0020005	symbiont-containing vacuole membrane	16.6667	GO:0008380	RNA splicing	12.5	GO:0006364	rRNA processing	10.4167	0	0					no	0.430221	0.314969	0.0774265	93	100	no
rea067	16	16	0.476068	0.515978	16	1	16	1	2	14	0	0.0720486	0.0720486	0.0635109	0.0149662	0.780719	0.220779	0.570468	1000	GO:0020008	rhoptry	16.6667	GO:0070258	inner membrane pellicle complex	12.5	GO:0005506	iron ion binding	8.33333	0	0					no	0.516227	0.204063	-0.00453675	101	102	no
rea068	15	15	0.675227	0.70096	15	1	15	1	0	15	0	0.21284	0.21284	0.0592486	0.00970772	1	0.000999001	15.8215	1000	GO:0020008	rhoptry	31.1111	GO:0070258	inner membrane pellicle complex	22.2222	GO:0020009	microneme	22.2222	2	1	GO:0005886	plasma membrane	0.0321209	16.3371	no	0.393968	0.408943	0.117079	29	1	yes
rea069	15	15	0.511504	0.503801	15	1	15	1	0	15	0	0.119012	0.119012	0.0700005	0.016828	0.983017	0.017982	2.91252	1000	GO:0015979	photosynthesis	20	GO:0015995	chlorophyll biosynthetic process	17.7778	GO:0016851	magnesium chelatase activity	15.5556	0	0					no	0.438424	0.299725	0.0356617	76	91	yes
rea070	15	15	0.569091	0.569271	15	1	15	1	0	15	0	0.228642	0.228642	0.0656844	0.0161261	1	0.000999001	10.1052	1000	GO:0006364	rRNA processing	33.3333	GO:0008380	RNA splicing	24.4444	GO:0020005	symbiont-containing vacuole membrane	22.2222	2	1	GO:0032774	RNA biosynthetic process	0.0244698	17.9811	no	0.380912	0.415594	0.091982	24	1	yes
rea071	15	15	0.559491	0.564766	15	1	15	1	0	15	0	0.25037	0.25037	0.0659301	0.0151786	1	0.000999001	12.1513	1000	GO:0006364	rRNA processing	33.3333	GO:0008380	RNA splicing	28.8889	GO:0004781	sulfate adenylyltransferase (ATP) activity	22.2222	0	0					no	0.46329	0.278677	0.00866268	14	1	yes
rea072	14	14	0.481447	0.491361	14	1	14	1	0	14	0	0.217687	0.217687	0.0693529	0.017926	1	0.000999001	8.2748	1000	GO:0015979	photosynthesis	30.9524	GO:0015995	chlorophyll biosynthetic process	23.8095	GO:0016851	magnesium chelatase activity	16.6667	0	0					no	0.391822	0.354115	0.0770107	26	1	yes
rea073	14	14	0.471433	0.478356	14	1	14	1	0	14	0	0.112245	0.112245	0.0634824	0.0137994	0.994006	0.00699301	3.53367	1000	GO:0019773	proteasome core complex, alpha-subunit complex	26.1905	GO:0004298	threonine-type endopeptidase activity	11.9048	GO:0016272	prefoldin complex	9.52381	0	0					no	0.452299	0.269828	0.0246105	82	83	yes
rea074	14	14	0.499557	0.518608	14	1	14	1	0	14	0	0.0623583	0.0623583	0.0620122	0.0120881	0.607393	0.393606	0.0286305	1000	GO:0020009	microneme	11.9048	GO:0020008	rhoptry	11.9048	GO:0070258	inner membrane pellicle complex	9.52381	17	4	GO:0033176	proton-transporting V-type ATPase complex	0.00337022	211.778	yes	0.492095	0.236793	0.00597816	105	105	no
rea075	14	14	0.500375	0.508386	14	1	14	1	0	14	0	0.199546	0.199546	0.0642996	0.0141952	1	0.000999001	9.52763	1000	GO:0015995	chlorophyll biosynthetic process	26.1905	GO:0015979	photosynthesis	26.1905	GO:0016851	magnesium chelatase activity	19.0476	0	0					no	0.418654	0.318847	0.0711556	36	1	yes
rea076	14	14	0.586554	0.614737	14	1	14	1	0	14	0	0.0963719	0.0963719	0.067417	0.0159093	0.945055	0.0569431	1.82	1000	GO:0030120	vesicle coat	19.0476	GO:0015995	chlorophyll biosynthetic process	11.9048	GO:0015979	photosynthesis	11.9048	0	0					no	0.467736	0.260599	0.0342881	91	98	no
rea077	14	14	0.665025	0.758561	14	1	14	1	0	14	0	0.11678	0.11678	0.0638016	0.0124506	0.998002	0.002997	4.25511	1000	GO:0030120	vesicle coat	26.1905	GO:0004298	threonine-type endopeptidase activity	14.2857	GO:0020008	rhoptry	9.52381	0	0					no	0.41839	0.318904	0.0814555	79	73	yes
rea078	14	14	0.466402	0.487098	14	1	14	1	0	14	0	0.159864	0.159864	0.0658988	0.0146471	1	0.000999001	6.41528	1000	GO:0006888	endoplasmic reticulum to Golgi vesicle-mediated transport	26.1905	GO:0019773	proteasome core complex, alpha-subunit complex	16.6667	GO:0030120	vesicle coat	16.6667	0	0					no	0.445714	0.28212	0.0458784	56	1	yes
rea079	13	13	0.516344	0.501659	13	1	13	1	0	13	0	0.175542	0.175542	0.0658935	0.0138007	1	0.000999001	7.94518	1000	GO:0008380	RNA splicing	28.2051	GO:0004781	sulfate adenylyltransferase (ATP) activity	20.5128	GO:0046933	proton-transporting ATP synthase activity, rotational mechanism	17.9487	0	0					no	0.387895	0.361911	0.0851049	48	1	yes
rea080	13	13	0.557696	0.575446	13	1	13	1	0	13	0	0.175542	0.175542	0.0664425	0.0172613	1	0.000999001	6.32049	1000	GO:0020009	microneme	28.2051	GO:0070258	inner membrane pellicle complex	25.641	GO:0020008	rhoptry	12.8205	0	0					no	0.47571	0.296639	0.0324733	47	1	yes
rea081	13	13	0.58989	0.582277	13	1	13	1	0	13	0	0.179158	0.179158	0.0651887	0.0141775	1	0.000999001	8.03875	1000	GO:0003735	structural constituent of ribosome	28.2051	GO:0005840	ribosome	25.641	GO:0020009	microneme	14.1026	0	0					no	0.46284	0.27438	0.0456927	44	1	yes
rea082	13	13	0.66665	0.731812	13	1	13	1	0	13	0	0.171598	0.171598	0.0721923	0.0199604	0.997003	0.003996	4.98013	1000	GO:0008380	RNA splicing	28.2051	GO:0020005	symbiont-containing vacuole membrane	23.0769	GO:0006364	rRNA processing	15.3846	0	0					no	0.430046	0.322228	0.0692423	51	79	yes
rea083	12	12	0.677465	0.715573	12	1	12	1	0	12	0	0.166667	0.166667	0.0643399	0.0124836	1	0.000999001	8.1969	1000	GO:0070258	inner membrane pellicle complex	27.7778	GO:0020008	rhoptry	22.2222	GO:0005874	microtubule	16.6667	0	0					no	0.404921	0.362886	0.0892267	54	1	yes
rea084	12	12	0.503094	0.499013	12	1	12	1	0	12	0	0.177469	0.177469	0.0661856	0.0145885	1	0.000999001	7.62817	1000	GO:0020009	microneme	33.3333	GO:0070258	inner membrane pellicle complex	13.8889	GO:0042254	ribosome biogenesis	13.8889	0	0					no	0.456563	0.311325	0.0676769	46	1	yes
rea085	12	12	0.483382	0.481985	12	1	12	1	0	12	0	0.152778	0.152778	0.0666802	0.0147528	1	0.000999001	5.83604	1000	GO:0015979	photosynthesis	25	GO:0015995	chlorophyll biosynthetic process	19.4444	GO:0016851	magnesium chelatase activity	13.8889	0	0					no	0.462602	0.250883	0.00517781	63	1	yes
rea086	12	12	0.52301	0.509952	12	1	12	1	0	12	0	0.154321	0.154321	0.0713931	0.01808	0.995005	0.00599401	4.58672	1000	GO:0008380	RNA splicing	22.2222	GO:0046933	proton-transporting ATP synthase activity, rotational mechanism	19.4444	GO:0004781	sulfate adenylyltransferase (ATP) activity	19.4444	0	0					no	0.398044	0.338656	0.0430573	60	81	yes
rea087	12	12	0.49511	0.511066	12	1	12	1	0	12	0	0.140432	0.140432	0.071081	0.0186085	0.993007	0.00799201	3.72685	1000	GO:0020008	rhoptry	22.2222	GO:0020010	conoid	19.4444	GO:0070258	inner membrane pellicle complex	13.8889	0	0					no	0.470647	0.277033	0.0486512	69	84	yes
rea088	12	12	0.55198	0.567667	12	1	12	1	0	12	0	0.117284	0.117284	0.0640285	0.0118339	0.998002	0.002997	4.50024	1000	GO:0000776	kinetochore	22.2222	GO:0030120	vesicle coat	13.8889	GO:0004298	threonine-type endopeptidase activity	11.1111	0	0					no	0.420859	0.315896	0.0628497	78	73	yes
rea089	12	12	0.537332	0.551806	12	1	12	1	0	12	0	0.188272	0.188272	0.0683727	0.01527	1	0.000999001	7.85191	1000	GO:0015979	photosynthesis	27.7778	GO:0015995	chlorophyll biosynthetic process	22.2222	GO:0016851	magnesium chelatase activity	22.2222	0	0					no	0.387908	0.365794	0.114762	40	1	yes
rea090	11	11	0.511666	0.521103	11	1	11	1	0	11	0	0.0927456	0.0927456	0.0690207	0.0148007	0.934565	0.0669331	1.60296	1000	GO:0008380	RNA splicing	15.1515	GO:0004781	sulfate adenylyltransferase (ATP) activity	15.1515	GO:0008312	7S RNA binding	12.1212	1	1	GO:0005515	protein binding	0.00594833	7.2197	yes	0.4418	0.28422	0.0417504	94	99	no
rea091	11	11	0.632491	0.62304	11	1	11	1	0	11	0	0.149679	0.149679	0.0765376	0.022194	0.993007	0.00799201	3.29553	1000	GO:0015995	chlorophyll biosynthetic process	21.2121	GO:0016851	magnesium chelatase activity	21.2121	GO:0015979	photosynthesis	21.2121	0	0					no	0.381054	0.392022	0.182211	64	84	yes
rea092	11	11	0.518117	0.544543	11	1	11	1	0	11	0	0.100092	0.100092	0.0682677	0.0129839	0.978521	0.022977	2.45105	1000	GO:0020008	rhoptry	18.1818	GO:0020003	symbiont-containing vacuole	12.1212	GO:0020005	symbiont-containing vacuole membrane	12.1212	0	0					no	0.453775	0.287269	0.0602672	89	94	yes
rea093	11	11	0.510356	0.513563	11	1	11	1	0	11	0	0.147842	0.147842	0.0723292	0.0165708	0.997003	0.003996	4.55699	1000	GO:0015979	photosynthesis	24.2424	GO:0015995	chlorophyll biosynthetic process	18.1818	GO:0016851	magnesium chelatase activity	15.1515	1	1	GO:0051087	protein-folding chaperone binding	0.0064935	141.185	no	0.400782	0.34062	0.0633156	66	79	yes
rea094	10	10	0.536397	0.539845	10	1	10	1	0	10	0	0.0494444	0.0494444	0.0730361	0.0168496	0.0294705	0.972028	-1.40013	1000	GO:0016765	transferase activity, transferring alkyl or aryl (other than methyl) groups	10	GO:0070258	inner membrane pellicle complex	8.33333	GO:0004536	DNA nuclease activity	6.66667	0	0					no	0.479519	0.231216	0.0424302	107	107	no
rea095	10	10	0.811868	0.831566	10	1	10	1	0	10	0	0.24	0.24	0.0785122	0.0224116	1	0.000999001	7.20555	1000	GO:0006888	endoplasmic reticulum to Golgi vesicle-mediated transport	30	GO:0000776	kinetochore	23.3333	GO:0030120	vesicle coat	23.3333	0	0					no	0.362853	0.418575	0.164089	23	1	yes
rea096	10	10	0.557844	0.591143	10	1	10	1	0	10	0	0.257778	0.257778	0.0738061	0.0178089	1	0.000999001	10.3303	1000	GO:0006888	endoplasmic reticulum to Golgi vesicle-mediated transport	33.3333	GO:0030120	vesicle coat	33.3333	GO:0000776	kinetochore	16.6667	4	2	GO:0005681	spliceosomal complex	0.00243886	254.133	yes	0.409633	0.343895	0.055917	10	1	yes
rea097	10	10	0.525039	0.531692	10	1	10	1	0	10	0	0.135556	0.135556	0.0744378	0.0181166	0.991508	0.00999001	3.37358	1000	GO:0015995	chlorophyll biosynthetic process	20	GO:0015979	photosynthesis	20	GO:0016851	magnesium chelatase activity	16.6667	0	0					no	0.42997	0.307374	0.0598153	72	87	yes
rea098	10	10	0.542197	0.589044	10	1	10	1	1	9	0	0.113333	0.113333	0.0732033	0.0170681	0.968032	0.032967	2.35117	1000	GO:0006364	rRNA processing	23.3333	GO:0008380	RNA splicing	13.3333	GO:0070258	inner membrane pellicle complex	10	0	0					no	0.434949	0.315318	0.0622082	81	95	yes
rea099	10	10	0.513573	0.525757	10	1	10	1	0	10	0	0.191111	0.191111	0.0751411	0.0206778	0.998002	0.002997	5.60843	1000	GO:0000776	kinetochore	26.6667	GO:0006888	endoplasmic reticulum to Golgi vesicle-mediated transport	23.3333	GO:0019773	proteasome core complex, alpha-subunit complex	20	1	1	GO:0016020	membrane	0.0366332	5.38114	no	0.434115	0.314097	-0.00300446	38	73	yes
rea100	10	10	0.458371	0.467346	10	1	10	1	0	10	0	0.133333	0.133333	0.0755261	0.0201127	0.982018	0.01998	2.87417	1000	GO:0015995	chlorophyll biosynthetic process	20	GO:0015979	photosynthesis	20	GO:0016851	magnesium chelatase activity	16.6667	0	0					no	0.417497	0.328991	0.0481841	73	92	yes
rea101	10	10	0.441764	0.458605	10	1	9	0.9	1	8	1	0.256516	0.207778	0.0718589	0.0151487	1	0.000999001	8.97231	1000	GO:0020009	microneme	36.6667	GO:0070258	inner membrane pellicle complex	23.3333	GO:0020008	rhoptry	10	0	0					no	0.444118	0.313607	0.0674887	32	1	yes
rea102	10	10	0.544264	0.570559	10	1	10	1	0	10	0	0.333333	0.333333	0.0714317	0.0179339	1	0.000999001	14.6037	1000	GO:0015995	chlorophyll biosynthetic process	33.3333	GO:0016851	magnesium chelatase activity	33.3333	GO:0015979	photosynthesis	33.3333	0	0					no	0.355394	0.396031	0.112075	1	1	yes
rea103	10	10	0.501375	0.471786	10	1	10	1	0	10	0	0.0666667	0.0666667	0.0687089	0.0141807	0.498002	0.524476	-0.144014	1000	GO:0015995	chlorophyll biosynthetic process	10	GO:0015979	photosynthesis	10	GO:0019773	proteasome core complex, alpha-subunit complex	10	0	0					no	0.430691	0.284481	0.0600127	103	106	no
rea104	10	10	0.570169	0.599989	10	1	10	1	0	10	0	0.164444	0.164444	0.0759261	0.0196787	0.998002	0.002997	4.49817	1000	GO:0015979	photosynthesis	23.3333	GO:0015995	chlorophyll biosynthetic process	20	GO:0046933	proton-transporting ATP synthase activity, rotational mechanism	16.6667	0	0					no	0.378613	0.373876	0.0798096	55	73	yes
rea105	10	10	0.560969	0.565002	10	1	10	1	0	10	0	0.184444	0.184444	0.0708511	0.0150085	1	0.000999001	7.56858	1000	GO:0020008	rhoptry	26.6667	GO:0070258	inner membrane pellicle complex	20	GO:0020009	microneme	20								0.456726	0.301413	0.0498141	42	1	yes
rea106	10	10	0.596095	0.63247	10	1	10	1	0	10	0	0.118333	0.118333	0.0705017	0.0154091	0.988012	0.012987	3.10411	1000	GO:0020009	microneme	18.3333	GO:0006470	protein dephosphorylation	13.3333	GO:0008138	protein tyrosine/serine/threonine phosphatase activity	13.3333	0	0					no	0.447249	0.314962	0.0638888	77	89	yes
rea107	10	10	0.576743	0.604605	10	1	10	1	0	10	0	0.248889	0.248889	0.0747861	0.0187166	1	0.000999001	9.30206	1000	GO:0020008	rhoptry	33.3333	GO:0016459	myosin complex	26.6667	GO:0004690	cyclic nucleotide-dependent protein kinase activity	23.3333	0	0					no	0.464971	0.29713	0.0308529	15	1	yes
rea108	10	10	0.737356	0.833007	10	1	10	1	0	10	0	0.111111	0.111111	0.0790111	0.0240775	0.90959	0.0919081	1.3332	1000	GO:0030120	vesicle coat	20	GO:0006888	endoplasmic reticulum to Golgi vesicle-mediated transport	16.6667	GO:0015979	photosynthesis	10	0	0					no	0.340623	0.457462	0.261558	83	101	no
